# Spatial Transcriptomics of Intraductal Papillary Mucinous Neoplasms of The Pancreas Identifies NKX6-2 as a Driver of Gastric Differentiation and Indolent Biological Potential

**DOI:** 10.1101/2022.10.19.512773

**Authors:** Marta Sans, Yuki Makino, Jimin Min, Kimal I. Rajapakshe, Michele Yip-Schneider, C Max Schmidt, Mark W. Hurd, Jared K. Burks, Javier A. Gomez, Fredrik I. Thege, Johannes Fahrmann, Robert A. Wolff, Michael P. Kim, Paola A. Guerrero, Anirban Maitra

## Abstract

Intraductal Papillary Mucinous Neoplasms (IPMNs) of the pancreas are *bona fide* precursor lesions of pancreatic ductal adenocarcinoma (PDAC). The most common subtype of IPMNs harbor a gastric foveolar-type epithelium, and these low-grade mucinous neoplasms are harbingers of IPMNs with high-grade dysplasia and cancer. The molecular underpinning of gastric differentiation in IPMNs is unknown, although identifying drivers of this indolent phenotype might enable opportunities for intercepting progression to high-grade IPMN and cancer. We conducted spatial transcriptomics on a cohort of IPMNs, followed by orthogonal and cross species validation studies, which established the transcription factor NKX6-2 as a key determinant of gastric cell identity in low-grade IPMNs. Loss of *NKX6-2* expression is a consistent feature of IPMN progression, while re-expression of *NKX6-2* in murine IPMN lines recapitulates the aforementioned gastric transcriptional program and glandular morphology. Our study identifies NKX6-2 as a previously unknown transcription factor driving indolent gastric differentiation in IPMN pathogenesis.

**Significance:** Improved understanding of the molecular features driving IPMN development and differentiation is critical to prevent cancer progression and enhance risk stratification. Our study employed spatial profiling technologies to characterize the epithelium and microenvironment of IPMN, which revealed a previously unknown link between *NKX6-2* expression and gastric differentiation in IPMNs, the latter associated with an indolent biological potential.
