## Supplementary Tables for "Spatial Transcriptomics of Intraductal Papillary Mucinous Neoplasms of The Pancreas Identifies NKX6-2 as a Driver of Gastric Differentiation and Indolent Biological Potential": TableS1_PatientTable_ST_Dataset.xlsx

### Sheet: Sheet1
Samples	Gender	Age	Grade (Section Analyzed)	Highest Grade of Case	Classification/Type IPMN	IPMN Type	Type surgery	Pathology location	Diabetes
LG_1	F	75	Low	Low	main duct/side branch	gastric	Total pancreatectomy	head	n
LG_2	M	76	Low	Low	main duct	gastric	Whipple	head	y
LG_3	M	56	Low	Low	main duct	gastric	Whipple	head, body	y
LG_4	F	67	Low	Low	side branch	gastric	Whipple	head	y
LG_5	F	76	Low	Low	main duct/side branch	gastric	Distal pancreatectomy	body/tail	y
LG_6	F	51	Low	Low	main duct	gastric	distal pancreatectomy and splenectomy	body/tail	n
LG_7	M	76	Low	Low	main duct/side branch	gastric	Distal pancreatectomy	body/tail	n
HG_1	M	72	High	High	main duct/side branch	intestinal	Whipple, total pancreatectomy	head	n
HG_2	F	89	High	High	main duct	pancreatobiliary	Whipple	head	n
HG_3	M	62	High	High	main duct/side branch	pancreatobiliary	Whipple	head	n
PDAC_1	F	76	PDAC	PDAC	main duct	PDAC (colloid carcinoma)	Whipple	Head	n
PDAC_2	M	85	PDAC	PDAC	main duct/side branch	PDAC	Whipple	Head, Uncinate	y
PDAC_3	F	66	PDAC	PDAC	main duct/side branch	PDAC	Total pancreatectomy	head	y
