## Supplementary Tables for "Spatial Transcriptomics of Intraductal Papillary Mucinous Neoplasms of The Pancreas Identifies NKX6-2 as a Driver of Gastric Differentiation and Indolent Biological Potential": TableS6_Perilesional_LGvsHGPDAC_min.pct.0.25_logfc.0.25.xlsx

### Sheet: Peri2noDup_Markers_LGvsHGPDAC_m
	p_val	avg_log2FC	pct.1	pct.2	p_val_adj
MUC6	3.4193e-69	3.58461	0.631	0.139	1.2515e-64
PGC	1.2302e-65	3.36337	0.669	0.189	4.50267e-61
CXCL14	1.02226e-62	-2.39968	0.163	0.659	3.74158e-58
FOS	2.31369e-49	1.81111	0.765	0.417	8.46834e-45
MUC5AC	9.86946e-49	3.24918	0.627	0.272	3.61232e-44
FDCSP	8.55039e-48	-3.40203	0.002	0.359	3.12953e-43
PSCA	1.36223e-47	3.30504	0.488	0.113	4.98589e-43
MUC2	1.37117e-38	-3.71384	0.008	0.309	5.01863e-34
PRSS2	3.51076e-38	2.09565	0.673	0.283	1.28497e-33
TFF3	7.52324e-38	-2.49048	0.494	0.826	2.75358e-33
SFRP2	9.27224e-38	-1.57489	0.271	0.648	3.39373e-33
COL10A1	1.99397e-36	-1.50795	0.065	0.411	7.29812e-32
TMSB10	1.36385e-34	-0.612597	0.922	0.954	4.99181e-30
APOE	3.64315e-34	-1.54814	0.141	0.485	1.33343e-29
DUSP1	5.35728e-34	1.51926	0.665	0.381	1.96082e-29
CEACAM6	1.47848e-33	-1.34034	0.19	0.578	5.41139e-29
COL3A1	6.8194e-32	-1.02411	0.533	0.817	2.49597e-27
FCGBP	8.77606e-32	-2.03455	0.096	0.407	3.21212e-27
RPL37	1.94173e-30	-0.758454	0.833	0.961	7.10692e-26
CCL19	3.12922e-29	-2.11882	0.057	0.328	1.14532e-24
PHGR1	3.58489e-29	-1.81809	0.071	0.35	1.31211e-24
TMSB4X	2.6095e-28	-0.709732	0.896	0.95	9.55102e-24
MMP11	9.97428e-28	-1.73346	0.084	0.369	3.65069e-23
IGHG4	3.83045e-27	-1.09538	0.182	0.502	1.40198e-22
SPINK1	7.83507e-27	0.80372	0.827	0.498	2.86771e-22
SLC2A1	9.45591e-27	-1.30761	0.086	0.361	3.46096e-22
GPX3	1.98545e-26	1.62429	0.557	0.285	7.26695e-22
MT1M	7.50351e-26	2.12156	0.298	0.057	2.74636e-21
HBA2	7.84957e-25	2.73705	0.304	0.061	2.87302e-20
CLDN4	1.21233e-24	-1.32674	0.157	0.45	4.43725e-20
IGFBP3	5.01951e-24	-1.27391	0.345	0.637	1.83719e-19
IGFBP6	1.62508e-22	1.67957	0.484	0.233	5.94796e-18
HLA-A	1.65841e-22	-0.781444	0.755	0.874	6.06996e-18
CEACAM5	9.35423e-22	-1.28169	0.067	0.306	3.42374e-17
CFD	1.17079e-21	1.6831	0.406	0.161	4.2852e-17
HBB	1.28607e-21	2.9965	0.263	0.052	4.70716e-17
APOC1	7.08432e-21	-1.04594	0.059	0.283	2.59293e-16
S100A11	7.31787e-21	-0.828451	0.706	0.824	2.67841e-16
ACTG1	7.82666e-21	-0.572951	0.831	0.894	2.86464e-16
COMP	1.39055e-20	-1.03038	0.2	0.485	5.08954e-16
ATP5F1E	2.26469e-20	-0.654761	0.624	0.789	8.28898e-16
JCHAIN	2.42557e-20	1.71372	0.639	0.439	8.87781e-16
RPLP2	5.00329e-20	-0.605339	0.839	0.922	1.83125e-15
IGLC1	7.85541e-20	1.64673	0.667	0.526	2.87516e-15
IGHA1	1.27523e-19	2.01843	0.802	0.731	4.66746e-15
HOPX	2.12268e-19	-0.800668	0.049	0.254	7.76922e-15
JUP	2.32577e-19	-1.08901	0.182	0.43	8.51257e-15
KRT17	2.4519e-19	-1.38503	0.149	0.391	8.9742e-15
RPS21	5.11742e-19	-0.607621	0.782	0.92	1.87303e-14
KRT19	5.4621e-19	-0.999419	0.576	0.746	1.99918e-14
RPS15A	5.56603e-19	-0.649151	0.78	0.909	2.03722e-14
TGFBI	7.17505e-19	-1.09217	0.129	0.361	2.62614e-14
PERP	1.53525e-18	-0.996334	0.227	0.472	5.61917e-14
PNLIP	4.09603e-18	1.89703	0.359	0.124	1.49919e-13
FBLN1	6.72405e-18	0.999393	0.669	0.435	2.46107e-13
REG4	7.73452e-18	-1.91024	0.224	0.446	2.83091e-13
RPS18	1.24007e-17	-0.534491	0.863	0.956	4.5388e-13
HLA-C	2.06245e-17	-0.798554	0.594	0.794	7.54876e-13
EGR1	2.78982e-17	0.999671	0.514	0.287	1.0211e-12
FOSB	3.20706e-17	1.03898	0.424	0.193	1.17382e-12
SYCN	4.63524e-17	1.9518	0.29	0.089	1.69655e-12
CELA2A	1.00587e-16	1.98287	0.28	0.083	3.68158e-12
RPS28	1.04944e-16	-0.50357	0.861	0.957	3.84104e-12
ZFP36	2.50209e-16	1.07019	0.582	0.404	9.15788e-12
S100A6	2.79472e-16	-0.631656	0.941	0.974	1.02289e-11
PRSS1	4.5513e-16	1.65067	0.422	0.187	1.66582e-11
ADIRF	7.07683e-16	1.27083	0.447	0.237	2.59019e-11
RPL30	1.32328e-15	-0.544486	0.822	0.93	4.84333e-11
NR4A1	2.28673e-15	0.988495	0.447	0.233	8.36967e-11
CCN1	3.54178e-15	0.973953	0.496	0.283	1.29633e-10
CTHRC1	6.67885e-15	-0.684818	0.114	0.322	2.44453e-10
RPS27	8.94156e-15	-0.558814	0.918	0.972	3.2727e-10
HLA-B	1.04478e-14	-0.536912	0.884	0.913	3.82398e-10
TM4SF4	1.41222e-14	-0.83918	0.092	0.283	5.16886e-10
CPA1	1.46605e-14	1.71806	0.357	0.152	5.36591e-10
JUNB	1.87885e-14	0.872373	0.627	0.437	6.87677e-10
MT-ATP6	1.9586e-14	-0.374147	0.955	0.993	7.16866e-10
PPIA	2.04544e-14	-0.596658	0.602	0.73	7.4865e-10
IGFBP7	2.09379e-14	0.793369	0.953	0.893	7.66348e-10
TACSTD2	2.12521e-14	-1.14472	0.173	0.374	7.77847e-10
PTMA	2.21895e-14	-0.433641	0.81	0.889	8.12159e-10
B2M	3.25574e-14	-0.420385	0.963	0.974	1.19163e-09
PLCG2	3.74897e-14	-0.910569	0.086	0.263	1.37216e-09
SQSTM1	4.32707e-14	-0.938315	0.32	0.519	1.58375e-09
TMEM176B	6.272e-14	-0.777656	0.18	0.391	2.29561e-09
COL8A1	6.51511e-14	-0.60256	0.104	0.306	2.38459e-09
TUBB	6.96059e-14	-0.811689	0.355	0.561	2.54764e-09
AMY2A	8.69086e-14	1.35699	0.282	0.096	3.18094e-09
RPL28	1.19843e-13	-0.4005	0.91	0.943	4.38637e-09
ARPC5	1.21353e-13	-0.725376	0.186	0.393	4.44162e-09
VCAN	1.29648e-13	-0.638845	0.32	0.559	4.74524e-09
MT1X	1.30267e-13	2.09744	0.373	0.204	4.76791e-09
MT1G	2.35985e-13	0.822136	0.306	0.122	8.63729e-09
LTBP4	2.39035e-13	1.13931	0.476	0.3	8.74891e-09
IFI30	2.67106e-13	-0.792222	0.131	0.32	9.77634e-09
RPS19	3.11921e-13	-0.5064	0.857	0.933	1.14166e-08
IFI6	3.91427e-13	-0.940903	0.318	0.506	1.43266e-08
FXYD3	4.02329e-13	-0.78637	0.369	0.578	1.47256e-08
PMEPA1	4.83959e-13	-0.922718	0.292	0.489	1.77134e-08
RPS25	4.84613e-13	-0.480737	0.782	0.878	1.77373e-08
HLA-DRA	5.57594e-13	-0.51905	0.61	0.774	2.04085e-08
CLPS	1.11418e-12	2.37168	0.296	0.13	4.07801e-08
CD52	1.37338e-12	-0.957238	0.114	0.291	5.02671e-08
IGLC2	1.73713e-12	2.11381	0.663	0.609	6.35807e-08
S100A10	1.84985e-12	-0.752558	0.645	0.737	6.77062e-08
IGKC	2.22675e-12	1.48569	0.878	0.867	8.15014e-08
HLA-DMB	2.91696e-12	-0.494221	0.086	0.256	1.06764e-07
RPL34	3.38927e-12	-0.427505	0.869	0.935	1.24051e-07
CCND1	3.95884e-12	-0.579932	0.184	0.381	1.44897e-07
CEL	4.00263e-12	1.46183	0.357	0.172	1.465e-07
PLAC9	4.08261e-12	0.857946	0.282	0.117	1.49428e-07
BTG2	4.31898e-12	0.996508	0.331	0.169	1.58079e-07
SPINK4	4.50232e-12	-3.14714	0.198	0.363	1.6479e-07
HLA-DQB1	5.00215e-12	-0.778104	0.237	0.435	1.83084e-07
ADH1B	5.37715e-12	0.791615	0.337	0.152	1.96809e-07
PPP1R14A	6.12779e-12	1.2276	0.324	0.167	2.24283e-07
CTSD	6.36457e-12	-0.616396	0.661	0.741	2.3295e-07
RPS15	8.51455e-12	-0.430072	0.853	0.928	3.11641e-07
RPS7	1.0282e-11	-0.619544	0.698	0.804	3.76332e-07
RPL26	1.26538e-11	-0.581573	0.767	0.878	4.63143e-07
TNXB	1.66948e-11	0.904065	0.288	0.126	6.11047e-07
ELN	1.83816e-11	1.02509	0.484	0.326	6.72785e-07
CDH11	2.31832e-11	-0.330793	0.147	0.348	8.48528e-07
MXRA5	2.4449e-11	-0.655718	0.12	0.291	8.94858e-07
RPS13	2.58764e-11	-0.44289	0.765	0.865	9.47101e-07
SLC44A1	3.29933e-11	-0.710555	0.137	0.311	1.20759e-06
SOD3	3.66604e-11	0.97261	0.447	0.272	1.34181e-06
ISG15	3.98503e-11	-0.865767	0.167	0.337	1.45856e-06
PLA2G1B	4.09977e-11	1.88305	0.253	0.104	1.50056e-06
RPS29	4.21392e-11	-0.408271	0.855	0.924	1.54234e-06
C11orf96	5.81406e-11	1.14665	0.498	0.352	2.128e-06
NPC2	6.91996e-11	-0.54993	0.263	0.459	2.53278e-06
RPL39	7.38291e-11	-0.414565	0.847	0.894	2.70222e-06
MT2A	8.68139e-11	1.60478	0.7	0.654	3.17748e-06
RPL27	9.10366e-11	-0.499293	0.688	0.811	3.33203e-06
EZR	9.84297e-11	-0.914357	0.365	0.515	3.60262e-06
THBS2	1.00584e-10	-0.543587	0.288	0.496	3.68148e-06
SFRP4	1.05153e-10	-0.629104	0.337	0.53	3.84871e-06
MFAP4	1.13356e-10	0.884756	0.429	0.257	4.14894e-06
CD74	1.19614e-10	-0.37954	0.855	0.891	4.37799e-06
TXN	1.59886e-10	-0.667405	0.282	0.463	5.85201e-06
MAL2	2.31431e-10	-0.739337	0.104	0.254	8.47061e-06
CTNNB1	3.03834e-10	-0.636952	0.267	0.444	1.11206e-05
RPL23A	3.20169e-10	-0.473093	0.743	0.837	1.17185e-05
HTRA3	3.34415e-10	-0.657318	0.231	0.404	1.22399e-05
CELA3A	4.07033e-10	1.7837	0.308	0.156	1.48978e-05
LGALS3	4.21139e-10	-0.65231	0.471	0.613	1.54141e-05
CTSE	7.91964e-10	0.86982	0.465	0.3	2.89867e-05
RPL36	8.06074e-10	-0.316462	0.886	0.957	2.95031e-05
HSPB6	1.03477e-09	0.90644	0.316	0.163	3.78737e-05
CTSK	1.18255e-09	-0.665548	0.124	0.274	4.32826e-05
RPS20	1.36142e-09	-0.447857	0.678	0.789	4.98294e-05
IFI27	1.47502e-09	-0.731183	0.467	0.6	5.39872e-05
RNASET2	1.54639e-09	-0.5141	0.194	0.37	5.65994e-05
INHBA	1.76398e-09	-0.411052	0.222	0.413	6.45635e-05
DEPP1	1.83115e-09	1.59055	0.345	0.224	6.70218e-05
FTL	1.86918e-09	-0.392211	0.914	0.93	6.8414e-05
PSMA7	1.95337e-09	-0.54038	0.243	0.419	7.14953e-05
SPINT2	2.11265e-09	-0.64722	0.343	0.5	7.73251e-05
GP2	2.63537e-09	0.359282	0.312	0.154	9.64571e-05
PFN1	2.6937e-09	-0.455781	0.655	0.746	9.85923e-05
H3F3A	2.98078e-09	-0.508364	0.529	0.681	0.0001091
SPATS2L	3.15276e-09	-0.595786	0.165	0.324	0.000115394
GPNMB	3.24536e-09	-0.422285	0.141	0.296	0.000118784
MARCKS	3.61504e-09	-0.518157	0.324	0.511	0.000132314
PPP2R1A	3.86005e-09	-0.511174	0.206	0.372	0.000141282
RPL11	3.89165e-09	-0.413592	0.786	0.878	0.000142438
TAGLN	4.1405e-09	0.784987	0.724	0.596	0.000151546
TMEM176A	4.31398e-09	-0.515039	0.147	0.306	0.000157896
C3	4.87882e-09	-0.524436	0.567	0.711	0.00017857
RUNX1	5.10874e-09	-0.497572	0.176	0.346	0.000186985
DPT	5.11205e-09	0.536375	0.276	0.13	0.000187106
COL12A1	5.38144e-09	-0.50701	0.182	0.354	0.000196966
NET1	5.6238e-09	-0.597483	0.11	0.254	0.000205837
KHDRBS1	6.4023e-09	-0.471299	0.143	0.3	0.000234331
IGHM	6.91562e-09	1.20468	0.535	0.415	0.000253119
RPLP1	7.06988e-09	-0.320491	0.941	0.974	0.000258765
ECM1	8.69512e-09	-0.752227	0.124	0.265	0.00031825
JUND	8.70522e-09	0.427219	0.58	0.413	0.00031862
ARPC3	9.52629e-09	-0.621151	0.29	0.454	0.000348672
CD68	1.04147e-08	-0.435018	0.116	0.259	0.000381187
RPL8	1.07305e-08	-0.29451	0.847	0.907	0.000392745
F2R	1.0841e-08	-0.646612	0.159	0.307	0.00039679
SPP1	1.24316e-08	-0.995712	0.127	0.269	0.00045501
RPL27A	1.33659e-08	-0.351216	0.751	0.806	0.000489204
GAPDH	1.36139e-08	-0.393504	0.749	0.809	0.000498283
HLA-F	1.37596e-08	-0.470082	0.161	0.317	0.000503614
CPB1	1.38783e-08	1.24562	0.298	0.154	0.00050796
SOX4	1.4757e-08	-0.423635	0.141	0.296	0.00054012
SULF1	1.49323e-08	-0.474841	0.206	0.374	0.000546537
RPS8	1.49776e-08	-0.375667	0.853	0.909	0.000548196
RPL14	1.81397e-08	-0.44456	0.696	0.791	0.000663932
EPCAM	1.91377e-08	-0.586586	0.28	0.439	0.00070046
TPP1	1.94498e-08	-0.487022	0.124	0.267	0.000711884
RPS27A	2.083e-08	-0.390552	0.829	0.894	0.000762398
CTRB2	2.18544e-08	1.90219	0.331	0.189	0.000799892
CCN2	2.50297e-08	0.538606	0.792	0.652	0.000916113
XRCC5	2.51647e-08	-0.542849	0.18	0.333	0.000921052
CTSB	2.6257e-08	-0.518867	0.514	0.654	0.000961032
MXRA8	2.84785e-08	-0.429144	0.276	0.448	0.00104234
ZFAS1	2.90986e-08	-0.466525	0.227	0.394	0.00106504
PSME1	2.97106e-08	-0.499387	0.253	0.42	0.00108744
RPL37A	3.33392e-08	-0.295613	0.876	0.922	0.00122025
SEM1	4.28067e-08	-0.521074	0.188	0.337	0.00156677
RNF213	4.30298e-08	-0.304239	0.122	0.265	0.00157493
CD164	4.41103e-08	-0.525327	0.294	0.456	0.00161448
LGALS4	4.45264e-08	-0.535359	0.355	0.535	0.00162971
SLC6A6	4.6574e-08	-0.411661	0.151	0.302	0.00170465
RPL35A	4.75897e-08	-0.371532	0.818	0.854	0.00174183
CBX3	5.11054e-08	-0.372198	0.155	0.307	0.00187051
BZW1	5.24027e-08	-0.551998	0.165	0.313	0.00191799
AIF1	5.28155e-08	-0.421027	0.12	0.259	0.0019331
KLF5	6.21572e-08	-0.72755	0.153	0.296	0.00227502
UACA	6.29199e-08	-0.37319	0.151	0.302	0.00230293
S100A16	6.50706e-08	-0.501855	0.261	0.407	0.00238165
CAPG	6.65722e-08	-0.343147	0.194	0.352	0.00243661
CFL1	7.16742e-08	-0.358059	0.61	0.735	0.00262335
HSP90AA1	8.59436e-08	-0.685081	0.59	0.704	0.00314562
DDIT4	9.24023e-08	0.756906	0.427	0.3	0.00338202
FLNB	9.34203e-08	-0.596919	0.184	0.326	0.00341928
ACTA2	1.06802e-07	0.797134	0.6	0.476	0.00390907
ITGB2	1.06937e-07	-0.319816	0.124	0.261	0.00391399
SNRPB	1.13605e-07	-0.519943	0.178	0.326	0.00415806
ACTB	1.31053e-07	-0.304135	0.878	0.917	0.00479668
IL32	1.3137e-07	-0.49573	0.239	0.396	0.00480826
RPL32	1.41785e-07	-0.357761	0.898	0.948	0.00518948
RPL13A	1.44761e-07	-0.265326	0.922	0.963	0.0052984
HSP90B1	1.46984e-07	-0.510519	0.514	0.646	0.00537976
CEBPD	1.65917e-07	0.786233	0.461	0.35	0.00607272
RPS14	1.7975e-07	-0.343281	0.876	0.926	0.00657903
ANXA2	1.8135e-07	-0.541253	0.598	0.696	0.00663759
RPL7A	1.94503e-07	-0.321498	0.767	0.885	0.00711901
SRP9	2.03812e-07	-0.373245	0.159	0.3	0.00745973
CTRC	2.05403e-07	1.16328	0.284	0.156	0.00751797
WSB1	2.06502e-07	-0.356313	0.165	0.307	0.00755818
TSC22D3	2.15812e-07	0.803421	0.476	0.367	0.00789894
RPS16	2.22255e-07	-0.323707	0.769	0.854	0.00813474
ENC1	2.23398e-07	-0.520135	0.161	0.302	0.00817659
MARCKSL1	2.37916e-07	-0.417925	0.235	0.393	0.00870797
PODN	2.4938e-07	0.739783	0.339	0.217	0.00912757
CALM1	2.49452e-07	-0.484507	0.414	0.561	0.00913019
VSIG2	2.53367e-07	0.713546	0.294	0.176	0.00927348
TFF1	3.15503e-07	1.36737	0.667	0.737	0.0115477
RPS12	3.41547e-07	-0.39346	0.9	0.939	0.012501
CD55	3.5015e-07	-0.537086	0.284	0.433	0.0128159
PABPC1	3.62286e-07	-0.307903	0.714	0.813	0.01326
CPA2	3.9822e-07	1.18486	0.261	0.143	0.0145752
ATP6V0E1	4.6422e-07	-0.581806	0.247	0.394	0.0169909
CAP1	5.18048e-07	-0.483312	0.29	0.437	0.0189611
MTRNR2L1	5.24593e-07	-0.656465	0.151	0.281	0.0192006
INMT	5.38784e-07	0.809932	0.312	0.193	0.01972
COMMD6	5.61785e-07	-0.461063	0.329	0.476	0.0205619
ARPC1B	5.85322e-07	-0.360288	0.353	0.507	0.0214234
APOD	5.87659e-07	-0.622948	0.353	0.494	0.0215089
FBLN5	5.87946e-07	0.621697	0.273	0.154	0.0215194
CXCR4	5.89983e-07	-0.490106	0.153	0.283	0.021594
ISLR	6.12687e-07	-0.414303	0.361	0.506	0.0224249
MYL9	6.14753e-07	0.856814	0.702	0.622	0.0225006
RAC1	6.15769e-07	-0.526258	0.384	0.515	0.0225378
LAPTM5	6.31419e-07	-0.450657	0.288	0.424	0.0231106
RAN	6.65677e-07	-0.480244	0.251	0.398	0.0243644
MTRNR2L12	6.67729e-07	-0.696544	0.541	0.687	0.0244395
ACTN1	7.76859e-07	-0.3732	0.249	0.4	0.0284338
CLTC	7.88676e-07	-0.4296	0.239	0.381	0.0288663
SEMA3C	8.33568e-07	-0.397063	0.127	0.254	0.0305094
MT1E	8.73329e-07	0.726038	0.445	0.331	0.0319647
CTRB1	8.94006e-07	0.679389	0.331	0.196	0.0327215
S100A14	9.36597e-07	-0.356891	0.127	0.254	0.0342804
TPM4	9.54533e-07	-0.412289	0.404	0.554	0.0349369
YWHAB	1.04065e-06	-0.415532	0.32	0.463	0.0380887
CAPZB	1.14517e-06	-0.28643	0.3	0.456	0.0419142
C7	1.29208e-06	0.815474	0.443	0.328	0.0472913
AHR	1.45268e-06	-0.380996	0.139	0.265	0.0531694
C19orf33	1.46025e-06	-0.497255	0.369	0.513	0.0534466
ITGA1	1.5014e-06	-0.251898	0.133	0.263	0.0549529
ITGB1	1.51547e-06	-0.344141	0.412	0.57	0.0554677
HLA-DQA1	1.52025e-06	-0.503255	0.202	0.341	0.0556428
RPL41	1.59438e-06	-0.270784	0.949	0.974	0.058356
SH3BGRL3	1.82247e-06	-0.43399	0.52	0.622	0.0667043
COL6A2	1.87073e-06	0.664337	0.649	0.567	0.0684705
PSMC1	2.11068e-06	-0.277619	0.133	0.254	0.0772529
UQCR10	2.20495e-06	-0.40086	0.255	0.4	0.0807036
HMGA1	2.26728e-06	-0.404972	0.151	0.276	0.0829849
RPS23	2.39728e-06	-0.39	0.81	0.863	0.087743
SF3B5	2.45307e-06	-0.496336	0.18	0.306	0.0897847
NUCKS1	2.4926e-06	-0.490693	0.247	0.383	0.0912317
PTPRF	2.4934e-06	-0.485168	0.145	0.263	0.0912608
HLA-DRB5	2.6097e-06	-0.553166	0.222	0.35	0.0955177
ITGB5	2.63666e-06	-0.375464	0.296	0.43	0.0965045
COX6B1	2.85815e-06	-0.46262	0.386	0.531	0.104611
RPS24	2.91064e-06	-0.340973	0.835	0.909	0.106532
CAST	2.93997e-06	-0.401678	0.196	0.333	0.107606
MGP	2.94193e-06	0.526572	0.845	0.756	0.107678
HNRNPD	3.00019e-06	-0.31133	0.21	0.354	0.10981
VAMP8	3.15368e-06	-0.345376	0.267	0.409	0.115428
HMGN2	3.28328e-06	-0.369712	0.314	0.457	0.120171
GGT5	3.40388e-06	0.982785	0.394	0.293	0.124586
MYL12A	3.41289e-06	-0.361931	0.427	0.557	0.124915
LYZ	3.62003e-06	1.1666	0.755	0.867	0.132497
GRN	3.90484e-06	-0.340761	0.427	0.563	0.142921
SDC4	4.14426e-06	-0.679085	0.273	0.389	0.151684
ATP5MG	4.79402e-06	-0.457512	0.371	0.509	0.175466
FHL2	5.00471e-06	-0.427167	0.178	0.302	0.183177
CLDN18	5.41386e-06	0.704481	0.271	0.17	0.198153
IER2	5.69082e-06	0.619059	0.384	0.28	0.20829
TAPBP	6.0322e-06	-0.321834	0.367	0.507	0.220785
RHOA	8.09181e-06	-0.419824	0.461	0.57	0.296168
NDUFS5	8.76676e-06	-0.435619	0.312	0.437	0.320872
HLA-DMA	8.99955e-06	-0.464708	0.145	0.259	0.329392
SET	9.29739e-06	-0.654843	0.243	0.361	0.340294
JUN	9.59681e-06	0.666248	0.41	0.311	0.351253
CRISPLD2	9.94789e-06	0.646006	0.416	0.319	0.364103
YBX1	1.05423e-05	-0.441061	0.378	0.507	0.38586
SERPINE1	1.10067e-05	0.941599	0.367	0.259	0.402856
RPL19	1.12177e-05	-0.269426	0.863	0.891	0.41058
CORO1A	1.13266e-05	-0.568835	0.149	0.257	0.414566
HLA-DPA1	1.13959e-05	-0.371118	0.467	0.587	0.417103
THBS1	1.24431e-05	0.934155	0.551	0.474	0.455429
FUS	1.25192e-05	-0.386014	0.237	0.37	0.458217
RTRAF	1.25546e-05	-0.319519	0.153	0.27	0.459511
HINT1	1.32877e-05	-0.493095	0.406	0.519	0.486343
GLUL	1.33651e-05	0.637601	0.457	0.357	0.489177
SERBP1	1.48895e-05	-0.464108	0.282	0.415	0.54497
CTSH	1.52791e-05	-0.266539	0.204	0.335	0.559232
RHOB	1.54701e-05	0.742966	0.398	0.306	0.566223
SSR1	1.55678e-05	-0.326027	0.147	0.257	0.569797
YWHAZ	1.61646e-05	-0.39265	0.473	0.578	0.591642
TAX1BP1	1.65236e-05	-0.500479	0.171	0.283	0.604781
PSMA6	1.68506e-05	-0.461022	0.151	0.259	0.616749
KRT7	1.74934e-05	-0.391327	0.314	0.443	0.640274
IFITM3	1.83369e-05	0.504317	0.678	0.554	0.671149
GOLM1	1.83779e-05	0.592785	0.331	0.224	0.672651
LAD1	1.84852e-05	-0.338267	0.141	0.252	0.676577
LAMB1	1.90217e-05	-0.280729	0.178	0.296	0.696214
VCP	1.92544e-05	-0.378029	0.198	0.319	0.704729
SERPINH1	1.94294e-05	-0.306702	0.257	0.394	0.711137
TOMM7	1.95611e-05	-0.323478	0.535	0.663	0.715958
CLU	1.98465e-05	0.330455	0.682	0.561	0.726403
TYROBP	2.05931e-05	-0.256427	0.22	0.348	0.753727
ARL6IP5	2.0891e-05	-0.358123	0.233	0.359	0.764633
C1QC	2.10545e-05	-0.332341	0.18	0.302	0.770616
SSR4	2.14199e-05	0.455008	0.688	0.643	0.783991
SUMO2	2.27217e-05	-0.34284	0.294	0.417	0.831637
CYSTM1	2.27262e-05	0.486042	0.486	0.38	0.831803
CHD4	2.27776e-05	-0.295315	0.171	0.285	0.833683
GNB1	2.29285e-05	-0.332432	0.243	0.365	0.839204
NECTIN2	2.36215e-05	-0.349727	0.18	0.298	0.864571
RPS26	2.74682e-05	-0.415329	0.569	0.67	1
DYNLL1	2.79773e-05	-0.301999	0.371	0.5	1
LUM	2.79928e-05	-0.436884	0.698	0.741	1
TGM2	2.85704e-05	0.703822	0.414	0.313	1
FOXP1	2.90266e-05	-0.324229	0.165	0.278	1
CLIC1	2.95931e-05	-0.329905	0.469	0.598	1
ENO1	3.06193e-05	-0.379254	0.414	0.522	1
H2AFZ	3.24897e-05	-0.448285	0.18	0.291	1
YWHAQ	3.51735e-05	-0.379382	0.194	0.309	1
PRELP	3.64404e-05	0.686257	0.465	0.357	1
F3	3.65315e-05	-0.392431	0.247	0.367	1
VMP1	3.7289e-05	-0.427598	0.443	0.55	1
NOP10	3.7669e-05	-0.308953	0.194	0.309	1
COX6C	3.84025e-05	-0.434127	0.365	0.485	1
PET100	4.07776e-05	-0.348781	0.237	0.357	1
ATOX1	4.16297e-05	-0.417933	0.178	0.293	1
LSR	4.18535e-05	-0.522845	0.278	0.38	1
CD9	4.20097e-05	-0.405126	0.249	0.369	1
MUCL3	4.33477e-05	0.681894	0.343	0.248	1
HCFC1R1	4.39498e-05	-0.318585	0.184	0.296	1
JPT1	4.47919e-05	-0.28256	0.178	0.287	1
RPL38	4.52101e-05	-0.284112	0.745	0.783	1
IFNGR2	4.62221e-05	-0.324138	0.18	0.293	1
PSME2	4.70151e-05	-0.267643	0.182	0.294	1
HMGB1	4.78889e-05	-0.320524	0.435	0.55	1
CCNI	4.79955e-05	-0.289768	0.376	0.511	1
PER1	4.92896e-05	0.649933	0.273	0.183	1
RPL23	5.31087e-05	-0.305995	0.708	0.763	1
ITGB4	5.31302e-05	-0.348363	0.233	0.348	1
H3F3B	5.65574e-05	-0.339377	0.541	0.633	1
ITGBL1	6.01144e-05	-0.303523	0.239	0.365	1
SYNGR2	6.10711e-05	-0.397181	0.269	0.376	1
KRT18	6.76426e-05	-0.577567	0.494	0.606	1
BRK1	6.83678e-05	-0.278868	0.202	0.317	1
HSPA5	6.93139e-05	-0.399354	0.371	0.494	1
ZNF207	7.03901e-05	-0.463828	0.155	0.256	1
HLA-DPB1	7.14478e-05	-0.303788	0.414	0.53	1
IFITM2	7.61273e-05	0.536738	0.543	0.452	1
ACTR3	7.65097e-05	-0.348956	0.18	0.287	1
HTRA1	7.78847e-05	-0.272514	0.157	0.263	1
PPP1R14B	8.08565e-05	-0.274977	0.237	0.356	1
SNRPD2	8.32449e-05	-0.343406	0.324	0.446	1
RPN2	8.35358e-05	-0.332454	0.269	0.394	1
ARPC2	9.5245e-05	-0.358312	0.357	0.478	1
C4orf48	0.000106694	-0.326659	0.251	0.361	1
PLSCR1	0.000108687	-0.344666	0.155	0.257	1
TRMT112	0.000111633	-0.286829	0.224	0.341	1
LAMB2	0.000113097	0.741915	0.382	0.3	1
UBE2I	0.000117552	-0.48163	0.157	0.254	1
ST14	0.000124015	-0.449429	0.176	0.27	1
DYNLRB1	0.00013122	-0.361044	0.224	0.335	1
RNASEK	0.000131484	-0.372621	0.369	0.483	1
HNRNPA2B1	0.000152016	-0.36053	0.441	0.556	1
PSMB3	0.00015638	-0.30987	0.233	0.344	1
TAX1BP3	0.00015673	-0.2787	0.194	0.3	1
LAMB3	0.000163272	-0.724283	0.19	0.281	1
TUBA1B	0.000171092	-0.275722	0.486	0.598	1
PLAT	0.000176305	-0.71668	0.304	0.394	1
CMPK1	0.000194427	-0.374464	0.208	0.313	1
BRI3	0.000195254	-0.312384	0.292	0.402	1
RTN4	0.000195305	-0.288016	0.32	0.431	1
TFF2	0.000198814	1.93028	0.604	0.689	1
ANXA10	0.000203937	0.57152	0.267	0.185	1
KTN1	0.000211383	-0.320455	0.204	0.311	1
PARK7	0.000217312	-0.352239	0.286	0.394	1
C1QA	0.00022339	-0.359916	0.382	0.48	1
NDUFA4	0.000224183	-0.344905	0.404	0.504	1
SARAF	0.000226103	-0.366068	0.318	0.43	1
SNHG6	0.000228907	-0.380285	0.245	0.352	1
SNRPG	0.000230042	-0.412644	0.229	0.333	1
UQCRH	0.000231526	-0.391302	0.288	0.394	1
CSTB	0.000232905	-0.358501	0.331	0.433	1
RBM8A	0.000241462	-0.28136	0.171	0.272	1
TPM3	0.000248395	-0.262874	0.3	0.417	1
COX7A2	0.000253084	-0.424413	0.376	0.476	1
UQCRB	0.00026292	-0.31799	0.467	0.557	1
NR2F2	0.000265316	-0.273327	0.173	0.274	1
HNRNPM	0.000270574	-0.436724	0.192	0.291	1
RPL22	0.000276387	-0.319177	0.698	0.746	1
CTSA	0.000277173	-0.299088	0.237	0.339	1
SELENOH	0.000286797	-0.437817	0.265	0.367	1
CLSTN1	0.000298559	-0.348866	0.233	0.335	1
ATP5PB	0.000320152	-0.257339	0.157	0.254	1
HEBP2	0.000343223	-0.436328	0.194	0.289	1
DAG1	0.0003529	-0.25091	0.159	0.254	1
PMP22	0.000354807	-0.328424	0.192	0.287	1
GNG5	0.000377905	-0.403302	0.306	0.404	1
NDUFB1	0.000390944	-0.376438	0.269	0.376	1
RAB11A	0.000410399	-0.321398	0.188	0.281	1
RPL24	0.000415822	-0.315283	0.741	0.789	1
TALDO1	0.000434961	-0.330008	0.192	0.293	1
HNRNPU	0.000442081	-0.36141	0.298	0.407	1
PRDX1	0.000483043	-0.335071	0.369	0.469	1
IFI27L2	0.000486044	-0.272903	0.173	0.269	1
AL627171.2	0.000509821	-0.471974	0.231	0.32	1
ARHGDIB	0.000513295	-0.312111	0.218	0.319	1
THY1	0.000516571	0.605327	0.543	0.481	1
TIMP1	0.000550184	0.436304	0.853	0.846	1
CAMK2N1	0.000569671	-0.301793	0.206	0.298	1
LAMTOR5	0.000577948	-0.302218	0.196	0.294	1
RCN1	0.000593003	-0.255868	0.169	0.261	1
PSMB1	0.000602359	-0.286483	0.273	0.387	1
NORAD	0.000605437	-0.337697	0.357	0.457	1
TRAM1	0.000609426	-0.266339	0.282	0.385	1
VWA1	0.000642111	-0.298217	0.216	0.315	1
ARF6	0.000687613	-0.314728	0.188	0.276	1
KPNB1	0.000693735	-0.394954	0.186	0.28	1
CLTA	0.000697638	-0.440839	0.218	0.306	1
SRSF3	0.000709991	-0.315803	0.231	0.328	1
RPL10A	0.0007398	-0.30544	0.708	0.778	1
COX6A1	0.000765511	-0.3235	0.418	0.511	1
KRT8	0.000788471	-0.481614	0.627	0.694	1
TCEAL4	0.000898787	-0.331294	0.165	0.252	1
SNX3	0.000933888	-0.257184	0.251	0.356	1
TM4SF1	0.00103997	0.398912	0.496	0.402	1
SLC38A2	0.00106397	0.513728	0.359	0.285	1
TTC3	0.00107011	-0.25963	0.239	0.33	1
CD63	0.00109945	0.278566	0.784	0.746	1
EFEMP1	0.00110133	0.602024	0.384	0.313	1
SF3B2	0.00111225	-0.299154	0.178	0.265	1
OLFM4	0.00114565	0.636729	0.282	0.204	1
ATRAID	0.00118559	-0.384661	0.188	0.272	1
ITM2C	0.00128885	-0.385046	0.192	0.276	1
ZFP36L2	0.00130299	0.354519	0.584	0.519	1
COX5B	0.00130482	-0.277505	0.406	0.498	1
ARF4	0.00138541	-0.264638	0.265	0.357	1
SNHG32	0.0014568	-0.293662	0.169	0.256	1
ID3	0.00151414	-0.262355	0.208	0.304	1
C11orf58	0.00153541	-0.411267	0.22	0.307	1
ATP6V1F	0.00162742	-0.300693	0.21	0.298	1
PTGES3	0.00165035	-0.270461	0.251	0.348	1
GPX2	0.00167067	-0.25557	0.349	0.461	1
ZNF706	0.00173253	-0.283338	0.184	0.267	1
SRI	0.00187195	-0.264409	0.212	0.302	1
NDUFB10	0.00187252	-0.289943	0.208	0.296	1
HSPA1A	0.00196622	-1.31393	0.253	0.335	1
CRIP1	0.00198846	-0.274102	0.502	0.581	1
TMED10	0.00202777	-0.263272	0.337	0.431	1
CD44	0.00203788	-0.253057	0.269	0.356	1
PDIA6	0.00212877	-0.342052	0.288	0.378	1
ATP5F1D	0.00222691	0.448661	0.396	0.326	1
PAM	0.00230993	-0.281031	0.233	0.324	1
GPX4	0.00236218	-0.27706	0.455	0.535	1
GADD45B	0.00236672	0.656044	0.292	0.228	1
OST4	0.00245938	-0.266244	0.463	0.556	1
RNASE1	0.00251163	0.352551	0.518	0.437	1
KLF2	0.00258685	0.524343	0.439	0.383	1
ATP5MF	0.00266237	-0.285906	0.306	0.394	1
HNRNPK	0.0026872	-0.256395	0.39	0.478	1
PCBP2	0.00271696	0.340396	0.533	0.48	1
HMGN1	0.00275296	-0.397903	0.269	0.348	1
C1QB	0.00280708	-0.277191	0.308	0.394	1
RAB2A	0.00282164	-0.379015	0.21	0.294	1
ANXA4	0.00287932	-0.374472	0.316	0.396	1
SKIL	0.00289656	-0.382614	0.184	0.263	1
RPL6	0.00300938	-0.269711	0.712	0.787	1
SELENOM	0.00312469	0.56847	0.486	0.424	1
CRIP2	0.00319323	0.552966	0.414	0.356	1
TIMP3	0.00323001	-0.532791	0.5	0.591	1
TSPO	0.00325263	0.397282	0.488	0.415	1
ACADVL	0.0032621	0.39632	0.373	0.311	1
BTF3	0.00328126	-0.363838	0.439	0.526	1
EIF3E	0.00329112	-0.270968	0.306	0.4	1
DBI	0.00339133	-0.2906	0.229	0.311	1
CCDC85B	0.00339241	0.584082	0.339	0.274	1
NAMPT	0.0035599	0.614567	0.259	0.202	1
ATP5MC2	0.003597	-0.252492	0.39	0.476	1
UBE2D3	0.0041374	-0.256431	0.3	0.385	1
CD151	0.0041735	0.427998	0.539	0.487	1
RPL5	0.00429228	-0.262446	0.716	0.791	1
CCDC80	0.00448416	0.511021	0.598	0.53	1
SCP2	0.00453634	-0.288424	0.212	0.293	1
HSPE1	0.00462869	-0.426128	0.233	0.309	1
RPL36AL	0.00516629	-0.253418	0.437	0.533	1
CAVIN1	0.00600092	0.536456	0.427	0.383	1
TMEM50A	0.00617677	-0.252514	0.186	0.259	1
SF1	0.0062433	-0.355629	0.216	0.294	1
IER3	0.00632984	0.418671	0.441	0.385	1
EIF3B	0.00664831	-0.281218	0.182	0.254	1
SNHG5	0.00667439	0.384177	0.363	0.302	1
COL14A1	0.00679884	0.489098	0.294	0.23	1
GAS6	0.00703763	0.585782	0.424	0.381	1
COX4I1	0.00706416	-0.257154	0.543	0.617	1
LRRFIP1	0.00764685	-0.316954	0.227	0.302	1
HSPB1	0.0080799	0.307059	0.745	0.661	1
EID1	0.0095095	-0.25023	0.239	0.313	1
BGN	0.010356	0.398649	0.776	0.73	1
TOMM20	0.0117864	-0.259094	0.235	0.307	1
PRDX5	0.0118629	0.411791	0.461	0.409	1
TNS1	0.0122254	0.48628	0.296	0.239	1
MIF	0.0134919	0.311831	0.7	0.676	1
TNFRSF12A	0.0138637	-0.310495	0.288	0.348	1
EIF4A1	0.0140486	0.295773	0.586	0.539	1
PTEN	0.0142328	-0.252501	0.186	0.252	1
CREB3L1	0.0144519	0.4621	0.261	0.219	1
LRPAP1	0.0148672	0.428158	0.276	0.23	1
NNMT	0.0159069	0.642316	0.416	0.402	1
BTG1	0.0179153	-0.261942	0.288	0.361	1
EPAS1	0.0185241	0.56381	0.284	0.243	1
FSTL3	0.0210806	0.437039	0.294	0.239	1
TESC	0.0215543	0.407801	0.302	0.261	1
AHNAK	0.0222365	0.362402	0.602	0.58	1
IGLC3	0.0223493	0.340323	0.445	0.533	1
REG1A	0.0244014	0.688153	0.361	0.315	1
PDIA4	0.0250406	-0.252339	0.192	0.254	1
SRP14	0.0255107	-0.2568	0.431	0.506	1
TMEM54	0.0275544	-0.258029	0.202	0.263	1
H1FX	0.0277721	0.439682	0.406	0.378	1
IGFBP2	0.0296489	-0.268421	0.304	0.367	1
DNAJB1	0.0315394	-0.576563	0.253	0.315	1
DHRS3	0.03161	0.518989	0.265	0.226	1
S100P	0.0380247	0.312455	0.539	0.504	1
ANXA11	0.0415613	0.260393	0.369	0.331	1
NOP53	0.0416941	0.300271	0.537	0.526	1
COL6A1	0.0597841	0.451177	0.451	0.424	1
CIRBP	0.0709365	0.379688	0.461	0.446	1
SPCS2	0.074571	-0.286532	0.204	0.254	1
SNRNP70	0.0762966	0.257485	0.306	0.269	1
CSRP1	0.0771602	0.382941	0.394	0.372	1
STOM	0.0871475	0.381279	0.255	0.228	1
PABPC4	0.0982616	0.280696	0.318	0.287	1
ANAPC16	0.104674	0.256175	0.265	0.231	1
CYB5R3	0.117596	0.398683	0.386	0.37	1
NPDC1	0.13147	0.354224	0.38	0.361	1
EHBP1L1	0.134575	0.258159	0.288	0.259	1
FCGRT	0.145902	0.319476	0.373	0.354	1
PHLDA3	0.149572	0.567754	0.278	0.254	1
GSN	0.16827	0.306428	0.688	0.702	1
QSOX1	0.174961	0.260852	0.484	0.443	1
C1R	0.184616	0.278497	0.627	0.622	1
MXRA7	0.189572	0.297291	0.337	0.32	1
TMEM119	0.201936	0.437684	0.28	0.257	1
LTBP3	0.210561	0.305357	0.351	0.333	1
CYBA	0.221462	0.267271	0.588	0.594	1
TUBA1A	0.237432	0.619737	0.398	0.398	1
IGHG3	0.241243	0.921709	0.551	0.541	1
DPP7	0.255116	0.2782	0.273	0.256	1
COL18A1	0.290083	0.360352	0.331	0.324	1
CALD1	0.301748	0.615407	0.627	0.648	1
TPM1	0.309338	0.278425	0.467	0.531	1
SERPINA3	0.318228	0.379012	0.304	0.289	1
NIBAN2	0.321802	0.329751	0.278	0.269	1
RNPEPL1	0.325572	0.43374	0.255	0.25	1
ARL6IP4	0.330156	0.317348	0.343	0.337	1
IGHG1	0.340752	0.637042	0.384	0.437	1
FLNA	0.357915	0.367962	0.604	0.604	1
TPI1	0.35808	0.261988	0.445	0.45	1
SPARCL1	0.361491	0.270225	0.39	0.389	1
ALDH2	0.404172	0.28522	0.28	0.278	1
TCN1	0.439349	0.484836	0.216	0.257	1
PHC2	0.479579	0.315351	0.273	0.272	1
HSPG2	0.516552	0.281655	0.496	0.494	1
CLTB	0.56345	0.322299	0.402	0.417	1
RARRES2	0.570128	0.284024	0.518	0.509	1
GCG	0.576377	1.11858	0.227	0.259	1
PFKL	0.579732	0.323746	0.298	0.304	1
LTBP2	0.580714	0.25561	0.327	0.324	1
ARGLU1	0.593608	0.344483	0.269	0.272	1
RBM3	0.627255	0.267109	0.365	0.38	1
TTR	0.715398	1.55052	0.304	0.344	1
YWHAH	0.745426	0.360595	0.269	0.281	1
MFGE8	0.755067	0.403844	0.359	0.383	1
SLC38A10	0.787486	0.280177	0.259	0.267	1
NUPR1	0.848331	0.336228	0.327	0.346	1
RRAS	0.850553	0.276858	0.273	0.283	1
TACC1	0.872376	0.289197	0.257	0.27	1
PRSS23	0.876412	0.364844	0.347	0.367	1
PTMS	0.915076	0.292546	0.378	0.398	1
FSTL1	0.94527	0.365225	0.471	0.509	1
MSN	0.988148	0.298779	0.257	0.272	1
