## Supplementary Tables for "Spatial Transcriptomics of Intraductal Papillary Mucinous Neoplasms of The Pancreas Identifies NKX6-2 as a Driver of Gastric Differentiation and Indolent Biological Potential": TableS8_RCTD_TME_LGvsHGPDAC.xlsx

### Sheet: Sheet1
% of cells predicted per each ST spot with RCTD
	Epilesional									Juxtalesional									Perilesional
	HG PDAC			LG			p-val	p-val_adj (Bonferroni)	log2FC	HG PDAC			LG			p-val	p-val_adj (Bonferroni)	log2FC	HG PDAC			LG			p-val	p-val_adj (Bonferroni)	log2FC
	Mean	SD	n	Mean	SD	n				Mean	SD	n	Mean	SD	n				Mean	SD	n	Mean	SD	n
B	0.223645	0.838493	439	0.424054	0.943467	323	0.00206853	0.0227538	-0.923041	1.74925	4.5282	571	1.62655	2.39534	593	0.561475	6.17623	0.104918	3.64509	5.74588	540	1.31946	2.4192	500	1.59953e-16	1.75948e-15	1.466
plasma	1.39396	3.74117	439	2.47364	3.47887	323	0.019266	0.211926	-0.827446	4.69525	9.29569	571	9.77973	9.13268	593	2.50342e-20	2.75376e-19	-1.05859	4.72467	6.38035	540	8.32737	10.9118	500	8.64846e-11	9.51331e-10	-0.817647
NK	0.0945146	0.396837	439	0.111099	0.504698	323	0.0431218	0.47434	-0.233237	0.624073	1.52204	571	0.646059	1.63151	593	0.812298	8.93527	-0.0499507	1.02545	2.09106	540	1.20767	2.54559	500	0.306342	3.36976	-0.235966
T	0.359391	0.97568	439	0.735382	1.51955	323	0.965271	10.618	-1.03294	1.51551	2.63902	571	1.41483	2.68845	593	0.519399	5.71338	0.0991691	1.89808	3.49812	540	1.52175	2.95501	500	0.0622277	0.684505	0.318812
Treg	0.0528058	0.294587	439	0.119429	0.568699	323	0.692579	7.61837	-1.17739	0.567051	1.61753	571	0.884772	1.94026	593	0.00251077	0.0276185	-0.641827	1.30484	2.67404	540	0.467065	1.54135	500	1.27549e-09	1.40304e-08	1.48218
CD8T	0.131991	0.543963	439	0.623771	1.36717	323	0.00856782	0.0942461	-2.24058	0.731257	2.34184	571	0.788556	1.94723	593	0.649502	7.14452	-0.108834	1.04036	3.23135	540	0.624485	2.02553	500	0.0138923	0.152815	0.736346
CD4T	0.867527	2.31867	439	0.565083	1.38077	323	5.5363e-05	0.000608993	0.618445	0.847451	2.95648	571	1.01879	2.76206	593	0.306937	3.37631	-0.265657	0.947913	3.21169	540	0.60331	2.18021	500	0.0448345	0.49318	0.651855
Macro	0.699236	1.6976	439	0.882343	1.40069	323	0.666236	7.32859	-0.335559	3.78186	5.05731	571	2.63632	3.2972	593	4.81526e-06	5.29679e-05	0.520568	4.2155	5.18002	540	2.84434	3.59128	500	9.87175e-07	1.08589e-05	0.567611
DC	0.645891	1.20663	439	0.81731	1.5178	323	0.421108	4.63219	-0.339592	2.7247	3.34771	571	2.19805	2.72361	593	0.00325059	0.0357565	0.309873	3.37454	3.90229	540	2.23817	3.12179	500	2.96099e-07	3.25708e-06	0.59237
Mono	0.0900899	0.326778	439	0.214398	0.638847	323	0.611915	6.73106	-1.25085	0.660435	1.38153	571	1.3022	2.18079	593	3.10885e-09	3.41974e-08	-0.979459	0.986569	2.01527	540	1.69861	2.9929	500	6.59128e-06	7.25041e-05	-0.783863
mast	0.0567321	0.235653	439	0.385511	0.768323	323	0.0533458	0.586804	-2.76454	0.259165	0.663679	571	0.863832	1.26341	593	2.58695e-23	2.84565e-22	-1.73688	0.353484	0.943866	540	0.838305	1.55423	500	1.24579e-09	1.37037e-08	-1.24583
