## Supplementary Tables for "Spatial Transcriptomics of Intraductal Papillary Mucinous Neoplasms of The Pancreas Identifies NKX6-2 as a Driver of Gastric Differentiation and Indolent Biological Potential": TableS9_ST_FFPEIPMN_COMET_PatientInfo.xlsx

### Sheet: Sheet1
Samples	Gender	Age	Grade (Section Analyzed)	Highest Grade of Case	IPMN Type	Patient with PDAC	Diabetes	Pathology location
HG_1	F	69	High	High	Intestinal	n	y	head
HG_2	F	58	High	High	Pancreatobiliary	y	n	body/tail
HG_3	F	63	High	High	Intestinal	n	n	body/tail
HG_4	F	79	High	High	Pancreatobiliary	n	n	body/tail
HG_5	M	51	High	High	Pancreatobiliary	n	n	head
HG_6	F	68	High	High	Intestinal	n	n	body/tail
HG_7	F	67	High	High	Intestinal	y	n	tail
HG_8	F	74	High	High	Pancreatobiliary	n	y	tail
HG_9	M	65	High	High	Pancreatobiliary	n	n	head
LG_1	F	76	Low (intermediate)	Low	Gastric	n	y	body/tail
LG_2	M	44	Low	Low	Gastric	n	n	head
LG_3	F	72	Low	Low	Gastric	n	n	body/tail
LG_4	M	48	Low	Low	Gastric	n	n	head
LG_5	F	73	Low	Low	Gastric	n	y	head
LG_6	F	70	Low	Low	Gastric	n	n	head
LG_7	M	58	Low (intermediate)	Low	Gastric	n	y	head
LG_8	M	62	Low	Low	Gastric	n	n	head
LG_9	M	79	Low	Low	Gastric	n	y	tail
LG_10	F	80	Low	Low	Gastric	n	y	head
LG_11	M	57	Low	High	Gastric	n	n	head
LG_12	F	74	Low	Low	Gastric	n	n	body/tail
LG_13	M	73	Low	High	Gastric	n	y	head/tail
LG_14	M	69	Low	Low	Gastric	n	n	body/tail
LG_15	F	77	Low	High	Gastric	n	n	head
LG_16	M	72	Low	Low	Gastric	n	y	head
LG_17	F	77	Low	Low	Gastric	n	n	body/tail
LG_18	M	65	Low	Low	Gastric	n	n	head
*HG_9 and LG_18 - same patient
*LG_3 and HG_1 were excluded from TME analyses due to IPMN rupture and/or ulceration
*LG_1 same case as LG_5 from ST dataset
