## Supplementary Tables for "Spatial Transcriptomics of Intraductal Papillary Mucinous Neoplasms of The Pancreas Identifies NKX6-2 as a Driver of Gastric Differentiation and Indolent Biological Potential": TableS10_TME_COMETPhenotypes_Quantification.xlsx

### Sheet: Sheet1
% of cells in juxtalesional area	HG			LG
Phenotype	Mean	SD	n	Mean	SD	n	log2FC	p-val (Welch t-test)
TPSAB1+ (Mast)	2.74726	1.80811	8	2.49411	1.46182	17	0.139464	0.735377
CD4+ (CD4T)	2.47939	3.72863	8	1.36053	1.47483	17	0.865818	0.436298
CD4+ FOXP3+ (Treg)	0.434944	1.08729	8	0.0726865	0.116875	17	2.58107	0.378281
CD8+ (CD8T)	5.86771	5.24531	8	7.89942	7.19298	17	-0.428948	0.435
CD8+ GrzB+ (CytoT)	0.546966	0.527903	8	0.51044	1.61808	17	0.0997082	0.933793
CD27+ CD20- (Plasma)	3.07593	1.66151	8	6.29795	6.30595	17	-1.03386	0.0632079
CD27+ CD20+	0.503807	1.07344	8	0.102242	0.175037	17	2.30089	0.327131
CD20+ CD27- (B)	0.146952	0.236925	8	0.144135	0.155568	17	0.0279251	0.976144
CD68+ (Macro)	0.100374	0.137314	8	0.301367	0.707369	17	-1.58613	0.274114
CD68+ FOXP3+ (M2)	0.00201037	0.00428385	8	0.000656962	0.00192212	17	1.61358	0.416885
CD11c+	7.53052	4.52546	8	5.32297	4.11633	17	0.500516	0.263327
aSMA +	4.68979	6.0513	8	2.11795	2.24901	17	1.14685	0.277948
VIM+	35.5957	21.0096	8	34.2428	23.7225	17	0.0559012	0.887367
