## Supplementary Tables for "Spatial Transcriptomics of Intraductal Papillary Mucinous Neoplasms of The Pancreas Identifies NKX6-2 as a Driver of Gastric Differentiation and Indolent Biological Potential": TableS11_NKX6-2PositiveNuclei_COMETStaining_LGvsHG.xlsx

### Sheet: Sheet1
NKX6-2 positive nuclei - HG vs LG IPMN
Sample	Grade (Section Analyzed)	Highest Grade of Case	NKX6-2+ Nuclei	NKX6-2 - Nuclei	% NKX6-2 + Nuclei		Welch's t test
HG_1	High	High	11249	123055	8.37577		Column B	HG
HG_2	High	High	1978	5791	25.4602		vs.	vs.
HG_3	High	High	9970	123540	7.46761		Column A	LG
HG_4	High	High	920	7637	10.7514
HG_5	High	High	3002	64200	4.46713		Unpaired t test with Welch's correction
HG_6	High	High	1119	8789	11.2939		P value	0.0039
HG_7	High	High	3784	65157	5.48875		P value summary	**
HG_8	High	High	7	1505	0.462963		Significantly different (P < 0.05)?	Yes
HG_9*	High	High	501	43159	1.1475		One- or two-tailed P value?	Two-tailed
LG_1	Low (intermediate)	Low	1105	9049	10.8824		Welch-corrected t, df	t=3.178, df=24.86
LG_2	Low	Low	1101	19197	5.42418
LG_3	Low	Low	122	5473	2.18052		How big is the difference?
LG_4	Low	Low	3526	11203	23.9392		Mean of column A	23.11
LG_5	Low	Low	1319	4769	21.6656		Mean of column B	8.324
LG_6	Low	Low	2729	8439	24.4359		Difference between means (B - A) ± SEM	-14.79 ± 4.653
LG_7	Low (intermediate)	Low	190	53563	0.353469		95% confidence interval	-24.37 to -5.200
LG_8	Low	Low	3701	5813	38.9006		R squared (eta squared)	0.2888
LG_9	Low	Low	5553	5743	49.159
LG_10	Low	Low	181	5341	3.2778		F test to compare variances
LG_11	Low	High	1415	6754	17.3216		F, DFn, Dfd	5.002, 17, 8
LG_12	Low	Low	2567	5880	30.3895		P value	0.0262
LG_13	Low	High	11939	9578	55.4864		P value summary	*
LG_14	Low	Low	2618	15818	14.2005		Significantly different (P < 0.05)?	Yes
LG_15	Low	High	4632	18331	20.1716
LG_16	Low	Low	4726	16474	22.2925		Data analyzed
LG_17	Low	Low	36353	35364	50.6895		Sample size, column A	18
LG_18*	Low	Low	4717	13993	25.2111		Sample size, column B	9
*HG_9 and LG_18 - same patient
