## Supplementary Tables for "Spatial Transcriptomics of Intraductal Papillary Mucinous Neoplasms of The Pancreas Identifies NKX6-2 as a Driver of Gastric Differentiation and Indolent Biological Potential": TableS12_Markers_highmidlow_NKX6-2_levels .xlsx

### Sheet: Sheet1
Comparing spots with different NKX6-2 expression levels
highmid vs low							high vs low							mid vs low							high vs mid
	p_val	avg_log2FC	pct.1	pct.2	p_val_adj			p_val	avg_log2FC	pct.1	pct.2	p_val_adj			p_val	avg_log2FC	pct.1	pct.2	p_val_adj			p_val	avg_log2FC	pct.1	pct.2	p_val_adj
PSCA	9.27828e-15	2.66565	0.802	0.48	1.39814e-10		NKX6-2	3.314e-31	2.55897	1	0	4.99386e-27		NKX6-2	3.55883e-38	1.45623	1	0	5.3628e-34		NKX6-2	8.25237e-40	1.10274	1	1	1.24355e-35
TFF1	1.52616e-23	2.22931	1	0.867	2.29977e-19		TFF1	6.00061e-24	2.70121	1	0.867	9.04232e-20		TFF1	4.79153e-17	1.91065	1	0.867	7.22036e-13		CLTB	5.08582e-14	0.807355	1	0.854	7.66383e-10
MUC5AC	3.70242e-16	1.94708	0.907	0.6	5.57917e-12		LEFTY1	6.19779e-23	1.98644	0.94	0.28	9.33946e-19		LEFTY1	3.26886e-16	1.4002	0.787	0.28	4.92584e-12		PIGR	1.77906e-12	-1.24169	0.417	0.835	2.68086e-08
NKX6-2	1.12268e-40	1.92997	1	0	1.69177e-36		S100P	1.73556e-22	1.69243	1	0.787	2.61532e-18		CST3	4.49411e-15	0.901653	1	0.973	6.77218e-11		PSCA	2.77898e-12	1.28862	0.929	0.738	4.18764e-08
MUCL3	3.69654e-17	1.90291	0.843	0.427	5.57031e-13		CST3	2.74174e-22	1.30532	1	0.973	4.13153e-18		S100P	5.30094e-14	1.0662	0.982	0.787	7.98799e-10		S100P	7.03574e-12	0.626231	1	0.982	1.06022e-07
LEFTY1	7.37977e-22	1.62647	0.839	0.28	1.11206e-17		PLA2G10	2.30216e-21	1.47861	0.929	0.213	3.46913e-17		ANXA10	6.03976e-14	0.944516	0.921	0.613	9.10131e-10		CYSTM1	1.34373e-11	0.55262	1	0.976	2.02487e-07
CA2	2.08493e-18	1.41108	0.855	0.453	3.14177e-14		CA2	3.48442e-21	1.88159	0.964	0.453	5.25068e-17		TSPAN8	6.97147e-14	0.877882	0.97	0.827	1.05053e-09		NQO1	3.21729e-11	0.538575	0.952	0.848	4.84813e-07
S100P	2.18235e-20	1.30999	0.988	0.787	3.28858e-16		CYSTM1	5.10411e-21	1.12493	1	0.96	7.69138e-17		PLA2G10	1.19378e-13	0.892962	0.744	0.213	1.79891e-09		LGALS4	3.98715e-11	0.622724	1	0.915	6.00824e-07
CAPN8	6.66673e-16	1.12637	0.843	0.44	1.00461e-11		GSTP1	7.72277e-21	1.07912	1	0.987	1.16374e-16		REG1A	4.77382e-13	-2.91807	0.366	0.747	7.19367e-09		MT1E	4.36221e-11	0.764416	0.905	0.634	6.57342e-07
PLA2G10	4.83639e-19	1.11897	0.806	0.213	7.28796e-15		NQO1	1.42526e-20	1.24589	0.952	0.56	2.14772e-16		CA2	1.57568e-12	1.09366	0.799	0.453	2.3744e-08		MSLN	6.66772e-11	0.933206	0.857	0.5	1.00476e-06
CLTB	5.89076e-15	1.10418	0.903	0.52	8.87679e-11		PSCA	2.19971e-20	3.38018	0.929	0.48	3.31475e-16		RPS6	1.08361e-11	0.547231	1	1	1.63289e-07		AC008397.1	9.62021e-11	0.561879	0.905	0.555	1.44967e-06
ANXA10	1.99253e-19	1.08688	0.944	0.613	3.00254e-15		AC008397.1	2.39134e-20	1.12232	0.905	0.16	3.60351e-16		GSTP1	1.09784e-11	0.623667	0.994	0.987	1.65434e-07		GSTP1	9.82285e-11	0.455455	1	0.994	1.4802e-06
CST3	3.17393e-21	1.05138	1	0.973	4.78279e-17		MUCL3	2.64177e-20	2.41853	0.964	0.427	3.98089e-16		NNMT	1.22978e-11	-1.162	0.36	0.813	1.85316e-07		TFF1	1.37326e-10	0.790562	1	1	2.06937e-06
CTSE	2.82322e-14	1.03072	0.972	0.693	4.2543e-10		ANXA10	2.7337e-20	1.32988	0.988	0.613	4.11941e-16		MUCL3	1.69635e-11	1.54438	0.78	0.427	2.55623e-07		PLA2G10	4.54722e-10	0.585646	0.929	0.744	6.85221e-06
TSPAN8	9.05713e-19	1.02715	0.976	0.827	1.36482e-14		NNMT	5.02322e-20	-2.01891	0.083	0.813	7.56948e-16		MUC5AC	5.49435e-11	1.71115	0.872	0.6	8.27943e-07		LGALS3	5.74564e-10	0.452841	1	0.994	8.6581e-06
SULT1C2	2.59446e-15	0.993994	0.75	0.213	3.90959e-11		CLTB	8.18705e-20	1.58496	1	0.52	1.23371e-15		CAPN8	5.77873e-11	0.901934	0.799	0.44	8.70797e-07		MGST3	7.95461e-10	0.547382	0.917	0.677	1.19868e-05
AGR2	1.4289e-12	0.917688	0.984	0.813	2.15321e-08		NME2	8.84258e-20	1.01798	1	0.907	1.33249e-15		NQO1	6.69801e-11	0.707317	0.848	0.56	1.00932e-06		CD63	1.90059e-09	0.428039	1	1	2.86399e-05
NQO1	8.47609e-17	0.913058	0.883	0.56	1.27726e-12		SERPINA1	1.53935e-19	-2.4079	0.762	0.987	2.31965e-15		SULT1C2	9.89354e-11	0.819339	0.683	0.213	1.49086e-06		CD74	2.69041e-09	-1.09986	0.274	0.659	4.05419e-05
CLDN18	1.54347e-14	0.897277	0.94	0.587	2.32586e-10		TSPAN8	1.11802e-18	1.28042	0.988	0.827	1.68475e-14		CXCL2	1.67954e-10	-1.01274	0.25	0.627	2.53089e-06		AKR7A3	2.7009e-09	0.641139	0.869	0.622	4.06999e-05
SPINK1	3.28203e-08	0.865318	0.948	0.973	0.000494569		CD74	1.30715e-18	-1.81356	0.274	0.907	1.96975e-14		LGALS3	3.52238e-10	0.588019	0.994	0.867	5.30788e-06		UPK1B	3.11695e-09	0.518488	0.429	0.11	4.69694e-05
HSPA1A	1.97222e-06	0.847632	0.581	0.307	0.0297194		LGALS3	1.652e-18	1.04086	1	0.867	2.48939e-14		CLDN18	4.3052e-10	0.723971	0.915	0.587	6.4875e-06		VSIG2	5.06734e-09	0.493323	0.988	0.896	7.63598e-05
CLU	1.03666e-10	0.843362	0.923	0.787	1.56214e-06		MUC5AC	2.19532e-18	2.31952	0.976	0.6	3.30813e-14		CRISP3	5.126e-10	-1.43484	0.006	0.24	7.72437e-06		FTH1	6.25157e-09	0.388734	1	0.994	9.42048e-05
OCIAD2	7.63133e-12	0.82961	0.847	0.507	1.14996e-07		REG1A	3.50726e-18	-4.1487	0.095	0.747	5.28509e-14		RPL12	6.08468e-10	0.706479	1	1	9.16901e-06		SERF2	6.70201e-09	0.328693	1	0.994	0.000100993
RPL12	7.20354e-15	0.819659	1	1	1.0855e-10		CAPN8	3.61736e-18	1.48396	0.929	0.44	5.45101e-14		FXYD2	7.22125e-10	-1.87782	0.012	0.253	1.08817e-05		AKR1B10	7.27192e-09	0.619803	0.786	0.439	0.000109581
GSTP1	9.83733e-18	0.794533	0.996	0.987	1.48239e-13		SULT1C2	5.84197e-18	1.28396	0.881	0.213	8.80327e-14		APCDD1	1.03383e-09	-0.526069	0	0.213	1.55787e-05		CA2	7.98483e-09	0.78793	0.964	0.799	0.000120323
CYSTM1	4.67599e-14	0.784062	0.984	0.96	7.04624e-10		HLA-C	1.11254e-17	-1.27083	0.238	0.947	1.67649e-13		DMBT1	1.03651e-09	-0.678072	0	0.213	1.56192e-05		CTSE	9.7603e-09	0.579529	1	0.957	0.000147078
AMN	2.87543e-13	0.777123	0.778	0.307	4.33298e-09		SERF2	1.15785e-17	0.759809	1	0.973	1.74477e-13		CRP	1.03735e-09	-2.18481	0	0.213	1.56318e-05		MUC5B	1.25062e-08	-2.38435	0.048	0.384	0.000188456
AC008397.1	3.0697e-14	0.776169	0.673	0.16	4.62573e-10		MUC5B	2.0667e-17	-3.28076	0.048	0.693	3.1143e-13		APCS	1.03786e-09	-2.12873	0	0.213	1.56395e-05		SERPINA3	2.0455e-08	-1.72525	0.119	0.463	0.000308236
VSIG2	1.23301e-13	0.774776	0.927	0.72	1.85803e-09		VSIG2	2.49892e-17	1.08149	0.988	0.72	3.76563e-13		CTSE	1.76175e-09	0.807369	0	0.693	2.65478e-05		SPINK1	2.71008e-08	0.651102	0.988	0.927	0.000408382
NME2	1.16706e-14	0.760049	0.984	0.907	1.75864e-10		IMPA2	2.74265e-17	0.972563	0.845	0.173	4.1329e-13		IGHG2	3.97181e-09	-0.604207	0.061	0.36	5.98512e-05		CST3	2.7222e-08	0.403664	1	1	0.000410209
LGALS3	1.58227e-15	0.757807	0.996	0.867	2.38432e-11		RPL12	3.04061e-17	1.01792	1	1	4.58189e-13		CLTB	4.26578e-09	0.777608	0.854	0.52	6.4281e-05		TSPAN8	2.96945e-08	0.402538	0.988	0.97	0.000447467
IMPA2	1.52674e-13	0.746967	0.669	0.173	2.30064e-09		AMN	3.18952e-17	1.09284	0.94	0.307	4.80629e-13		IMPA2	4.99686e-09	0.616137	0.579	0.173	7.52977e-05		MUCL3	4.06618e-08	0.874147	0.964	0.78	0.000612733
C15orf48	1.5022e-09	0.745717	0.673	0.227	2.26367e-05		SERPINA3	3.91229e-17	-3.428	0.119	0.76	5.89543e-13		TFPI2	6.61108e-09	-1.34737	0.006	0.213	9.96223e-05		LEFTY1	4.32063e-08	0.586247	0.94	0.787	0.000651076
ABHD2	2.05819e-11	0.742369	0.903	0.547	3.10148e-07		CTSE	9.10145e-17	1.3869	1	0.693	1.3715e-12		TSPAN1	9.53661e-09	0.572981	0.915	0.627	0.000143707		SERPINA1	4.44155e-08	-1.28173	0.762	0.878	0.000669297
AKR1B10	1.24899e-10	0.708196	0.556	0.12	1.8821e-06		AKR1B10	3.50846e-16	1.08704	0.786	0.12	5.2869e-12		PSCA	9.98616e-09	2.09156	0.738	0.48	0.000150482		NME2	5.3145e-08	0.410358	1	0.976	0.000800842
AKR7A3	3.78942e-09	0.706619	0.706	0.373	5.71027e-05		CLDN18	4.29732e-16	1.18533	0.988	0.587	6.47563e-12		NME2	1.00926e-08	0.607618	0.976	0.907	0.000152085		AMN	5.44903e-08	0.508856	0.94	0.695	0.000821115
LGALS4	2.61015e-09	0.702896	0.944	0.787	3.93323e-05		LGALS4	1.58599e-15	1.08338	1	0.787	2.38993e-11		UCA1	1.30611e-08	-0.443607	0	0.187	0.000196818		MLPH	6.03449e-08	0.409168	0.988	0.927	0.000909337
AADAC	1.76194e-10	0.676721	0.524	0.107	2.65506e-06		PIGR	1.63788e-15	-1.73403	0.417	0.933	2.46812e-11		CHST4	1.30698e-08	-0.400538	0	0.187	0.000196949		PRDX5	6.09905e-08	0.456865	0.976	0.854	0.000919065
VILL	5.96112e-10	0.672707	0.69	0.267	8.9828e-06		MGST3	1.72311e-15	0.953858	0.917	0.48	2.59656e-11		AC008397.1	1.34189e-08	0.56044	0.555	0.16	0.000202209		HLA-C	1.22976e-07	-0.736107	0.238	0.598	0.00185313
CYP2S1	8.51884e-11	0.661433	0.681	0.24	1.2837e-06		OCIAD2	1.95659e-15	1.10887	0.964	0.507	2.94839e-11		SOD2	1.36714e-08	-0.602412	0.335	0.667	0.000206014		PLLP	1.27521e-07	0.473699	0.821	0.567	0.00192162
AL138930.1	8.84854e-11	0.651858	0.573	0.147	1.33339e-06		MLPH	2.84668e-15	0.899146	0.988	0.72	4.28966e-11		IFITM3	1.49619e-08	-0.74278	0.494	0.8	0.000225461		CAPN8	1.94106e-07	0.582026	0.929	0.799	0.00292498
RPS4X	2.5136e-09	0.649258	0.98	0.96	3.78774e-05		SPINK1	4.23528e-15	1.2616	0.988	0.973	6.38214e-11		VSIG2	1.50782e-08	0.588167	0.896	0.72	0.000227213		VILL	2.09274e-07	0.479808	0.857	0.604	0.00315355
SCGB2A1	7.57e-09	0.645357	0.548	0.16	0.000114072		RPS6	6.40768e-15	0.72179	1	1	9.65573e-11		AGR2	1.58822e-08	0.764921	0.976	0.813	0.000239329		BAG1	3.44518e-07	0.412035	0.845	0.567	0.00519154
MLPH	1.96816e-11	0.641927	0.948	0.72	2.96582e-07		SCGB2A1	1.39978e-14	0.919394	0.798	0.16	2.10933e-10		ABHD2	1.64335e-08	0.67743	0.878	0.547	0.000247636		SCGB2A1	3.79604e-07	0.437539	0.798	0.421	0.00572026
ANXA1	4.51939e-07	0.64055	0.851	0.44	0.00681028		AGR2	2.09249e-14	1.17611	1	0.813	3.15318e-10		AMN	2.11999e-08	0.583985	0.695	0.307	0.000319461		PDIA2	4.39552e-07	-0.708537	0	0.256	0.00662361
TSPAN1	2.90206e-11	0.637423	0.931	0.627	4.37312e-07		AKR7A3	2.45993e-14	1.09737	0.869	0.373	3.70687e-10		IFITM2	2.32386e-08	-0.713696	0.213	0.533	0.000350182		C19orf33	4.55968e-07	0.359419	1	0.933	0.00687099
MT1G	6.23473e-07	0.619951	0.77	0.493	0.00939511		HIF1A	3.31526e-14	-0.851555	0.071	0.64	4.99576e-10		SERF2	2.8216e-08	0.431115	0.994	0.973	0.000425186		FIS1	4.77014e-07	0.410499	0.869	0.665	0.00718813
MGST3	2.91277e-09	0.615981	0.758	0.48	4.38926e-05		CXCL2	3.3966e-14	-1.4039	0.071	0.627	5.11834e-10		SERPING1	2.88384e-08	-0.925641	0.171	0.48	0.000434565		ATP6V0E1	5.08536e-07	0.36873	0.786	0.457	0.00766312
SMIM24	8.7409e-09	0.614289	0.621	0.267	0.000131717		AADAC	3.71228e-14	0.903615	0.702	0.107	5.59404e-10		LFNG	3.21325e-08	0.497292	0.829	0.427	0.000484204		MSMB	6.05259e-07	-1.76564	0.131	0.445	0.00912065
SH3BGRL3	3.3437e-10	0.612903	0.94	0.76	5.03862e-06		RPS4X	4.02816e-14	0.919616	1	0.96	6.07003e-10		HIF1A	3.30024e-08	-0.547091	0.299	0.64	0.000497312		SLPI	6.45025e-07	0.388092	0.964	0.835	0.00971987
VSIG1	5.39762e-08	0.609726	0.661	0.307	0.000813367		CD63	6.4562e-14	0.77165	1	1	9.72885e-10		LGALS2	3.66523e-08	-0.753694	0.012	0.213	0.000552314		AGR2	6.923e-07	0.411186	1	0.976	0.0104323
RPS6	2.00682e-15	0.608751	1	1	3.02408e-11		VILL	6.89694e-14	0.971551	0.857	0.267	1.0393e-09		RPL36A	3.71512e-08	0.478667	0.994	0.947	0.000559831		ID1	8.13944e-07	-0.639766	0.286	0.616	0.0122653
STARD10	5.41159e-11	0.592237	0.879	0.573	8.15473e-07		CYP2S1	8.14421e-14	0.886132	0.845	0.24	1.22725e-09		SERPINA1	3.86808e-08	-1.12617	0.878	0.987	0.000582881		RPS4X	8.14134e-07	0.431313	1	0.97	0.0122682
TST	3.43729e-09	0.591524	0.754	0.48	5.17965e-05		CLDN2	1.30258e-13	-1.36039	0.202	0.747	1.96285e-09		AL138930.1	4.55428e-08	0.57807	0.512	0.147	0.000686284		CLDN2	9.59279e-07	-0.681884	0.202	0.506	0.0144554
ALDH2	9.61162e-10	0.585981	0.859	0.573	1.44838e-05		CLU	2.96371e-13	1.06021	1	0.787	4.46602e-09		FGA	4.59536e-08	-0.526069	0	0.173	0.000692474		OCIAD2	9.5973e-07	0.446402	0.964	0.787	0.0144622
CLIC3	2.36856e-09	0.5816	0.625	0.213	3.56918e-05		C15orf48	5.45296e-13	1.18396	0.845	0.227	8.21707e-09		FGF19	4.59778e-08	-0.471621	0	0.173	0.000692839		MT1M	1.03921e-06	0.460312	0.821	0.518	0.0156598
RPS10	1.69082e-07	0.580636	0.903	0.707	0.0025479		TST	8.19202e-13	0.830215	0.869	0.48	1.23446e-08		ANPEP	4.70349e-08	-0.594397	0.012	0.213	0.000708769		CCN2	1.07204e-06	-0.80295	0.083	0.378	0.0161546
KRT19	3.18472e-07	0.579147	0.992	0.853	0.00479906		CLIC3	9.19928e-13	0.821551	0.798	0.213	1.38624e-08		RPL26	6.37615e-08	0.519627	0.994	0.973	0.000960823		SULT1C2	1.14908e-06	0.464621	0.881	0.683	0.0173154
RPL26	8.65252e-11	0.577763	0.996	0.973	1.30385e-06		FA2H	9.82551e-13	0.749038	0.679	0.107	1.48061e-08		CXCL1	6.61359e-08	-0.588165	0.061	0.32	0.000996602		FMOD	1.20538e-06	-0.705458	0.119	0.409	0.0181639
HPGD	5.07952e-08	0.575792	0.46	0.12	0.000765433		IFITM3	1.19079e-12	-1.1635	0.31	0.8	1.7944e-08		BCL6	9.03835e-08	-0.455333	0.116	0.413	0.00136199		SNHG29	1.54222e-06	0.365038	0.964	0.896	0.0232398
SERF2	1.54612e-13	0.551026	0.996	0.973	2.32985e-09		SH3BGRL3	1.21226e-12	0.794791	0.976	0.76	1.82675e-08		LCN2	9.62816e-08	-0.75035	0.768	0.947	0.00145087		FAU	1.68821e-06	0.338888	1	0.988	0.0254396
RNASE4	1.1689e-08	0.541409	0.798	0.507	0.000176142		AAMDC	1.64598e-12	0.709589	0.798	0.227	2.48032e-08		CD74	9.63076e-08	-0.713696	0.659	0.907	0.00145126		IMPA2	1.8201e-06	0.356425	0.845	0.579	0.0274271
FA2H	1.02026e-09	0.541188	0.516	0.107	1.53743e-05		STARD10	1.85332e-12	0.736196	0.952	0.573	2.79277e-08		SERPINA3	1.17127e-07	-1.70275	0.463	0.76	0.00176498		CLDN18	2.13752e-06	0.461363	0.988	0.915	0.0322103
LFNG	1.19958e-10	0.540966	0.859	0.427	1.80765e-06		AL138930.1	3.10932e-12	0.785875	0.69	0.147	4.68543e-08		CYSTM1	1.30252e-07	0.572313	0.976	0.96	0.00196277		NNMT	2.29105e-06	-0.856917	0.083	0.36	0.0345238
HMGCS2	7.4963e-09	0.534858	0.488	0.093	0.000112962		PLLP	3.37431e-12	0.822287	0.821	0.293	5.08475e-08		STARD10	1.35974e-07	0.512537	0.841	0.573	0.00204899		REG1A	2.89059e-06	-1.23063	0.095	0.366	0.0435583
RPL36A	1.08803e-10	0.531803	0.996	0.947	1.63955e-06		ATP5IF1	4.19819e-12	0.635719	0.94	0.587	6.32626e-08		RARRES1	1.50446e-07	-0.426119	0.012	0.2	0.00226708		AKR7A2	3.16536e-06	0.380272	0.548	0.256	0.0476988
NOSIP	9.12405e-09	0.531259	0.75	0.427	0.00013749		SMIM24	6.87853e-12	0.880445	0.762	0.267	1.03653e-07		PCK1	1.59585e-07	-0.31034	0	0.16	0.00240478
PLLP	4.74989e-08	0.52701	0.653	0.293	0.00071576		ABHD2	1.2847e-11	0.861305	0.952	0.547	1.93592e-07		AGT	1.68263e-07	-0.60301	0.018	0.213	0.00253556
AAMDC	2.50571e-08	0.524946	0.593	0.227	0.000377585		ALDH2	1.30117e-11	0.788318	0.917	0.573	1.96074e-07		CES1	1.70224e-07	-0.974821	0.024	0.227	0.00256511
FABP5	7.54227e-09	0.523487	0.435	0.067	0.000113655		LCN2	1.30481e-11	-1.3272	0.905	0.947	1.96622e-07		OCIAD2	2.24905e-07	0.662472	0.787	0.507	0.00338909
TMEM54	1.42744e-07	0.523177	0.75	0.413	0.00215102		SGSM3	2.09964e-11	0.694947	0.833	0.373	3.16395e-07		SCGB3A1	2.26898e-07	-1.25174	0.037	0.253	0.00341913
S100A6	7.40372e-08	0.519509	1	1	0.00111567		FABP5	2.95496e-11	0.706105	0.571	0.067	4.45282e-07		TM4SF1	2.73465e-07	0.478455	0.976	0.827	0.00412085
GSN	1.47917e-06	0.518968	0.891	0.573	0.0222896		RPL26	3.5497e-11	0.68493	1	0.973	5.34905e-07		CLDN4	2.93869e-07	-0.707032	0.159	0.453	0.00442832
ATP2A3	1.64165e-07	0.517479	0.512	0.173	0.0024738		TMEM54	3.87191e-11	0.763128	0.929	0.413	5.83458e-07		GAS6	3.12968e-07	-0.426533	0.207	0.533	0.00471612
EZR	1.09532e-06	0.515915	0.915	0.693	0.0165053		OLFM4	4.06178e-11	-1.92993	0.095	0.627	6.12069e-07		RARRES2	3.23983e-07	-0.517909	0.146	0.44	0.00488211
ORM1	8.52536e-07	0.512201	0.375	0.08	0.0128469		GP2	5.65705e-11	-1.78365	0.179	0.64	8.52461e-07		TRPV6	3.33122e-07	-0.317	0.006	0.173	0.00501981
CRIP1	2.35619e-08	0.51011	0.851	0.533	0.000355054		SMIM22	6.35605e-11	0.657053	0.964	0.84	9.57794e-07		CEACAM7	3.4052e-07	-0.285973	0.006	0.173	0.00513129
SMIM22	1.46334e-09	0.509615	0.931	0.84	2.20511e-05		FIS1	6.43549e-11	0.69837	0.869	0.44	9.69764e-07		C3	3.4926e-07	-0.934161	0.171	0.453	0.005263
BCAS1	2.05602e-08	0.503441	0.593	0.213	0.000309822		RNASE4	6.63825e-11	0.694482	0.893	0.507	1.00032e-06		CYP2S1	4.1472e-07	0.531191	0.598	0.24	0.00624941
CD63	9.74471e-10	0.50323	1	1	1.46843e-05		CLIC1	6.8861e-11	0.613459	0.988	0.8	1.03767e-06		AADAC	4.67212e-07	0.545038	0.433	0.107	0.00704042
FCGRT	6.15918e-08	0.501567	0.73	0.413	0.000928127		ID1	7.31247e-11	-1.12775	0.286	0.773	1.10192e-06		CLDN3	5.04628e-07	-0.411905	0.012	0.187	0.00760424
FXYD3	6.61739e-08	0.500923	0.976	0.747	0.000997175		EIF3K	7.34586e-11	0.640236	0.881	0.453	1.10695e-06		MLPH	6.24776e-07	0.489978	0.927	0.72	0.00941475
SGSM3	1.39882e-08	0.493157	0.706	0.373	0.000210788		FOXA3	7.51279e-11	0.612726	0.667	0.16	1.1321e-06		CLU	6.57247e-07	0.718239	0.884	0.787	0.00990406
FMO5	3.55407e-08	0.480784	0.456	0.107	0.000535563		NOSIP	7.63131e-11	0.723681	0.857	0.427	1.14996e-06		LY6E	6.77844e-07	-0.527283	0.287	0.573	0.0102144
MGAT4B	4.88691e-07	0.477439	0.661	0.333	0.00736409		SOD2	8.84318e-11	-0.81817	0.202	0.667	1.33258e-06		HMGCS2	7.70173e-07	0.46181	0.433	0.093	0.0116057
RPS12	2.45917e-08	0.476611	1	1	0.000370573		TSPAN1	1.05293e-10	0.755502	0.964	0.627	1.58666e-06		HLA-C	7.84063e-07	-0.534726	0.598	0.947	0.0118151
CDHR2	3.42243e-07	0.473402	0.48	0.147	0.00515726		TGM2	1.05969e-10	-1.10876	0.048	0.507	1.59684e-06		GC	8.18857e-07	-0.52227	0.03	0.227	0.0123394
TMEM258	1.18367e-06	0.46814	0.887	0.68	0.0178367		TM4SF5	1.20568e-10	0.665617	0.726	0.187	1.81685e-06		YAP1	9.02086e-07	-0.358659	0.159	0.453	0.0135935
CLIC1	2.94005e-09	0.467755	0.956	0.8	4.43036e-05		AL121761.1	1.29601e-10	0.609536	0.512	0.04	1.95295e-06		CFH	1.07782e-06	-0.381499	0.116	0.387	0.0162416
MISP	9.75234e-07	0.467705	0.625	0.307	0.0146958		PNRC1	1.37525e-10	-0.62293	0.048	0.493	2.07236e-06		FA2H	1.15557e-06	0.421878	0.433	0.107	0.0174133
AL121761.1	2.69234e-08	0.458682	0.383	0.04	0.000405709		NCOA7	1.58409e-10	-1.06162	0.048	0.48	2.38707e-06		SMIM22	1.21058e-06	0.427829	0.915	0.84	0.0182422
ATP5IF1	1.03838e-07	0.458365	0.806	0.587	0.00156473		ATP2A3	1.6275e-10	0.684498	0.679	0.173	2.45249e-06		RPS12	1.24514e-06	0.434328	1	1	0.018763
TM4SF5	8.73392e-08	0.458126	0.565	0.187	0.00131612		RPL36A	1.82552e-10	0.630224	1	0.947	2.75088e-06		SH3BGRL3	1.28408e-06	0.510031	0.921	0.76	0.0193498
PRDX1	5.74739e-08	0.457178	0.879	0.627	0.000866074		SERPING1	1.96392e-10	-1.13033	0.048	0.48	2.95943e-06		ALDH2	1.52937e-06	0.470202	0.829	0.573	0.0230461
FOXA3	1.04176e-07	0.453731	0.5	0.16	0.00156983		GAS6	2.00607e-10	-0.632984	0.071	0.533	3.02295e-06		NRARP	1.7505e-06	-0.325425	0.079	0.32	0.0263783
EPN1	6.35629e-07	0.453426	0.69	0.427	0.00957829		CLDN4	3.48607e-10	-1.06041	0.036	0.453	5.25315e-06		FABP5	1.82755e-06	0.42016	0.366	0.067	0.0275394
COX6B1	9.31215e-07	0.450386	0.839	0.627	0.0140325		LFNG	3.48891e-10	0.622604	0.917	0.427	5.25744e-06		ZFP36L1	1.87281e-06	-0.574144	0.28	0.573	0.0282214
GAS5	9.5984e-07	0.449794	0.742	0.507	0.0144638		C3	3.54609e-10	-1.25096	0.036	0.453	5.3436e-06		EZR	2.18283e-06	0.549339	0.921	0.693	0.0328931
KCNK1	8.99025e-07	0.449497	0.581	0.28	0.0135474		JTB	3.68396e-10	0.565373	0.94	0.693	5.55136e-06		AKR1B10	2.36888e-06	0.467242	0.439	0.12	0.0356966
LPCAT4	2.43197e-06	0.449209	0.605	0.293	0.0366474		HMGCS2	3.78486e-10	0.667624	0.595	0.093	5.70341e-06		CLIC1	3.27236e-06	0.387009	0.939	0.8	0.0493112
GMDS	1.34043e-07	0.447011	0.827	0.44	0.00201989		HPGD	4.65615e-10	0.792912	0.583	0.12	7.01635e-06
TMSB10	4.36164e-08	0.443813	1	1	0.000657256		COX4I1	4.7795e-10	0.573467	0.988	0.933	7.20223e-06
FIS1	3.73539e-07	0.44036	0.734	0.44	0.00562886		FMO5	5.4938e-10	0.631387	0.571	0.107	8.2786e-06
EIF3K	1.33562e-06	0.438912	0.71	0.453	0.0201264		KLHDC2	6.01608e-10	0.589587	0.643	0.147	9.06564e-06
POLD4	4.89551e-07	0.435685	0.802	0.507	0.00737705		TMEM258	6.05306e-10	0.699928	0.952	0.68	9.12135e-06
CISD3	9.65922e-07	0.434494	0.556	0.24	0.0145555		ORM1	8.19425e-10	0.809534	0.524	0.08	1.23479e-05
RPS3A	2.39289e-07	0.432718	0.996	0.973	0.00360584		AKR7A2	8.59958e-10	0.628696	0.548	0.093	1.29587e-05
JTB	2.25058e-07	0.429901	0.847	0.693	0.00339139		CXCL3	1.02971e-09	-0.909742	0.107	0.533	1.55167e-05
ST6GALNAC1	8.17313e-07	0.429901	0.69	0.387	0.0123161		MSLN	1.49379e-09	1.04522	0.857	0.587	2.25099e-05
RPS15	1.17636e-07	0.429558	0.996	1	0.00177265		BCAS1	1.58321e-09	0.677804	0.69	0.213	2.38573e-05
ZFP36L2	7.58434e-07	0.429281	0.94	0.76	0.0114288		IFITM2	1.69196e-09	-0.866298	0.107	0.533	2.54961e-05
KLHDC2	9.8475e-08	0.424598	0.504	0.147	0.00148392		PLAC8	1.7e-09	0.709389	0.548	0.107	2.56173e-05
SYTL1	6.77584e-07	0.423937	0.548	0.213	0.0102105		MT1G	1.91285e-09	0.96241	0.845	0.493	2.88247e-05
PFN1	9.74309e-07	0.42311	0.96	0.827	0.0146819		PRDX5	1.93386e-09	0.620244	0.976	0.813	2.91414e-05
TAGLN2	5.27581e-07	0.412397	0.964	0.867	0.00795012		HLA-DRA	1.99381e-09	-1.04194	0.155	0.573	3.00447e-05
PNKD	2.04902e-06	0.412126	0.633	0.307	0.0308767		FXYD3	2.06882e-09	0.665434	1	0.747	3.1175e-05
FAR1	4.66763e-07	0.410759	0.52	0.187	0.00703366		GDF15	2.21675e-09	-0.641546	0.119	0.587	3.34041e-05
MECOM	1.70075e-06	0.410137	0.593	0.293	0.0256286		EPN1	2.63427e-09	0.612995	0.81	0.427	3.96959e-05
RPS18	1.4831e-06	0.409511	1	1	0.0223488		FTH1	2.96706e-09	0.567153	1	1	4.47106e-05
RPS3	2.95535e-07	0.404782	0.996	0.987	0.00445342		CRIP1	3.02999e-09	0.639464	0.917	0.533	4.5659e-05
RPL32	7.29237e-08	0.403581	1	1	0.00109889		PFN1	3.06331e-09	0.589969	1	0.827	4.6161e-05
TM4SF1	1.01706e-07	0.399494	0.98	0.827	0.00153261		UQCRQ	3.28844e-09	0.577309	1	0.88	4.95535e-05
RPS2	3.29369e-07	0.397565	0.992	1	0.00496326		RPS10	4.01338e-09	0.755113	0.964	0.707	6.04777e-05
COX4I1	5.89356e-07	0.394716	0.964	0.933	0.00888101		PRDX1	4.1551e-09	0.612378	0.905	0.627	6.26132e-05
TSTD1	1.94745e-06	0.3901	0.625	0.32	0.0293462		REG3A	4.29683e-09	-4.33719	0.012	0.373	6.47489e-05
NR0B2	1.03717e-06	0.387323	0.359	0.067	0.0156291		MECOM	4.44801e-09	0.582184	0.738	0.293	6.70271e-05
RPS23	6.55666e-07	0.379452	0.992	0.987	0.00988023		BAG1	4.50339e-09	0.615145	0.845	0.44	6.78616e-05
CD59	2.65424e-07	0.373508	0.988	0.88	0.00399967		COX6B1	4.76721e-09	0.621112	0.917	0.627	7.1837e-05
RPL29	3.19384e-06	0.364508	1	1	0.0481279		CFTR	5.91297e-09	-0.738613	0.107	0.533	8.91026e-05
LINC01133	1.20108e-06	0.36306	0.435	0.107	0.0180991		POLD4	6.51054e-09	0.589284	0.893	0.507	9.81074e-05
RPL13	1.67484e-07	0.340521	1	1	0.00252381		FCGRT	6.54181e-09	0.638374	0.798	0.413	9.85785e-05
ELOB	2.18482e-06	0.334377	0.964	0.893	0.0329231		C19orf33	6.7372e-09	0.590146	1	0.84	0.000101523
FTH1	1.45065e-06	0.322131	0.996	1	0.0218598		MT1E	6.83439e-09	0.799507	0.905	0.56	0.000102987
RPL28	2.17068e-06	0.301807	1	1	0.03271		REP15	6.84244e-09	0.565854	0.393	0.013	0.000103109
ZFYVE16	2.94484e-09	-0.250179	0.02	0.213	4.43758e-05		ZFP36	7.25889e-09	-1.2391	0.56	0.84	0.000109384
TNFRSF11B	1.66102e-08	-0.261629	0.012	0.173	0.0002503		NDUFB2	7.34094e-09	0.654198	0.881	0.6	0.000110621
CYBRD1	1.32789e-06	-0.263158	0.04	0.213	0.0200099		PNKD	7.67666e-09	0.606072	0.774	0.307	0.00011568
ONECUT2	3.71826e-07	-0.281543	0.02	0.173	0.00560305		MISP	7.75804e-09	0.617606	0.762	0.307	0.000116906
TMEM173	1.34793e-06	-0.288645	0.073	0.28	0.0203119		ALDH3A1	7.77418e-09	0.660251	0.726	0.293	0.000117149
CEACAM7	2.96367e-10	-0.288938	0.004	0.173	4.46595e-06		GMDS	8.15767e-09	0.615033	0.905	0.44	0.000122928
KIFC3	2.6317e-06	-0.292418	0.085	0.293	0.039657		NDUFC2	9.47208e-09	0.5582	0.845	0.453	0.000142735
ANGPTL4	1.79401e-06	-0.296126	0.04	0.213	0.0270339		A4GNT	1.07983e-08	-0.826464	0	0.333	0.00016272
ASRGL1	6.61661e-08	-0.296973	0.02	0.187	0.000997057		TAGLN2	1.08698e-08	0.586523	0.976	0.867	0.000163796
PCK1	1.48798e-10	-0.31034	0	0.16	2.24223e-06		ZFP36L2	1.09043e-08	0.637333	0.964	0.76	0.000164316
AQP1	2.70237e-06	-0.315654	0.069	0.267	0.0407221		MMP7	1.10499e-08	-3.13336	0.083	0.48	0.000166511
TRPV6	2.89807e-10	-0.319965	0.004	0.173	4.3671e-06		CDHR2	1.14953e-08	0.662472	0.583	0.147	0.000173223
LRG1	1.16224e-06	-0.339556	0.113	0.347	0.0175139		UPK1B	1.17372e-08	0.627915	0.429	0.04	0.000176868
NRARP	8.91766e-09	-0.342521	0.069	0.32	0.00013438		BCL3	1.24844e-08	-0.63457	0.143	0.573	0.000188128
MYO1B	9.33236e-08	-0.34467	0.06	0.28	0.00140629		PDZK1IP1	1.54831e-08	-0.922491	0.369	0.747	0.000233315
VSTM2L	5.8062e-07	-0.349002	0.06	0.267	0.00874937		KCNK1	1.61112e-08	0.576438	0.702	0.28	0.00024278
IL6ST	2.04821e-06	-0.349002	0.085	0.293	0.0308645		TMEM238	1.66023e-08	0.578433	0.845	0.493	0.00025018
YAP1	2.21245e-08	-0.367826	0.149	0.453	0.000333394		S100A6	1.66569e-08	0.587822	1	1	0.000251002
PLK2	2.10724e-08	-0.381423	0.06	0.293	0.000317541		MGAT4B	1.78245e-08	0.616375	0.762	0.333	0.000268597
NFKBIZ	3.21619e-08	-0.393534	0.149	0.453	0.000484647		VSIG1	2.2348e-08	0.803027	0.738	0.307	0.000336761
TXNDC5	6.4509e-07	-0.398483	0.149	0.413	0.00972085		NAMPT	2.42119e-08	-0.665159	0.179	0.587	0.000364849
CHST4	3.87512e-12	-0.400538	0	0.187	5.83942e-08		NFKBIZ	2.64456e-08	-0.529627	0.071	0.453	0.000398509
PNRC1	8.61375e-08	-0.405836	0.19	0.493	0.00129801		LPCAT4	2.89099e-08	0.567853	0.75	0.293	0.000435644
CLDN3	2.55996e-09	-0.412046	0.012	0.187	3.85761e-05		CISD3	2.90042e-08	0.591389	0.667	0.24	0.000437064
CFH	1.99446e-09	-0.41899	0.097	0.387	3.00545e-05		VWA1	3.1467e-08	-0.79313	0.226	0.627	0.000474176
RARRES1	2.55022e-09	-0.420523	0.016	0.2	3.84293e-05		GSTK1	3.23398e-08	0.568163	0.774	0.413	0.000487329
SLC3A1	1.25521e-07	-0.431464	0.028	0.2	0.00189147		UBL3	3.49133e-08	0.564422	0.679	0.267	0.000526108
CXCL5	1.86398e-07	-0.431814	0.085	0.32	0.00280884		CCN2	3.65155e-08	-1.05427	0.083	0.467	0.000550253
UCA1	3.87308e-12	-0.443607	0	0.187	5.83634e-08		DUOX2	3.72717e-08	-1.45595	0.048	0.4	0.000561647
FGF19	2.41698e-11	-0.471621	0	0.173	3.64215e-07		SCTR	3.76908e-08	-0.681347	0.036	0.387	0.000567962
GDF15	2.34883e-08	-0.475504	0.25	0.587	0.000353945		IGLC3	4.89468e-08	-3.05966	0.131	0.507	0.00073758
NAMPT	7.87374e-08	-0.475858	0.266	0.587	0.00118649		GADD45B	4.92412e-08	-0.774087	0.107	0.48	0.000742016
BCL6	9.44845e-11	-0.480071	0.097	0.413	1.42379e-06		LY6E	6.13958e-08	-0.685196	0.19	0.573	0.000925173
GAS6	4.23267e-11	-0.493204	0.161	0.533	6.37821e-07		CD44	6.41688e-08	-0.78799	0.119	0.507	0.00096696
TRIM54	9.37742e-08	-0.495708	0.065	0.28	0.00141308		GAS5	6.6787e-08	0.578189	0.81	0.507	0.00100641
TMEM176B	5.94715e-08	-0.496074	0.113	0.373	0.000896176		HLA-DRB1	7.84262e-08	-0.748461	0.167	0.56	0.0011818
LINC02532	2.71045e-06	-0.504733	0.097	0.307	0.0408438		UGT2B15	8.13553e-08	0.645558	0.786	0.48	0.00122594
CFB	7.86333e-07	-0.506209	0.169	0.427	0.0118492		HSPA1A	8.67188e-08	0.953077	0.69	0.307	0.00130677
APCDD1	1.14633e-12	-0.520263	0.004	0.213	1.72741e-08		RPS12	9.42239e-08	0.555753	1	1	0.00141986
IGLC7	2.2254e-06	-0.520263	0.004	0.107	0.0335346		SPP1	9.57868e-08	-1.63062	0.012	0.32	0.00144341
RARRES2	3.66102e-08	-0.522286	0.153	0.44	0.000551678		CXCL1	1.06497e-07	-0.672971	0.012	0.32	0.0016048
SCTR	9.04975e-08	-0.522748	0.121	0.387	0.00136371		PDIA2	1.09921e-07	-0.782409	0	0.293	0.0016564
MTRNR2L8	4.61257e-07	-0.5253	0.093	0.32	0.00695068		BCL6	1.18836e-07	-0.529627	0.06	0.413	0.00179074
FGA	2.41597e-11	-0.526069	0	0.173	3.64062e-07		RPS26	1.21598e-07	0.624131	0.988	0.707	0.00183236
GC	1.58232e-09	-0.531109	0.024	0.227	2.38441e-05		ZFP36L1	1.42021e-07	-0.784987	0.214	0.573	0.00214011
TMEM176A	5.10492e-08	-0.551484	0.089	0.333	0.00076926		PFKFB3	1.43593e-07	-0.574925	0.107	0.507	0.0021638
LY6E	3.2222e-09	-0.578857	0.254	0.573	4.85554e-05		ETS2	1.55362e-07	-0.715403	0.167	0.547	0.00234115
A4GNT	2.5097e-06	-0.590835	0.117	0.333	0.0378186		PLEKHS1	1.68543e-07	-0.501915	0.036	0.36	0.00253978
ANPEP	1.1587e-11	-0.606079	0.008	0.213	1.74605e-07		VAMP8	1.89613e-07	0.589284	0.869	0.493	0.00285728
AGT	6.27748e-11	-0.611815	0.012	0.213	9.45954e-07		IGHA2	2.02576e-07	-1.60828	0.048	0.373	0.00305261
CXCL1	9.98878e-12	-0.616335	0.044	0.32	1.50521e-07		ANXA1	2.29096e-07	0.76983	0.94	0.44	0.00345225
GCNT3	1.71552e-08	-0.622284	0.145	0.427	0.000258512		GSN	2.31018e-07	0.638451	0.952	0.573	0.0034812
GADD45B	1.67488e-08	-0.631951	0.181	0.48	0.000252387		DUOXA2	2.33943e-07	-1.05427	0.06	0.4	0.00352528
C6	1.44688e-07	-0.632268	0.028	0.2	0.0021803		IGHG2	2.39257e-07	-0.694013	0.036	0.36	0.00360536
IGHG2	1.83363e-12	-0.634003	0.052	0.36	2.76309e-08		GCNT3	2.48952e-07	-0.716752	0.083	0.427	0.00375146
ZFP36L1	1.17094e-08	-0.642164	0.258	0.573	0.000176449		TTR	2.4995e-07	-0.903347	0.06	0.413	0.0037665
HIF1A	3.08719e-13	-0.643192	0.222	0.64	4.65209e-09		MGP	2.51113e-07	-0.809862	0.06	0.4	0.00378402
SOD2	6.6687e-12	-0.671938	0.29	0.667	1.00491e-07		IGHG3	2.53852e-07	-1.38214	0.083	0.44	0.00382529
ID1	9.99313e-07	-0.674573	0.504	0.773	0.0150586		KRT19	3.40187e-07	0.687187	1	0.853	0.00512628
DMBT1	9.74179e-14	-0.678072	0	0.213	1.46799e-09		CYP3A5	4.05202e-07	0.565018	0.893	0.453	0.00610598
MZB1	1.06082e-06	-0.684155	0.109	0.333	0.0159854		CFH	4.08405e-07	-0.49512	0.06	0.387	0.00615425
PDZK1IP1	7.66722e-08	-0.689754	0.46	0.747	0.00115537		CXCL5	4.37169e-07	-0.557413	0.024	0.32	0.00658769
IGHG1	7.49718e-07	-0.721897	0.145	0.413	0.0112975		IGFBP7	4.91125e-07	-1.11017	0.214	0.6	0.00740076
LGALS2	6.31059e-09	-0.736693	0.024	0.213	9.50943e-05		KCNJ15	7.08201e-07	-0.503191	0.036	0.36	0.0106719
HLA-C	2.25097e-12	-0.744559	0.476	0.947	3.39199e-08		TMEM176A	7.19496e-07	-0.639418	0.036	0.333	0.0108421
TTR	1.74012e-08	-0.760354	0.121	0.413	0.000262218		SPARC	8.16867e-07	-1.10076	0.06	0.373	0.0123094
IFITM2	1.21399e-11	-0.763597	0.177	0.533	1.82937e-07		PRSS23	8.81791e-07	-0.49512	0.06	0.373	0.0132877
NCOA7	2.7497e-08	-0.774591	0.202	0.48	0.000414353		INS	9.17975e-07	-1.0802	0.155	0.533	0.013833
TGM2	9.01106e-10	-0.790595	0.161	0.507	1.35788e-05		AQP5	9.77282e-07	-1.32908	0.238	0.547	0.0147267
PIGR	8.51421e-08	-0.806135	0.694	0.933	0.00128301		CHMP2A	1.01229e-06	0.612995	0.702	0.387	0.0152542
CLDN4	2.1372e-11	-0.8173	0.117	0.453	3.22054e-07		TMEM176B	1.01604e-06	-0.566463	0.06	0.373	0.0153108
DUOXA2	3.79176e-08	-0.861261	0.121	0.4	0.000571381		MSMB	1.15046e-06	-1.80796	0.131	0.493	0.0173362
IFITM3	2.69587e-12	-0.872003	0.431	0.8	4.0624e-08		FMOD	1.16003e-06	-0.983417	0.119	0.44	0.0174805
CLDN2	8.9648e-10	-0.875403	0.403	0.747	1.35091e-05		GAPDH	1.285e-06	-0.597709	0.94	0.987	0.0193637
LCN2	7.5446e-11	-0.921116	0.815	0.947	1.1369e-06		IGKC	1.47561e-06	-2.41738	0.679	0.8	0.022236
RGS2	6.09162e-08	-0.941696	0.081	0.307	0.000917946		VEGFA	1.55648e-06	-0.655704	0.083	0.387	0.0234545
IGHG3	7.30914e-08	-0.9473	0.149	0.44	0.00110141		MTRNR2L8	1.88212e-06	-0.62293	0.036	0.32	0.0283617
CES1	5.28545e-11	-0.986502	0.016	0.227	7.96464e-07		CRISP3	2.15281e-06	-1.44361	0	0.24	0.0324408
SERPING1	2.1037e-12	-0.991771	0.129	0.48	3.17007e-08
CD74	1.69885e-13	-1.0012	0.528	0.907	2.55999e-09
DUOX2	1.13787e-06	-1.00171	0.149	0.4	0.0171465
OLFM4	2.41869e-08	-1.03307	0.238	0.627	0.000364472
C3	3.21646e-11	-1.03387	0.125	0.453	4.84688e-07
GP2	2.99772e-08	-1.06699	0.319	0.64	0.000451726
CXCL2	7.71169e-16	-1.13372	0.19	0.627	1.16207e-11
SCGB3A1	1.78645e-10	-1.31729	0.028	0.253	2.692e-06
MMP7	4.69944e-07	-1.34007	0.19	0.48	0.00708158
TFPI2	1.03481e-12	-1.35034	0.004	0.213	1.55935e-08
MUC5B	1.35519e-11	-1.35805	0.27	0.693	2.04213e-07
IGHA2	6.60926e-08	-1.38124	0.117	0.373	0.000995949
NNMT	7.54267e-19	-1.39935	0.266	0.813	1.1366e-14
CRISP3	2.54121e-14	-1.4378	0.004	0.24	3.82935e-10
SERPINA1	4.11026e-14	-1.44701	0.839	0.987	6.19375e-10
SPP1	2.03383e-08	-1.45724	0.081	0.32	0.000306477
REG3A	1.04008e-09	-1.75771	0.081	0.373	1.5673e-05
FXYD2	6.51736e-12	-1.86651	0.02	0.253	9.82101e-08
SERPINA3	3.00519e-13	-2.09161	0.347	0.76	4.52852e-09
APCS	9.75182e-14	-2.12873	0	0.213	1.4695e-09
CRP	9.74802e-14	-2.18481	0	0.213	1.46893e-09
IGLC3	6.75822e-07	-2.28647	0.25	0.507	0.010184
REG1A	2.76706e-19	-3.22989	0.274	0.747	4.16969e-15
