## Supplementary Tables for "Spatial Transcriptomics of Intraductal Papillary Mucinous Neoplasms of The Pancreas Identifies NKX6-2 as a Driver of Gastric Differentiation and Indolent Biological Potential": TableS13_LGIPMN_COMET_Markers_Quantification.xlsx

### Sheet: Sheet1
Sample	Grade (Section Analyzed)	Highest Grade of Case	IPMN Type	NKX6-2+ Nuclei	NKX6-2 - Nuclei	% NKX6-2 + Nuclei	GATA6 Median in NKX6-2 -	GATA6 Median in NKX6-2+	(GATA6 Median in NKX6-2+) - (GATA6 Median in NKX6-2 -)	MUC5AC Mean Intensity	TFF1 Mean Intensity	VIM Mean Intensity		GATA6 in NKX6-2 + vs NKX6-2 - Nuclei			Pearson's product-moment correlation between % of NKX6-2 Nuclei and MUC5AC, TFF1, and VIM Intensity
LG_13	Low	High	Gastric	11939	9578	55.4864	19.9897	25.9546	5.96484	61.5331	127.235	-1.06787		Paired t test			Variable A	Variable B	t	df	p-value	cor
LG_17	Low	Low	Gastric	36353	35364	50.6895	20.8975	43.8647	22.9673	11.0041	100.651	-0.0195312		P value	0.0326		% NKX6-2 + Nuclei	MUC5AC Mean Intensity	2.5846	16	0.01996	0.543
LG_9	Low	Low	Gastric	5553	5743	49.159	18.9883	32.9258	13.9375	-1.833	87.7312	1.97803		P value summary	*		% NKX6-2 + Nuclei	TFF1 Mean Intensity	2.6616	16	0.01706	0.554
LG_8	Low	Low	Gastric	3701	5813	38.9006	13.875	27.8506	13.9756	0.583169	64.1927	4.99023		Significantly different (P < 0.05)?	Yes		% NKX6-2 + Nuclei	VIM Mean Intensity	-0.33575	16	0.7267	-0.089
LG_12	Low	Low	Gastric	2567	5880	30.3895	11.9509	5.97461	-5.97632	30.6786	69.967	6.97168		One- or two-tailed P value?	Two-tailed
LG_18	Low	Low	Gastric	4717	13993	25.2111	-	-	-	0.998341	113.062	3.80664		t, df	t=2.372, df=14
LG_6	Low	Low	Gastric	2729	8439	24.4359	-	-	-	-3.78211	110.119	0.972656		Number of pairs	15
LG_4	Low	Low	Gastric	3526	11203	23.9392	9.97119	3.98291	-5.98828	1.01887	8.48455	12.9126
LG_16	Low	Low	Gastric	4726	16474	22.2925	18.9272	28.9465	10.0193	8.65163	49.8448	1.77148		How big is the difference?
LG_5	Low	Low	Gastric	1319	4769	21.6656	9.95947	5.98438	-3.9751	1.34013	31.6369	8.99194		Mean of differences (B - A)	-7.083
LG_15	Low	High	Gastric	4632	18331	20.1716	15.8828	39.9116	24.0288	-4.3284	77.65	0.907227		SD of differences	11.57
LG_11	Low	High	Gastric	1415	6754	17.3216	16.8687	32.9141	16.0454	8.38418	121.867	13.9453		SEM of differences	2.986
LG_14	Low	Low	Gastric	2618	15818	14.2005	14.8738	9.92383	-4.94995	16.6421	89.0644	-2.04468		95% confidence interval	-13.49 to -0.6788
LG_1	Low (intermediate)	Low	Gastric	1105	9049	10.8824	-8.11426	2.97119	11.0854	-0.717446	39.1411	-2.0415		R squared (partial eta squared)	0.2867
LG_2	Low	Low	Gastric	1101	19197	5.42418	20.9604	10.9851	-9.97534	-6.17777	43.9612	-0.214111
LG_10	Low	Low	Gastric	181	5341	3.2778	37.9329	58	20.0671	-4.11	41.8863	2.92847		How effective was the pairing?
LG_3	Low	Low	Gastric	122	5473	2.18052	8.93042	7.98389	-0.946533	-1.51705	22.0137	5.9895		Correlation coefficient (r)	0.764
LG_7	Low (intermediate)	Low	Gastric	190	53563	0.353469	-	-	-	-0.684822	47.3133	2.88135		P value (one tailed)	0.0005
														P value summary	***
														Was the pairing significantly effective?	Yes
