## Supplementary Tables for "Spatial Transcriptomics of Intraductal Papillary Mucinous Neoplasms of The Pancreas Identifies NKX6-2 as a Driver of Gastric Differentiation and Indolent Biological Potential": TableS14_GIPsignature_GSEAenrichment.xlsx

### Sheet: Sheet1
NAME	SYMBOL	RANK IN GENE LIST	RANK METRIC SCORE	RUNNING ES	CORE ENRICHMENT	Gene Set
row_0	PSCA	0	2.66565	0.0509157	Yes	Immature pit
row_1	TFF1	1	2.22931	0.0934971	Yes	Immature pit
row_0	TFF1	1	2.22931	0.0328251	Yes	Isthmus
row_0	TFF1	1	2.22931	0.0328251	Yes	Mature pit
row_1	NKX6-2	3	1.92997	0.0610147	Yes	Isthmus
row_1	NKX6-2	3	1.92997	0.0610147	Yes	Mature pit
row_2	MUCL3	4	1.90291	0.126669	Yes	Immature pit
row_2	MUCL3	4	1.90291	0.090483	Yes	Isthmus
row_2	MUCL3	4	1.90291	0.090483	Yes	Mature pit
row_3	CA2	6	1.41108	0.152035	Yes	Immature pit
row_3	CA2	6	1.41108	0.110637	Yes	Isthmus
row_3	CA2	6	1.41108	0.110637	Yes	Mature pit
row_4	S100P	7	1.30999	0.177057	Yes	Immature pit
row_4	S100P	7	1.30999	0.130924	Yes	Isthmus
row_4	S100P	7	1.30999	0.130924	Yes	Mature pit
row_5	CAPN8	8	1.12637	0.198571	Yes	Immature pit
row_5	CAPN8	8	1.12637	0.148366	Yes	Isthmus
row_5	CAPN8	8	1.12637	0.148366	Yes	Mature pit
row_6	PLA2G10	9	1.11897	0.219944	Yes	Immature pit
row_6	PLA2G10	9	1.11897	0.165695	Yes	Isthmus
row_6	PLA2G10	9	1.11897	0.165695	Yes	Mature pit
row_7	CLTB	10	1.10418	0.241035	Yes	Immature pit
row_7	CLTB	10	1.10418	0.182794	Yes	Isthmus
row_7	CLTB	10	1.10418	0.182794	Yes	Mature pit
row_8	GKN1	11	1.09121	0.261878	Yes	Immature pit
row_9	ANXA10	12	1.08688	0.282638	Yes	Immature pit
row_8	ANXA10	12	1.08688	0.197927	Yes	Isthmus
row_8	ANXA10	12	1.08688	0.197927	Yes	Mature pit
row_10	CTSE	14	1.03072	0.300738	Yes	Immature pit
row_9	CTSE	14	1.03072	0.212191	Yes	Isthmus
row_9	CTSE	14	1.03072	0.212191	Yes	Mature pit
row_11	TSPAN8	15	1.02715	0.320357	Yes	Immature pit
row_10	TSPAN8	15	1.02715	0.228098	Yes	Isthmus
row_10	TSPAN8	15	1.02715	0.228098	Yes	Mature pit
row_12	SULT1C2	16	0.993994	0.339343	Yes	Immature pit
row_11	SULT1C2	16	0.993994	0.243491	Yes	Isthmus
row_11	SULT1C2	16	0.993994	0.243491	Yes	Mature pit
row_13	AGR2	17	0.917688	0.356872	Yes	Immature pit
row_12	AGR2	17	0.917688	0.257702	Yes	Isthmus
row_12	AGR2	17	0.917688	0.257702	Yes	Mature pit
row_14	NQO1	18	0.913058	0.374312	Yes	Immature pit
row_13	NQO1	18	0.913058	0.271841	Yes	Isthmus
row_13	NQO1	18	0.913058	0.271841	Yes	Mature pit
row_15	CLDN18	19	0.897277	0.39145	Yes	Immature pit
row_14	CLDN18	19	0.897277	0.285737	Yes	Isthmus
row_14	CLDN18	19	0.897277	0.285737	Yes	Mature pit
row_16	SPINK1	21	0.865318	0.406391	Yes	Immature pit
row_15	SPINK1	21	0.865318	0.297439	Yes	Isthmus
row_15	SPINK1	21	0.865318	0.297439	Yes	Mature pit
row_17	GSTP1	26	0.794533	0.415218	Yes	Immature pit
row_16	GSTP1	26	0.794533	0.302952	Yes	Isthmus
row_16	GSTP1	26	0.794533	0.302952	Yes	Mature pit
row_18	CYSTM1	27	0.784062	0.430194	Yes	Immature pit
row_19	VSIG2	30	0.774777	0.441819	Yes	Immature pit
row_20	LGALS3	33	0.757807	0.453119	Yes	Immature pit
row_17	LGALS3	33	0.757807	0.3045	Yes	Isthmus
row_17	LGALS3	33	0.757807	0.3045	Yes	Mature pit
row_21	ABHD2	36	0.742369	0.464124	Yes	Immature pit
row_22	AKR1B10	37	0.708196	0.477651	Yes	Immature pit
row_18	AKR1B10	37	0.708196	0.310374	Yes	Isthmus
row_18	AKR1B10	37	0.708196	0.310374	Yes	Mature pit
row_23	LGALS4	39	0.702896	0.489489	Yes	Immature pit
row_19	LGALS4	39	0.702896	0.319561	Yes	Isthmus
row_19	LGALS4	39	0.702896	0.319561	Yes	Mature pit
row_24	VILL	42	0.672707	0.499164	Yes	Immature pit
row_20	VILL	42	0.672707	0.326583	Yes	Isthmus
row_20	VILL	42	0.672707	0.326583	Yes	Mature pit
row_25	REG4	43	0.668847	0.511939	Yes	Immature pit
row_21	REG4	43	0.668847	0.336941	Yes	Isthmus
row_21	REG4	43	0.668847	0.336941	Yes	Mature pit
row_26	CYP2S1	44	0.661433	0.524573	Yes	Immature pit
row_22	CYP2S1	44	0.661433	0.347184	Yes	Isthmus
row_22	CYP2S1	44	0.661433	0.347184	Yes	Mature pit
row_23	MLPH	48	0.641927	0.352031	Yes	Isthmus
row_23	MLPH	48	0.641927	0.352031	Yes	Mature pit
row_27	TSPAN1	50	0.637423	0.528812	Yes	Immature pit
row_24	TSPAN1	50	0.637423	0.360205	Yes	Isthmus
row_24	TSPAN1	50	0.637423	0.360205	Yes	Mature pit
row_28	MGST3	53	0.615981	0.537403	Yes	Immature pit
row_25	MGST3	53	0.615981	0.366348	Yes	Isthmus
row_25	MGST3	53	0.615981	0.366348	Yes	Mature pit
row_29	SH3BGRL3	55	0.612903	0.547522	Yes	Immature pit
row_30	VSIG1	56	0.609726	0.559169	Yes	Immature pit
row_26	VSIG1	56	0.609726	0.372395	Yes	Isthmus
row_26	VSIG1	56	0.609726	0.372395	Yes	Mature pit
row_31	TST	59	0.591524	0.567292	Yes	Immature pit
row_27	TST	59	0.591524	0.378159	Yes	Isthmus
row_27	TST	59	0.591524	0.378159	Yes	Mature pit
row_32	ALDH2	60	0.585981	0.578485	Yes	Immature pit
row_28	ALDH2	60	0.585981	0.387234	Yes	Isthmus
row_28	ALDH2	60	0.585981	0.387234	Yes	Mature pit
row_33	KRT19	63	0.579147	0.586373	Yes	Immature pit
row_29	KRT19	63	0.579147	0.392807	Yes	Isthmus
row_29	KRT19	63	0.579147	0.392807	Yes	Mature pit
row_34	HPGD	65	0.575792	0.595783	Yes	Immature pit
row_30	HPGD	65	0.575792	0.400026	Yes	Isthmus
row_30	HPGD	65	0.575792	0.400026	Yes	Mature pit
row_31	SERF2	66	0.551026	0.408559	Yes	Isthmus
row_31	SERF2	66	0.551026	0.408559	Yes	Mature pit
row_35	FA2H	69	0.541188	0.601359	Yes	Immature pit
row_32	LFNG	70	0.540966	0.411843	Yes	Isthmus
row_32	LFNG	70	0.540966	0.411843	Yes	Mature pit
row_33	PLLP	74	0.52701	0.414911	Yes	Isthmus
row_33	PLLP	74	0.52701	0.414911	Yes	Mature pit
row_34	FABP5	76	0.523487	0.421319	Yes	Isthmus
row_34	FABP5	76	0.523487	0.421319	Yes	Mature pit
row_36	TMEM54	77	0.523177	0.60024	Yes	Immature pit
row_35	TMEM54	77	0.523177	0.429421	Yes	Isthmus
row_35	TMEM54	77	0.523177	0.429421	Yes	Mature pit
row_36	LAMB3	78	0.520379	0.43748	Yes	Isthmus
row_36	LAMB3	78	0.520379	0.43748	Yes	Mature pit
row_37	S100A6	79	0.519509	0.608576	Yes	Immature pit
row_37	S100A6	79	0.519509	0.445525	Yes	Isthmus
row_37	S100A6	79	0.519509	0.445525	Yes	Mature pit
row_38	GSN	80	0.518968	0.618489	Yes	Immature pit
row_38	GSN	80	0.518968	0.453562	Yes	Isthmus
row_38	GSN	80	0.518968	0.453562	Yes	Mature pit
row_39	ATP2A3	81	0.517479	0.461575	Yes	Isthmus
row_39	ATP2A3	81	0.517479	0.461575	Yes	Mature pit
row_40	EZR	82	0.515915	0.469565	Yes	Isthmus
row_40	EZR	82	0.515915	0.469565	Yes	Mature pit
row_39	CRIP1	84	0.51011	0.62347	Yes	Immature pit
row_41	CRIP1	84	0.51011	0.475766	Yes	Isthmus
row_41	CRIP1	84	0.51011	0.475766	Yes	Mature pit
row_40	BCAS1	86	0.503441	0.631499	Yes	Immature pit
row_42	BCAS1	86	0.503441	0.481865	Yes	Isthmus
row_42	BCAS1	86	0.503441	0.481865	Yes	Mature pit
row_41	CD63	87	0.50323	0.641111	Yes	Immature pit
row_43	CD63	87	0.50323	0.489658	Yes	Isthmus
row_43	CD63	87	0.50323	0.489658	Yes	Mature pit
row_42	FXYD3	89	0.500923	0.649092	Yes	Immature pit
row_44	FXYD3	89	0.500923	0.495717	Yes	Isthmus
row_44	FXYD3	89	0.500923	0.495717	Yes	Mature pit
row_43	GKN2	91	0.498319	0.657023	Yes	Immature pit
row_45	GKN2	91	0.498319	0.501736	Yes	Isthmus
row_45	GKN2	91	0.498319	0.501736	Yes	Mature pit
row_46	SGSM3	92	0.493157	0.509373	Yes	Isthmus
row_46	SGSM3	92	0.493157	0.509373	Yes	Mature pit
row_44	CLIC1	98	0.467755	0.656433	Yes	Immature pit
row_47	CLIC1	98	0.467755	0.508128	Yes	Isthmus
row_47	CLIC1	98	0.467755	0.508128	Yes	Mature pit
row_48	MISP	99	0.467705	0.515371	Yes	Isthmus
row_48	MISP	99	0.467705	0.515371	Yes	Mature pit
row_49	ATP5IF1	101	0.458365	0.520771	Yes	Isthmus
row_49	ATP5IF1	101	0.458365	0.520771	Yes	Mature pit
row_45	ALDH3A1	103	0.457315	0.658819	Yes	Immature pit
row_50	ALDH3A1	103	0.457315	0.526155	Yes	Isthmus
row_50	ALDH3A1	103	0.457315	0.526155	Yes	Mature pit
row_46	PRDX1	104	0.457177	0.667552	Yes	Immature pit
row_51	PRDX1	104	0.457177	0.533235	Yes	Isthmus
row_51	PRDX1	104	0.457177	0.533235	Yes	Mature pit
row_52	COX6B1	108	0.450386	0.535116	Yes	Isthmus
row_52	COX6B1	108	0.450386	0.535116	Yes	Mature pit
row_47	PLAC8	109	0.45033	0.669804	Yes	Immature pit
row_53	LPCAT4	112	0.449209	0.536979	Yes	Isthmus
row_53	LPCAT4	112	0.449209	0.536979	Yes	Mature pit
row_54	GMDS	113	0.447011	0.543902	Yes	Isthmus
row_54	GMDS	113	0.447011	0.543902	Yes	Mature pit
row_55	TMSB10	114	0.443813	0.550775	Yes	Isthmus
row_55	TMSB10	114	0.443813	0.550775	Yes	Mature pit
row_48	PFN1	127	0.42311	0.650902	No	Immature pit
row_56	PFN1	127	0.42311	0.536953	Yes	Isthmus
row_56	PFN1	127	0.42311	0.536953	Yes	Mature pit
row_49	VAMP8	131	0.412642	0.654021	No	Immature pit
row_57	TAGLN2	132	0.412397	0.536549	Yes	Isthmus
row_57	TAGLN2	132	0.412397	0.536549	Yes	Mature pit
row_50	TAGLN2	132	0.412397	0.661898	No	Immature pit
row_51	FOXQ1	141	0.39968	0.656834	No	Immature pit
row_58	FOXQ1	141	0.39968	0.529156	Yes	Isthmus
row_58	FOXQ1	141	0.39968	0.529156	Yes	Mature pit
row_59	TRNP1	145	0.397166	0.530213	Yes	Isthmus
row_59	TRNP1	145	0.397166	0.530213	Yes	Mature pit
row_52	TRNP1	145	0.397166	0.659659	No	Immature pit
row_60	OSBPL7	155	0.385046	0.520895	Yes	Isthmus
row_60	OSBPL7	155	0.385046	0.520895	Yes	Mature pit
row_53	ANG	156	0.384247	0.651125	No	Immature pit
row_61	EPS8L3	162	0.376984	0.516547	Yes	Isthmus
row_61	EPS8L3	162	0.376984	0.516547	Yes	Mature pit
row_54	CAPG	165	0.366683	0.64543	No	Immature pit
row_62	CAPG	165	0.366683	0.518829	Yes	Isthmus
row_62	CAPG	165	0.366683	0.518829	Yes	Mature pit
row_55	LINC01133	169	0.36306	0.647603	No	Immature pit
row_63	LINC01133	169	0.36306	0.519358	Yes	Isthmus
row_63	LINC01133	169	0.36306	0.519358	Yes	Mature pit
row_64	TESC	171	0.360278	0.52324	Yes	Isthmus
row_64	TESC	171	0.360278	0.52324	Yes	Mature pit
row_56	TESC	171	0.360278	0.652897	No	Immature pit
row_65	DSP	176	0.357449	0.521984	Yes	Isthmus
row_65	DSP	176	0.357449	0.521984	Yes	Mature pit
row_66	RPL36AL	180	0.355296	0.522393	Yes	Isthmus
row_66	RPL36AL	180	0.355296	0.522393	Yes	Mature pit
row_67	SDC1	182	0.352398	0.526152	Yes	Isthmus
row_67	SDC1	182	0.352398	0.526152	Yes	Mature pit
row_57	KLF4	184	0.350667	0.640548	No	Immature pit
row_68	KLF4	184	0.350667	0.529885	Yes	Isthmus
row_68	KLF4	184	0.350667	0.529885	Yes	Mature pit
row_69	NR2F6	188	0.347602	0.530174	Yes	Isthmus
row_69	NR2F6	188	0.347602	0.530174	Yes	Mature pit
row_58	REP15	191	0.344107	0.637597	No	Immature pit
row_70	REP15	191	0.344107	0.532107	Yes	Isthmus
row_70	REP15	191	0.344107	0.532107	Yes	Mature pit
row_59	CYP3A5	192	0.344008	0.644167	No	Immature pit
row_71	CYP3A5	192	0.344008	0.537435	Yes	Isthmus
row_71	CYP3A5	192	0.344008	0.537435	Yes	Mature pit
row_60	ARPC1A	193	0.343009	0.650719	No	Immature pit
row_72	ARPC1A	193	0.343009	0.542747	Yes	Isthmus
row_72	ARPC1A	193	0.343009	0.542747	Yes	Mature pit
row_73	MGST2	194	0.342085	0.548044	Yes	Isthmus
row_73	MGST2	194	0.342085	0.548044	Yes	Mature pit
row_74	KLF2	195	0.341737	0.553336	Yes	Isthmus
row_74	KLF2	195	0.341737	0.553336	Yes	Mature pit
row_61	SLC44A2	199	0.339578	0.649269	No	Immature pit
row_75	SLC44A2	199	0.339578	0.553501	Yes	Isthmus
row_75	SLC44A2	199	0.339578	0.553501	Yes	Mature pit
row_76	ASAP2	209	0.334827	0.543406	Yes	Isthmus
row_76	ASAP2	209	0.334827	0.543406	Yes	Mature pit
row_77	RETSAT	212	0.334164	0.545186	Yes	Isthmus
row_77	RETSAT	212	0.334164	0.545186	Yes	Mature pit
row_78	RPS24	215	0.331806	0.546928	Yes	Isthmus
row_78	RPS24	215	0.331806	0.546928	Yes	Mature pit
row_62	HSPB1	222	0.328138	0.620616	No	Immature pit
row_79	HSPB1	222	0.328138	0.541823	Yes	Isthmus
row_79	HSPB1	222	0.328138	0.541823	Yes	Mature pit
row_80	TSPO	227	0.325761	0.540077	Yes	Isthmus
row_80	TSPO	227	0.325761	0.540077	Yes	Mature pit
row_81	CHCHD2	228	0.325248	0.545114	Yes	Isthmus
row_81	CHCHD2	228	0.325248	0.545114	Yes	Mature pit
row_82	IER3	231	0.323611	0.546729	Yes	Isthmus
row_82	IER3	231	0.323611	0.546729	Yes	Mature pit
row_83	SLC39A11	233	0.322655	0.550028	Yes	Isthmus
row_83	SLC39A11	233	0.322655	0.550028	Yes	Mature pit
row_84	TFCP2L1	235	0.321097	0.553303	Yes	Isthmus
row_84	TFCP2L1	235	0.321097	0.553303	Yes	Mature pit
row_63	GALNT6	241	0.31382	0.598039	No	Immature pit
row_85	PPDPF	240	0.31382	0.551371	Yes	Isthmus
row_85	PPDPF	240	0.31382	0.551371	Yes	Mature pit
row_86	GALNT6	241	0.31382	0.556231	Yes	Isthmus
row_86	GALNT6	241	0.31382	0.556231	Yes	Mature pit
row_64	GALE	244	0.311821	0.60082	No	Immature pit
row_87	GALE	244	0.311821	0.557664	Yes	Isthmus
row_87	GALE	244	0.311821	0.557664	Yes	Mature pit
row_65	CBR1	245	0.311459	0.606769	No	Immature pit
row_88	CBR1	245	0.311459	0.562488	Yes	Isthmus
row_88	CBR1	245	0.311459	0.562488	Yes	Mature pit
row_89	CD151	246	0.311064	0.567305	Yes	Isthmus
row_89	CD151	246	0.311064	0.567305	Yes	Mature pit
row_90	TMPRSS4	256	0.304126	0.556734	No	Isthmus
row_90	TMPRSS4	256	0.304126	0.556734	No	Mature pit
row_66	CAPN9	257	0.303685	0.595109	No	Immature pit
row_91	PLP2	263	0.300957	0.551208	No	Isthmus
row_91	PLP2	263	0.300957	0.551208	No	Mature pit
row_92	TIMP1	265	0.30067	0.554167	No	Isthmus
row_92	TIMP1	265	0.30067	0.554167	No	Mature pit
row_93	AP1M2	267	0.300418	0.557121	No	Isthmus
row_93	AP1M2	267	0.300418	0.557121	No	Mature pit
row_94	CDC42EP5	269	0.299933	0.560068	No	Isthmus
row_94	CDC42EP5	269	0.299933	0.560068	No	Mature pit
row_96	ETNK1	276	0.295891	0.560743	No	Isthmus
row_96	ETNK1	276	0.295891	0.560743	No	Mature pit
row_68	ETNK1	276	0.295891	0.579429	No	Immature pit
row_95	S100A11	275	0.295891	0.556161	No	Isthmus
row_95	S100A11	275	0.295891	0.556161	No	Mature pit
row_67	S100A11	275	0.295891	0.573777	No	Immature pit
row_97	ABLIM1	293	0.285734	0.538003	No	Isthmus
row_97	ABLIM1	293	0.285734	0.538003	No	Mature pit
row_69	ABLIM1	293	0.285734	0.55949	No	Immature pit
row_98	PHLDA2	294	0.28447	0.542409	No	Isthmus
row_98	PHLDA2	294	0.28447	0.542409	No	Mature pit
row_99	CMBL	299	0.283184	0.540003	No	Isthmus
row_99	CMBL	299	0.283184	0.540003	No	Mature pit
row_70	CMBL	299	0.283184	0.556962	No	Immature pit
row_100	RPL35	307	0.280336	0.53246	No	Isthmus
row_100	RPL35	307	0.280336	0.53246	No	Mature pit
row_101	SERPINB5	311	0.278961	0.531686	No	Isthmus
row_101	SERPINB5	311	0.278961	0.531686	No	Mature pit
row_102	SLC9A1	314	0.278414	0.532602	No	Isthmus
row_102	SLC9A1	314	0.278414	0.532602	No	Mature pit
row_71	SLC9A1	314	0.278414	0.540058	No	Immature pit
row_103	NDUFS6	317	0.27812	0.533513	No	Isthmus
row_103	NDUFS6	317	0.27812	0.533513	No	Mature pit
row_104	EFHD2	321	0.277625	0.532719	No	Isthmus
row_104	EFHD2	321	0.277625	0.532719	No	Mature pit
row_72	EFHD2	321	0.277625	0.535837	No	Immature pit
row_73	SH3BGRL2	329	0.271082	0.529904	No	Immature pit
row_105	VASP	330	0.271011	0.523334	No	Isthmus
row_105	VASP	330	0.271011	0.523334	No	Mature pit
row_106	CYP2C18	332	0.270564	0.525826	No	Isthmus
row_106	CYP2C18	332	0.270564	0.525826	No	Mature pit
row_74	CYP2C18	332	0.270564	0.531897	No	Immature pit
row_107	DNM2	354	0.260352	0.494204	No	Isthmus
row_107	DNM2	354	0.260352	0.494204	No	Mature pit
row_108	LMO7	355	0.260267	0.498235	No	Isthmus
row_108	LMO7	355	0.260267	0.498235	No	Mature pit
row_75	LMO7	355	0.260267	0.501947	No	Immature pit
row_109	ABCC3	357	0.260123	0.500565	No	Isthmus
row_109	ABCC3	357	0.260123	0.500565	No	Mature pit
row_76	ABCC3	357	0.260123	0.505329	No	Immature pit
row_110	FLNB	373	0.254445	0.479038	No	Isthmus
row_110	FLNB	373	0.254445	0.479038	No	Mature pit
row_77	FLNB	373	0.254445	0.486379	No	Immature pit
row_111	PAQR8	381	0.252992	0.471072	No	Isthmus
row_111	PAQR8	381	0.252992	0.471072	No	Mature pit
row_112	CYP51A1	399	-0.251446	0.446103	No	Isthmus
row_112	CYP51A1	399	-0.251446	0.446103	No	Mature pit
row_113	PTPRF	405	-0.258046	0.44161	No	Isthmus
row_113	PTPRF	405	-0.258046	0.44161	No	Mature pit
row_114	DBI	414	-0.264244	0.43212	No	Isthmus
row_114	DBI	414	-0.264244	0.43212	No	Mature pit
row_115	TUBB	455	-0.291998	0.36873	No	Isthmus
row_115	TUBB	455	-0.291998	0.36873	No	Mature pit
row_116	GAPDH	462	-0.298781	0.36317	No	Isthmus
row_116	GAPDH	462	-0.298781	0.36317	No	Mature pit
row_117	HSP90B1	471	-0.304177	0.354298	No	Isthmus
row_117	HSP90B1	471	-0.304177	0.354298	No	Mature pit
row_118	TPM4	475	-0.30782	0.353972	No	Isthmus
row_118	TPM4	475	-0.30782	0.353972	No	Mature pit
row_78	TPM4	475	-0.30782	0.331941	No	Immature pit
row_79	PLXNB2	514	-0.356733	0.278438	No	Immature pit
row_119	TACSTD2	520	-0.375135	0.285078	No	Isthmus
row_119	TACSTD2	520	-0.375135	0.285078	No	Mature pit
row_80	TACSTD2	520	-0.375135	0.277667	No	Immature pit
row_120	BHLHE40	528	-0.388516	0.27921	No	Isthmus
row_120	BHLHE40	528	-0.388516	0.27921	No	Mature pit
row_121	ITGB1	610	-0.561597	0.150386	No	Isthmus
row_121	ITGB1	610	-0.561597	0.150386	No	Mature pit
row_122	TPM1	613	-0.577765	0.155937	No	Isthmus
row_122	TPM1	613	-0.577765	0.155937	No	Mature pit
row_81	TPM1	613	-0.577765	0.142671	No	Immature pit
row_123	ID1	643	-0.674573	0.117148	No	Isthmus
row_123	ID1	643	-0.674573	0.117148	No	Mature pit
row_82	ID1	643	-0.674573	0.109524	No	Immature pit
