## Supplementary Tables for "Spatial Transcriptomics of Intraductal Papillary Mucinous Neoplasms of The Pancreas Identifies NKX6-2 as a Driver of Gastric Differentiation and Indolent Biological Potential": TableS16_TopRegulons_SCENIC.xlsx

### Sheet: Sheet1
	Top 10 Regulons Increased in NKX6-2 +											Top 10 Regulons Increased in NKX6-2 -
	GATA6	PPARG	CUX1_extended	FOXA3	NR2F6	KLF4_extended	TAGLN2	KLF3	KLF2_extended	FOXQ1		HOXB2	NR1H4	SOX6	ONECUT2_extended	TGIF1_extended	SPDEF	BCL6_extended	HNF1B	NR4A1	BCL3
	FIS1	ATP2A3	CUX1	AGR2	CTSE	TSPAN8	CD59	TSPAN8	KRT19	GAS5		ALDH1A2	AKAP7	ADAM19	ANXA4	APH1B	CAPN6	BCL3	C1QTNF3	ATF3	TGIF1
	VILL	CDHR2	SSRP1	CA2	PLA2G10	HPGD	KRT19	EZR	ANXA1	CRNDE		APCS	ANPEP	ADAMTSL3	APCS	CIC	CLDN2	ACE2	C3	BMP7	ADAMTS4
	ABHD4	LPCAT4	AMOT	CLDN18	NR2F6	ANXA1	ABHD2	ANXA1	GSN	ALG14		B3GALT2	APCS	BAHCC1	BAMBI	DCAF5	COL11A2	ACIN1	CAV2	CCL2	AKT1
	CPA6	PPARG	BAZ2B	IMPA2	C15orf48	CD59	C15orf48	CLIC3	CBX5	CALM1		BAMBI	APOH	CDH2	C6	GFOD2	CREB3L4	ACVR1C	CDKN2B	CLDN2	AMMECR1
	GATA6	ACSL5	ELF4	TFF1	FXYD3	GSN	CD63	FA2H	ARL4A	ABT1		BCOR	C11orf53	CHST15	CES1	HIF1A	DENND1A	ADAMTS1	COMP	DACH1	AMPD2
	HSD11B2	AHNAK	FBXW5	HPGD	POLD4	TSPAN1	CRIP1	GSN	ABHD11	ADAM9		C6	C2orf72	CRYAB	CRP	INPP5F	ETV4	AFF3	FHOD3	DUSP2	ANKHD1
	IHH	EPB41L1	GRAMD1B	NR0B2	TAGLN2	B3GNT2	CYP2S1	LPCAT4	ACBD3	AP1B1		CPM	CEACAM7	CSRNP3	DPYD	NFIA	LRIG1	AGER	HKDC1	FHIT	ANXA6
	MAP7D2	MGAT3	HRH1	RNASE4	TSPAN1	ABLIM1	FCGRT	MGST3	ADAM15	ARPC2		DMBT1	CES1	DPYD	FHIT	NUP93	MYO1B	AGFG1	HNF1B	FXYD2	ARFGEF2
	MPHOSPH9	MRVI1	RCAN3	SLC25A15	TMCO3	C3orf52	FXYD3	PFN1	AFF4	ATF4		FGF19	CHST4	FXYD2	GC	SBF2	PLA2G6	AKAP7	INSIG2	IGFBP2	B3GNT7
	PKDCC	MYH14	SLC9A6	ANG	CTNNA1	CPS1	GSN	PRDX1	AGR3	BUD31		GLIS2	CLDN3	ITPR1	HOXB2	TGIF1	SLC39A8	AKT1	ITGB1	MEIS2	BCL3
		SORBS3	TBKBP1	GKN2	CALM1	GPR35	LFNG	ACTG1	ARID5A	C12orf73		NR1H4	CRYAB	LIMD2	KCNJ16	ZC3H7A	SNHG4	AMMECR1L	L3MBTL3	PRICKLE2	BTG2
		TMPRSS4	UGT8	ALDH1A1	ERN2	HOXB7	LGALS4	AGPAT2	ASB1	C1orf43		ONECUT2	DMBT1	MEGF6	KCNJ3		SNX11	ANK3	LGALS8	SETBP1	C11orf96
		TRIM7		CDX2	FAM3B	KLF3	MGAT4B	ANXA2	B3GNT2	CALM2		PBX2	FGA	MLLT10	LATS2		SPDEF	ANP32A	RIPK4	SIK1	C7
		TRPM4		ESYT3	GIPC2	KLF6	POLD4	ARPC2	BAIAP2L1	CALM3		PEG10	FGF19	MOSPD1	MTRNR2L8		STARD13	ANPEP	TMEM37	SIM2	CCL2
		ZNF232		FOXJ3	INF2	LAMA3	PRDX1	ATP6V0E1	BCAR1	CBFB		RELN	FHIT	MTSS1	PHACTR3		TMEM8B	AQP3	UBTD2	SLC9A3R1	CCNL1
				GALE	PAQR8	LAMB3	TAGLN2	AVPI1	BST2	CCNK		SATB1	FOLR1	NFIL3	RGS2		TP53INP1	ARHGAP15		TRIB1	CD74
				JUND	PTK6	MAL2	TMEM54	AZIN1	C17orf100	CD164		SLC16A5	FXYD2	NRP1	SATB1		ZG16B	ARHGAP31			CDC42EP2
				KCNK10	RAPGEFL1	MYO1A	TSPAN1	B4GALT4	C1orf21	CDK2AP2		SLC3A1	GC	ONECUT2	STEAP4			ARHGEF38			CLDN2
				REG4	SYTL2	PNP	VILL	BAIAP2L1	C3orf52	COPE		SYNE1	HOXB3	PDGFC	TACC1			ARRDC3			COL11A2
				REP15	TJP3	S100A16	ACOX1	BCL2L15	CA9	COX8A		TLE2	MYO7B	PIGA	TCP11L1			ASB7			CRTC3
				VSIG2	TXNIP	YWHAZ	ACTB	BHLHE40	CCNK	CRB3		TNFRSF11B	NR1H4	PRR5L	TM4SF4			ATP10A			CSGALNACT1
				XRRA1	VAMP8		ACTG1	BLOC1S2	CD320	CUTA			ONECUT2	PTHLH	VTN			ATXN7L3			CXCL2
				ZADH2			AHNAK	BSDC1	CD55	DAD1			PCK1	RNF152				B3GALT2			CXCL3
							ANXA11	C19orf33	CD9	DDAH1			PDE6B	SCGB3A1				BCL6			CXCL5
							ANXA2	C5orf24	COPS7A	DDX17			PDZK1	SEMA4C				BGN			DCAF16
							ARPC2	CABP4	COQ6	DDX18			RGS2	SFMBT2				BHLHE40			DRAM1
							ARPC3	CAMK2N1	CORO1C	DHX15			SCGB3A1	SLC36A1				BST2			FAM120B
							ATP6V0E1	CBL	CORO7	DNAJB1			SEMA3E	SOX6				BTBD9			FCGBP
							BFAR	CLASP1	CRYZL1	DNAJB6			SERPINA6	UBTD2				C1QTNF1			FLT1
							BRI3	CLPX	CSGALNACT2	DPH3			SLC3A1	USP42				C1S			FMOD
							CALM2	CNOT8	CTNNAL1	EIF1AX			TM4SF4	ZHX2				C3			GABRB3
							CAMK2N1	CORO2A	DCAF7	EIF5A			UCA1					C7			GADD45B
							CAP1	CRB3	DNAJC3	ETNK1								CAB39L			GALNTL6
							CAPG	CREBL2	EIF5A2	FAM50A								CALCRL			HCP5
							CAPN1	CSRP1	ELF1	FBXO28								CCDC149			HIVEP2
							CAPN2	DEDD2	EMP1	FOS								CCDC51			HLA-C
							CAPNS1	DNMBP	EPHA2	FUBP1								CCL3			IL1B
							CD151	EPS8L1	EPS8L1	GNAS								CCR1			IL6ST
							CDC37	FAM160A2	EPS8L3	H3F3B								CD14			IMMP2L
							CDC42	FOXQ1	ERF	HMGN4								CD72			IRF1
							CLTA	FSCN1	ETV1	HNF1B								CD74			IRF8
							CTNNA1	FUCA2	FDXR	HNRNPA0								CDC42EP1			ITPKC
							CTSD	FZD5	FGFBP1	HNRNPF								CDC42EP2			KLHL15
							CYB5R3	GLUD1	FOXP4	IMPDH1								CDC42SE2			KPNA3
							CYTH1	GNPTAB	GLG1	KCTD1								CFB			LRG1
							DSP	GOLGA8A	GM2A	KDM6A								CFH			LY6D
							DYNLL1	GRAMD4	GPBP1	KIAA0040								CHSY1			NEAT1
							EFHD2	HERC5	GPR157	KIFAP3								CLDN2			NF2
							ELOVL1	HIGD1A	GRIN2D	KRTCAP2								CLDN5			NLK
							EPS8L2	HSPB1	GSTA4	LYSMD3								CNN3			NUPR1
							GNB1	IRF6	HK1	MPP5								CNOT6			NUS1
							H3F3A	ITGB4	HOXB7	MRPL17								CNTN1			OLFM4
							HSPB1	ITPR1	HSPB1	NDEL1								COL15A1			OSMR
							INF2	ITPR3	HYAL1	NDUFAB1								CREM			PDZK1IP1
							ITGB4	KLF2	IER3	OAZ1								CSF1			PI3
							JUP	KLF3	IGFALS	OCIAD1								CXCL1			PIGR
							KDELR1	KLF4	IQGAP1	ODC1								CXCL2			PLSCR1
							KIF13B	KLF6	ITPKC	PDAP1								CYBRD1			POU6F1
							LDHA	KLK11	JAG1	PER2								CYP1B1			PRDM11
							LRP10	KRT8	JOSD1	PITPNB								DENND3			PRSS1
							MAPK13	LAD1	KALRN	PLCH1								DMBT1			PTX3
							MAPK3	LAMA3	KCTD18	POLR2J								DNALI1			RAP1GAP
							MARCKSL1	LAMB3	KDM5B	PPIA								DOCK4			REG3A
							MBOAT2	LASP1	KIAA0513	PPP1R15B								EBF4			RELB
							MVP	LMO7	KLF3	PPP2R5A								EFEMP1			RND1
							MYH14	LRRFIP1	KRT16	PPP4R1								EFNA1			S100A9
							MYH9	MAL2	LAMB3	PRMT5								EGFL7			SBNO2
							MYL12A	MYADM	LARS2	PSMC5								EGR1			SERPINA1
							NBL1	MYL12A	LMBR1	PSMD1								ELF3			SETD5
							NR2F6	MYL6	LMNA	PTGES3								ELL2			SLC25A18
							P4HB	MYO5B	LMO7	RAP1A								ELMO1			SLC34A2
							PFKP	NECAP2	MIDN	RBM15B								EZH2			SLC6A14
							PLAC8	NEU1	MON2	RPL11								F2R			SLCO4A1
							PNP	NFATC2IP	NAA15	RPL18								FAM110A			SOCS3
							PPDPF	NHS	NEAT1	RPL21								FAM167B			TMEM176B
							PTMA	OGFOD2	NEDD9	RPL31								FAM24B			TNFRSF1B
							RNPEPL1	PAFAH1B1	NET1	RPL34								FAM53C			UST
							S100A16	PAFAH1B3	NFE2L3	RPL7								FCGBP			ZBTB10
							SDC1	PCDH1	NFKBIB	RPL9								FCGR2A			ZC3H12A
							SLC29A1	PERP	NLK	SAMD4B								FCGR2B			ZNF502
							SPINT1	PIR	OSBPL3	SDHAF2								FEM1A
							SPINT2	PLEC	OTUB2	SETD3								FGA
							STK24	PLEKHB2	OTUD1	SF1								FGFR1OP2
							TAX1BP3	PLEKHG3	PCDH1	SF3B5								FGGY
							TMBIM1	PLS1	PER1	SHMT2								FLRT3
							TMBIM6	PRPF8	PI3	SLC39A14								FREM2
							TMPRSS4	PSD3	PIGN	SMS								FUS
							TMSB4X	RAB11A	PISD	SNRK								G2E3
							TSPO	RANGAP1	PITRM1	SNRPF								GADD45B
							TXNIP	RBM3	PKP2	SNX5								GALNT2
							UBE2I	RILPL2	PLA2G15	SOX21								GAS7
							VAMP8	RNF10	PLAUR	TFG								GCNT3
							VASP	RNF183	PLEC	TFRC								GGT5
							VDAC1	S100A10	POU2F3	TIPRL								GLIS2
							VKORC1L1	S100A11	PPM1J	TM2D2								GNAZ
							ZDHHC7	S100A14	PPP1R15B	TMEM14B								GNE
							ZNF706	S100A16	QRICH1	TRIM8								GZF1
								SBDS	RALGDS	TUBE1								HAMP
								SCOC	RAPGEF3	UBA52								HEXIM1
								SDC1	RBM19	UBB								HIF1A
								SDCBP2	RGL3	UBE2D3								HLA-C
								SEMA3B	RHOBTB3	UBL3								HLA-DRA
								SEMA3C	RHOG	UQCRC2								HMOX1
								SERPINB1	RNF138	UXT								HS6ST1
								SNAP23	RNF19A	VPS37B								HSPA14
								SNAPC3	RNF26	WASF2								IFNGR1
								SNX1	RNF44	WTAP								IGFBP5
								SORT1	RSRC2	ZC3HAV1								IL1R1
								SOS2	SDF2	ZNF143								IL6ST
								SUGT1	SERPINB2									IRF1
								SUMO2	SERPINB5									IRF8
								SYF2	SERTAD1									ITGA9
								TICAM1	SFN									IZUMO4
								TMEM30A	SHH									JARID2
								TMOD3	SHOC2									JUNB
								TNFRSF21	SKAP2									KCNJ16
								TNK2	SLC22A23									KIRREL2
								TOM1L2	SLC7A7									KITLG
								TPM3	SLC9A1									KLHDC10
								TPMT	SMARCD2									LAPTM5
								TRIM16	SNX8									LDHB
								TRIM8	SRSF5									LOXL4
								TTPAL	STAT3									LRFN3
								TUBA1C	STK40									LRG1
								TXN	STX1A									LTBR
								UBC	SYNCRIP									LY6H
								USP24	TBC1D10A									MAK16
								USP3	TFDP2									MAN1A1
								VDR	TLK2									MAP3K11
								VPS37B	TMEM92									MAP3K14
								XRN1	TMOD3									MECP2
								YWHAZ	TP53BP2									MGAT4A
									TPCN2									MGP
									VAC14									MIDN
									VIL1									MLLT6
									WASL									MPHOSPH8
									WDR44									MYC
									WEE1									MYO1B
									XPO6									NAV2
									ZDHHC13									NCOA7
									ZFC3H1									NFATC2
									ZNF440									NFIC
									ZNF687									NFIL3
																		NFKBIZ
																		NHSL1
																		NLK
																		NR2F2
																		NRARP
																		NRL
																		NRP1
																		NUDCD1
																		NUMBL
																		NUP153
																		OBSCN
																		OLFM4
																		OSMR
																		PACRG
																		PALM2-AKAP2
																		PARVB
																		PCLO
																		PELI1
																		PIGR
																		PLCL2
																		PLEKHO1
																		PLSCR1
																		PNPLA6
																		PNRC1
																		PPM1H
																		PREPL
																		PRKAR1B
																		PRKRA
																		PRSS22
																		PTAFR
																		PTPRC
																		PUS3
																		RAB31
																		RAPGEF4
																		RARRES1
																		RBMS2
																		RBPJL
																		RDX
																		REG1A
																		REG3A
																		RELL1
																		RELN
																		RGS3
																		RND1
																		RNF41
																		SCNN1A
																		SEMA4A
																		SERPINA3
																		SERPINF2
																		SERPING1
																		SGK1
																		SHANK2
																		SLC15A3
																		SLC19A3
																		SLC25A25
																		SLC25A37
																		SLC36A1
																		SLC41A1
																		SMG1
																		SNAPC1
																		SNTB1
																		SNTB2
																		SNX16
																		SOCS2
																		SOCS3
																		SOD3
																		SPP1
																		SPRY1
																		SRGN
																		SRPX
																		STAT3
																		STEAP4
																		STT3B
																		TACC1
																		TBC1D9
																		TBKBP1
																		TCP11L1
																		TDG
																		TEAD3
																		TFPT
																		TIMP3
																		TLE2
																		TMEM173
																		TMEM64
																		TMEM65
																		TNFAIP1
																		TNFRSF11B
																		TNFRSF1A
																		TNS1
																		TP53I11
																		TRIM3
																		TRPV6
																		TSEN2
																		TSPAN18
																		UNC5CL
																		USP28
																		VAMP1
																		VTCN1
																		VTN
																		VWA1
																		WDFY2
																		ZCCHC3
																		ZFYVE9
																		ZKSCAN2
																		ZMYM4
																		ZNF155
																		ZNF180
																		ZNF507
																		ZNF574
