## Supplementary Tables for "Spatial Transcriptomics of Intraductal Papillary Mucinous Neoplasms of The Pancreas Identifies NKX6-2 as a Driver of Gastric Differentiation and Indolent Biological Potential": TableS18_GnasKras_highmidvslowNkx62.xlsx

### Sheet: Markers04_289_highmidvslow
	p_val	avg_log2FC	pct.1	pct.2	p_val_adj
Nkx6-2	0	0.980747	1	0	0
Nptx2	4.94987e-169	0.873189	0.646	0.144	1.59806e-164
Afp	4.07317e-157	0.422074	0.497	0.063	1.31502e-152
Fst	5.97842e-155	0.704669	0.658	0.156	1.93013e-150
Tek	1.54808e-154	0.95956	0.68	0.199	4.99799e-150
Klra4	1.41257e-147	0.385794	0.561	0.101	4.56049e-143
Xlr4b	3.70797e-142	0.264589	0.431	0.043	1.19712e-137
Ecel1	1.34286e-137	0.399719	0.471	0.071	4.33543e-133
Ftl1	2.6011e-131	1.08592	1	0.997	8.39766e-127
Il33	1.44895e-129	1.66668	0.809	0.463	4.67795e-125
Muc5b	3.31544e-129	0.340185	0.408	0.044	1.07039e-124
Gsdma2	3.60632e-129	0.718661	0.567	0.133	1.1643e-124
Azin1	1.11457e-123	0.968722	0.907	0.616	3.5984e-119
Gstk1	6.24926e-122	1.77782	0.871	0.561	2.01757e-117
Gkn2	4.221e-120	1.70392	0.997	0.993	1.36275e-115
Far1	1.11611e-119	1.39633	0.958	0.789	3.60337e-115
Npy	1.97895e-119	1.56209	0.789	0.383	6.38905e-115
Fabp5	1.03027e-117	1.58155	0.911	0.643	3.32623e-113
Tff2	9.17873e-116	0.951554	1	1	2.96335e-111
Aldh3a1	1.49379e-114	0.932278	0.682	0.256	4.82269e-110
Igf2	2.11355e-114	0.349644	0.559	0.133	6.82358e-110
Agr2	1.9877e-112	1.2248	0.999	0.975	6.41728e-108
Mucl3	4.23983e-112	1.69819	0.95	0.842	1.36883e-107
Cdc42ep5	9.48335e-112	0.833955	0.948	0.757	3.0617e-107
Muc5ac	1.67551e-109	1.73457	0.968	0.908	5.40939e-105
Fuom	2.77756e-109	0.739872	0.919	0.639	8.96734e-105
Gkn1	6.43145e-109	1.43824	1	1	2.07639e-104
Prap1	1.61957e-108	2.19613	0.992	0.971	5.22877e-104
Sgk1	1.53391e-106	0.899629	0.699	0.306	4.95222e-102
Anxa10	1.57803e-106	1.1232	0.989	0.931	5.09469e-102
Paox	1.28204e-103	0.740671	0.899	0.592	4.13908e-99
Clps	1.05898e-101	0.481161	0.661	0.232	3.41891e-97
Sytl2	1.49745e-99	0.728799	0.828	0.483	4.8345e-95
Ndnf	7.69149e-98	0.253614	0.55	0.152	2.4832e-93
Alpi	2.75213e-97	0.490411	0.581	0.192	8.88524e-93
Tff1	1.13938e-96	0.956424	1	1	3.6785e-92
2200002J24Rik	7.75694e-91	0.380516	0.649	0.257	2.50433e-86
Cystm1	3.45479e-90	0.481745	0.997	0.979	1.11538e-85
Vstm2b	4.36691e-90	0.321504	0.633	0.233	1.40986e-85
Fut4	6.11339e-89	0.319676	0.616	0.218	1.97371e-84
Ccl20	2.59508e-88	0.905077	0.848	0.542	8.37821e-84
Wfdc1	9.79889e-88	0.361334	0.658	0.245	3.16357e-83
Acsm3	4.74562e-86	0.707377	0.904	0.64	1.53212e-81
Fxyd3	1.20605e-85	0.371159	0.999	0.992	3.89372e-81
Cidea	1.11226e-84	0.470494	0.853	0.507	3.59094e-80
Pim3	6.01789e-84	0.455065	0.816	0.456	1.94287e-79
S100a1	2.91985e-83	0.530033	0.984	0.884	9.42673e-79
Igsf5	8.53484e-82	0.621727	0.879	0.588	2.75547e-77
Htatip2	9.0188e-80	0.5971	0.878	0.618	2.91172e-75
Pla2g10	2.21942e-76	0.371354	0.684	0.306	7.16538e-72
Uts2	8.66694e-75	0.268711	0.464	0.136	2.79812e-70
Aldh1a3	1.49591e-74	0.891448	0.935	0.754	4.82954e-70
C1galt1	3.23568e-74	0.484103	0.964	0.811	1.04464e-69
Sdcbp2	2.35727e-70	0.617289	0.962	0.797	7.61046e-66
Akr1c13	5.04786e-70	0.337831	0.821	0.446	1.6297e-65
Nt5c3	6.3739e-68	0.521612	0.911	0.671	2.05781e-63
Noxa1	4.51187e-67	0.260336	0.681	0.301	1.45666e-62
Avpi1	5.58323e-67	0.465085	0.914	0.671	1.80255e-62
Cftr	3.3908e-66	0.715694	0.965	0.803	1.09472e-61
Slc45a3	1.04112e-65	0.407523	0.824	0.513	3.36125e-61
Leng9	2.61706e-65	0.275161	0.689	0.324	8.44917e-61
Slc35g1	8.32692e-65	0.499443	0.926	0.727	2.68835e-60
Pira2	1.74888e-64	0.271352	0.355	0.091	5.64627e-60
Ivl	1.38287e-61	0.273036	0.557	0.217	4.46461e-57
Kdm2b	1.71136e-61	0.361458	0.79	0.449	5.52514e-57
St8sia6	4.27787e-61	0.316547	0.829	0.451	1.38111e-56
Avil	6.7873e-60	0.418561	0.93	0.719	2.19128e-55
Akr1c12	3.24115e-59	0.256436	0.721	0.359	1.04641e-54
Pgk1	7.98411e-59	0.408959	0.96	0.826	2.57767e-54
Suox	1.27138e-58	0.378645	0.822	0.5	4.10465e-54
Fos	3.4173e-57	0.409783	0.855	0.566	1.10327e-52
Uqcrb	7.09194e-57	0.387349	0.965	0.89	2.28963e-52
Nudt19	1.50425e-56	0.466721	0.931	0.674	4.85646e-52
Teddm3	1.67346e-56	0.279163	0.742	0.375	5.40278e-52
Pik3c3	6.4847e-56	0.34276	0.843	0.533	2.09359e-51
Tspan13	8.99926e-56	0.38512	0.917	0.69	2.90541e-51
Psca	1.92933e-55	1.73613	0.925	0.802	6.22885e-51
Selenok	1.22088e-54	0.38631	0.961	0.807	3.9416e-50
Areg	4.35695e-54	0.326922	0.746	0.409	1.40664e-49
Syngr1	2.82154e-53	0.321736	0.844	0.533	9.10935e-49
Gng5	4.08773e-53	0.332269	0.992	0.95	1.31972e-48
9130204L05Rik	5.23227e-53	0.267638	0.288	0.07	1.68924e-48
Aldh3a2	3.11535e-52	0.460632	0.9	0.685	1.00579e-47
Stard10	3.19792e-52	0.308548	0.991	0.956	1.03245e-47
Rep15	6.44547e-52	0.427131	0.778	0.471	2.08092e-47
Smim14	7.93295e-52	0.340457	0.952	0.813	2.56115e-47
Ppa1	1.17282e-51	0.346689	0.899	0.625	3.78644e-47
Ugdh	2.23045e-51	0.406394	0.898	0.671	7.20101e-47
Gm49980	3.26013e-50	0.292045	0.727	0.372	1.05253e-45
Plac8	4.3704e-49	0.426358	0.995	0.986	1.41098e-44
Bok	6.57404e-49	0.416344	0.954	0.782	2.12243e-44
Phyh	2.21955e-48	0.445615	0.902	0.678	7.1658e-44
Ethe1	2.86217e-48	0.302791	0.814	0.53	9.24052e-44
Gale	1.31906e-47	0.280707	0.864	0.572	4.25859e-43
Rps6ka1	2.9281e-47	0.390379	0.921	0.715	9.45338e-43
Gm3776	4.5874e-47	0.26048	0.49	0.211	1.48104e-42
Tmem147	4.0234e-46	0.343044	0.968	0.805	1.29896e-41
Fcna	1.66971e-45	0.291112	0.607	0.318	5.39067e-41
Rgs17	2.20669e-45	0.261467	0.83	0.516	7.12429e-41
Sox17	6.61963e-45	0.295639	0.728	0.428	2.13715e-40
Sgsm3	7.39516e-45	0.27191	0.878	0.586	2.38753e-40
Gm3336	9.39018e-45	0.397323	0.88	0.655	3.03162e-40
Zyx	1.48448e-43	0.316567	0.931	0.752	4.79264e-39
Higd1a	6.30843e-43	0.326719	0.853	0.593	2.03668e-38
Lmo7	8.55997e-43	0.330138	0.878	0.571	2.76359e-38
Krt23	1.10049e-42	0.335172	0.871	0.609	3.55294e-38
Sprr1a	1.23163e-42	0.373542	0.502	0.232	3.97632e-38
Ldha	2.99634e-42	0.295325	0.989	0.948	9.67368e-38
Muc6	4.12963e-42	0.968463	0.943	0.783	1.33325e-37
Tmem51	1.10882e-41	0.250956	0.818	0.512	3.57982e-37
Smagp	2.12514e-41	0.289107	0.931	0.718	6.86102e-37
Cxcl17	2.6809e-41	0.354117	0.911	0.681	8.65528e-37
Prom1	5.06957e-41	0.406249	0.992	0.942	1.63671e-36
Cybrd1	4.87636e-40	0.29478	0.658	0.349	1.57433e-35
Cycs	5.28993e-40	0.285145	0.921	0.691	1.70785e-35
Pdcd5	6.46572e-40	0.286265	0.922	0.716	2.08746e-35
Tmem9b	2.20731e-39	0.291154	0.903	0.68	7.12631e-35
Macf1	3.66819e-39	0.270664	0.822	0.578	1.18427e-34
Tmem238	1.01377e-38	0.28915	0.953	0.774	3.27297e-34
Gsta4	2.02711e-38	0.306402	1	0.993	6.54453e-34
Degs1	2.72854e-38	0.350043	0.97	0.829	8.80909e-34
Rhpn2	3.31669e-38	0.254964	0.883	0.602	1.07079e-33
Arl14	3.50079e-38	0.371171	0.88	0.642	1.13023e-33
Gapdh	1.06286e-37	0.303056	0.989	0.939	3.43146e-33
Ncoa4	1.11068e-37	0.295102	0.88	0.636	3.58584e-33
Srp9	1.16153e-37	0.303097	0.948	0.821	3.75001e-33
Nqo1	1.21807e-37	0.31894	0.764	0.471	3.93255e-33
Fasn	3.98203e-37	0.301639	0.925	0.729	1.2856e-32
Rps3	5.72283e-37	0.338349	1	0.998	1.84762e-32
Fdps	5.80613e-37	0.26515	0.913	0.655	1.87451e-32
Tesc	2.30611e-36	0.270321	0.89	0.664	7.44527e-32
Gmds	5.38774e-35	0.292848	0.933	0.733	1.73943e-30
Echs1	2.77694e-34	0.25306	0.945	0.777	8.96535e-30
Gnas	9.53308e-34	0.269953	0.993	0.969	3.07775e-29
H2afz	1.97957e-32	0.322688	0.987	0.919	6.39104e-28
Slc25a5	2.33008e-31	0.263332	0.983	0.916	7.52265e-27
Rdh10	5.56483e-31	0.3594	0.96	0.819	1.7966e-26
Rpl18	1.06357e-29	0.312852	1	0.997	3.43374e-25
Gm10076	1.53243e-28	0.264785	0.961	0.813	4.94746e-24
Cldn2	1.13788e-27	0.304381	0.991	0.946	3.67364e-23
Rps11	1.55091e-25	0.254068	1	1	5.00713e-21
Aqp5	4.65821e-25	0.307992	0.713	0.455	1.5039e-20
Car2	3.3683e-23	0.333442	1	0.983	1.08746e-18
Rps13	2.917e-22	0.264016	1	0.998	9.41752e-18
2210407C18Rik	2.71339e-21	0.780489	0.981	0.928	8.76017e-17
Tmsb4x	5.9492e-21	0.311556	1	1	1.9207e-16
Rps15a	2.5133e-20	0.264347	1	0.999	8.11418e-16
Gpx2	2.95542e-20	0.280194	0.997	0.976	9.54158e-16
Nupr1	4.2492e-19	0.396882	0.957	0.838	1.37186e-14
Gsta1	7.8893e-18	0.537648	0.962	0.877	2.54706e-13
Kcne3	1.23122e-16	0.457047	0.933	0.812	3.97499e-12
Sptssb	1.46567e-09	0.303984	0.918	0.841	4.73192e-05
Nop53	9.83343e-16	-0.250201	0.921	0.847	3.17472e-11
2022-03-02	3.17722e-12	-0.2504	0.871	0.763	1.02577e-07
Csnk1a1	2.42449e-14	-0.250411	0.933	0.834	7.82748e-10
Itm2a	1.97346e-09	-0.250729	0.222	0.31	6.3713e-05
Gpd1	5.36788e-10	-0.250751	0.672	0.619	1.73302e-05
Atxn10	3.3868e-10	-0.251308	0.818	0.722	1.09343e-05
Cldn4	8.43493e-05	-0.251388	0.362	0.393	1
Col4a2	5.79913e-06	-0.251473	0.483	0.489	0.187225
Trim44	6.94608e-13	-0.25154	0.436	0.505	2.24254e-08
Prnp	1.80858e-05	-0.251925	0.398	0.415	0.583901
Fzd1	1.17e-08	-0.252157	0.409	0.452	0.000377733
Nfia	3.52766e-15	-0.252215	0.296	0.422	1.1389e-10
Eif3l	2.61297e-13	-0.252242	0.902	0.798	8.43597e-09
Pabpn1	1.30104e-07	-0.252299	0.507	0.514	0.0042004
H2afv	3.54647e-11	-0.252634	0.887	0.785	1.14498e-06
Adgrg1	3.15909e-18	-0.252683	0.899	0.804	1.01991e-13
Lman2	1.98017e-12	-0.253515	0.855	0.763	6.39299e-08
Iqgap1	4.2644e-15	-0.253638	0.943	0.852	1.37676e-10
Luc7l3	2.79381e-06	-0.253793	0.736	0.656	0.0901982
Cx3cl1	5.7373e-10	-0.254345	0.676	0.623	1.85229e-05
Lyz2	0.0144167	-0.254408	0.965	0.918	1
Cd164	1.60673e-16	-0.255304	0.945	0.84	5.18732e-12
Il17re	7.5071e-09	-0.25546	0.693	0.628	0.000242367
Akr1b8	1.16362e-06	-0.25607	0.871	0.774	0.0375674
Il18	5.26181e-09	-0.256078	0.685	0.64	0.000169878
Cotl1	1.9998e-09	-0.256509	0.861	0.742	6.45635e-05
Glud1	3.59575e-10	-0.256695	0.892	0.787	1.16089e-05
Hdgf	2.03923e-14	-0.257366	0.937	0.846	6.58365e-10
Gstt1	2.56186e-10	-0.257618	0.564	0.566	8.27095e-06
Mlec	3.41982e-14	-0.257911	0.908	0.819	1.10409e-09
Fam234a	2.33713e-13	-0.258155	0.875	0.753	7.54542e-09
Camk2n1	5.4808e-09	-0.258186	0.548	0.541	0.000176948
Matr3	8.38448e-09	-0.258514	0.756	0.675	0.000270693
Tmem98	2.02853e-10	-0.258947	0.734	0.653	6.54912e-06
Tle5	7.15429e-25	-0.259048	0.977	0.931	2.30976e-20
St3gal5	1.60804e-07	-0.25921	0.435	0.455	0.00519157
Jaml	1.16679e-18	-0.259303	0.266	0.422	3.76697e-14
Rbm39	1.99735e-13	-0.25944	0.91	0.828	6.44844e-09
Ndufa10	1.22917e-11	-0.259756	0.828	0.734	3.96838e-07
Tomm7	7.48728e-22	-0.259804	0.953	0.886	2.41727e-17
Ddx39b	2.23241e-10	-0.260219	0.882	0.778	7.20734e-06
Gadd45a	4.3729e-12	-0.26086	0.369	0.454	1.41179e-07
AC149090.1	3.89933e-13	-0.260952	0.948	0.851	1.2589e-08
Rnf187	3.31181e-09	-0.261019	0.699	0.646	0.000106922
Sult1c2	3.99378e-14	-0.261259	0.956	0.871	1.28939e-09
Acat1	1.67114e-09	-0.261342	0.655	0.606	5.39528e-05
Hdac7	9.42941e-08	-0.261346	0.494	0.498	0.00304429
Rhoa	2.90761e-19	-0.261557	0.946	0.877	9.38722e-15
Npc2	6.21368e-18	-0.262439	0.97	0.905	2.00609e-13
Cebpb	3.39108e-05	-0.262935	0.805	0.692	1
Cct5	8.33967e-17	-0.263268	0.941	0.848	2.69246e-12
Mrc1	6.30758e-07	-0.26327	0.24	0.301	0.020364
Ctsh	4.37952e-18	-0.263502	0.938	0.863	1.41393e-13
Smarca2	9.77478e-15	-0.263806	0.437	0.515	3.15579e-10
Ptgis	9.85672e-15	-0.264055	0.162	0.284	3.18224e-10
Slc44a4	2.03733e-09	-0.264378	0.913	0.767	6.57753e-05
Actn4	2.02648e-19	-0.264532	0.957	0.908	6.54249e-15
Tsc22d1	1.14072e-13	-0.264567	0.934	0.839	3.68282e-09
Clk1	1.48892e-07	-0.264776	0.816	0.713	0.00480699
Ces1d	8.31347e-15	-0.265013	0.178	0.306	2.684e-10
H2-DMb1	6.11801e-13	-0.26563	0.268	0.378	1.9752e-08
Plscr3	1.63224e-07	-0.265919	0.594	0.564	0.00526967
Mfsd4a	2.52545e-09	-0.266226	0.594	0.582	8.15342e-05
Ssbp3	6.11149e-10	-0.266481	0.653	0.602	1.97309e-05
Tgfbi	3.75483e-10	-0.267241	0.334	0.406	1.21225e-05
H2-DMa	6.18513e-09	-0.267644	0.338	0.411	0.000199687
Cyb561	7.47105e-12	-0.267703	0.816	0.711	2.41203e-07
Nfix	2.70556e-15	-0.268088	0.288	0.402	8.7349e-11
Ltf	1.58122e-07	-0.26812	0.754	0.702	0.00510497
Wls	2.658e-10	-0.268293	0.756	0.68	8.58137e-06
Plekha6	2.62408e-12	-0.268343	0.697	0.664	8.47185e-08
Alad	3.00144e-09	-0.268525	0.781	0.684	9.69014e-05
Sort1	3.32921e-11	-0.268707	0.771	0.685	1.07484e-06
Slc12a8	1.36694e-16	-0.268745	0.419	0.528	4.41317e-12
Hnrnpc	2.49251e-14	-0.269634	0.872	0.783	8.04708e-10
Itgb1	7.97153e-20	-0.27062	0.95	0.875	2.57361e-15
Parm1	1.07003e-11	-0.270824	0.856	0.771	3.45459e-07
Tecr	3.24948e-14	-0.271573	0.829	0.749	1.04909e-09
Slc3a2	1.86417e-07	-0.271578	0.668	0.598	0.00601847
S100a10	6.64971e-22	-0.272082	0.981	0.938	2.14686e-17
AW112010	7.54225e-06	-0.272947	0.703	0.621	0.243502
Tomm6	1.40174e-18	-0.273089	0.922	0.84	4.52551e-14
Actn1	2.28757e-17	-0.273106	0.95	0.865	7.38543e-13
Vars	3.69747e-09	-0.273512	0.806	0.72	0.000119373
Fcer1g	5.28075e-08	-0.273688	0.493	0.516	0.00170489
Serpinb9	2.97522e-13	-0.274131	0.343	0.44	9.60549e-09
Nfe2l1	1.46188e-09	-0.274334	0.747	0.661	4.71968e-05
Rsrp1	1.48019e-14	-0.274695	0.977	0.934	4.77879e-10
Pdxdc1	3.52368e-17	-0.274921	0.911	0.814	1.13762e-12
Cgnl1	1.20947e-12	-0.275056	0.544	0.566	3.90479e-08
Rpn2	3.05295e-24	-0.275085	0.972	0.909	9.85644e-20
S100a11	7.86169e-30	-0.275296	0.997	0.981	2.53815e-25
Mllt6	1.0118e-10	-0.275463	0.424	0.469	3.26658e-06
Phlda1	5.01475e-16	-0.275692	0.931	0.861	1.61901e-11
Gdi2	4.38929e-25	-0.275766	0.973	0.931	1.41708e-20
Pltp	1.88077e-18	-0.275837	0.249	0.402	6.07208e-14
Zbtb7a	9.36983e-12	-0.276179	0.72	0.663	3.02505e-07
Atp2b1	2.0084e-13	-0.27646	0.923	0.822	6.48413e-09
Anapc5	3.94327e-12	-0.276505	0.851	0.744	1.27309e-07
Ctsb	1.18363e-21	-0.276573	0.997	0.983	3.82135e-17
Mmp14	4.76662e-17	-0.276898	0.199	0.349	1.5389e-12
Tnfaip2	3.05912e-18	-0.277054	0.227	0.371	9.87637e-14
Eif4h	8.60204e-20	-0.278363	0.95	0.858	2.77717e-15
Hba-a1	0.32834	-0.279074	0.392	0.325	1
Jun	1.55856e-12	-0.279153	0.559	0.588	5.0318e-08
Sorbs2	2.44291e-09	-0.279775	0.563	0.566	7.88693e-05
Khsrp	1.1742e-13	-0.279828	0.38	0.46	3.7909e-09
Glycam1	0.00015726	-0.279902	0.07	0.116	1
Card10	2.0468e-12	-0.279939	0.466	0.522	6.60808e-08
Aplp2	4.29018e-23	-0.280109	0.974	0.929	1.38509e-18
Tsc22d3	0.00148175	-0.280225	0.684	0.586	1
Midn	1.0807e-09	-0.280261	0.532	0.532	3.48905e-05
Fus	1.45511e-10	-0.28043	0.759	0.685	4.69783e-06
Hnrnph1	1.64887e-12	-0.280485	0.902	0.795	5.32337e-08
Pfn1	1.77086e-36	-0.280692	0.999	0.991	5.71722e-32
Calu	6.98479e-11	-0.280971	0.856	0.737	2.25504e-06
Cltc	1.06396e-18	-0.281524	0.956	0.868	3.435e-14
Anxa1	3.06369e-15	-0.281761	0.93	0.844	9.89112e-11
Hspa9	1.87133e-21	-0.282981	0.957	0.872	6.04158e-17
Gabarapl1	5.17056e-11	-0.283589	0.735	0.662	1.66932e-06
Eif4ebp2	2.87434e-12	-0.283992	0.81	0.694	9.27979e-08
Gns	1.24499e-10	-0.284118	0.759	0.667	4.01946e-06
Lrg1	4.98573e-14	-0.284759	0.378	0.499	1.60964e-09
Rnf128	1.71558e-10	-0.28495	0.838	0.723	5.53874e-06
Nbl1	2.94943e-10	-0.284991	0.88	0.779	9.52224e-06
Col6a2	3.68196e-15	-0.285189	0.265	0.39	1.18872e-10
Ptpn6	3.52892e-10	-0.285206	0.454	0.499	1.13931e-05
Rbms3	6.56798e-25	-0.285889	0.206	0.399	2.12047e-20
Rhob	3.63053e-10	-0.286355	0.569	0.564	1.17212e-05
Acta2	1.22402e-10	-0.286376	0.28	0.371	3.95173e-06
Ece1	2.41056e-10	-0.286816	0.641	0.61	7.78249e-06
2610507B11Rik	3.38649e-22	-0.287063	0.93	0.848	1.09333e-17
Glmp	7.23128e-14	-0.287324	0.878	0.758	2.33462e-09
Hck	3.58239e-15	-0.287606	0.336	0.451	1.15657e-10
Copz1	1.80008e-19	-0.288357	0.915	0.835	5.81156e-15
Ptpn18	4.65815e-14	-0.288432	0.779	0.715	1.50388e-09
Zmat2	2.35884e-10	-0.288525	0.705	0.635	7.61551e-06
Chd4	3.0704e-16	-0.28854	0.847	0.768	9.91279e-12
Nr2f2	4.51717e-10	-0.289079	0.68	0.618	1.45837e-05
Mmp23	1.6473e-10	-0.289134	0.705	0.634	5.31831e-06
2410006H16Rik	4.27624e-14	-0.289348	0.923	0.848	1.38058e-09
Timp1	0.00251472	-0.289441	0.448	0.435	1
Pdia3	1.41894e-29	-0.290288	0.987	0.942	4.58104e-25
Gpc3	5.41607e-21	-0.290335	0.206	0.373	1.74858e-16
Sox9	4.78696e-13	-0.291028	0.878	0.794	1.54547e-08
Kif1c	1.44874e-12	-0.291315	0.624	0.621	4.67724e-08
Ifi27l2a	2.79533e-11	-0.291488	0.277	0.378	9.02474e-07
Chgb	9.6268e-23	-0.291803	0.211	0.416	3.10801e-18
Ddost	1.90422e-21	-0.292522	0.934	0.837	6.14778e-17
Col5a2	3.00434e-09	-0.292866	0.369	0.429	9.69951e-05
Slc44a1	6.1245e-12	-0.292902	0.852	0.735	1.97729e-07
Gm830	5.12698e-19	-0.29306	0.398	0.534	1.65524e-14
Ighg3	2.46981e-08	-0.293361	0.078	0.156	0.000797379
St14	5.71135e-20	-0.293393	0.859	0.783	1.84391e-15
Mxd4	2.14969e-13	-0.293557	0.739	0.685	6.94027e-09
Cnn2	4.05798e-09	-0.293911	0.536	0.545	0.000131012
Nedd4	1.36541e-23	-0.294037	0.976	0.911	4.40824e-19
Ehmt2	5.79435e-14	-0.294992	0.859	0.748	1.87071e-09
Itgb5	4.86267e-12	-0.295038	0.704	0.658	1.56991e-07
Arhgdib	1.28773e-09	-0.295171	0.33	0.408	4.15745e-05
Itm2b	7.15813e-41	-0.295315	0.997	0.984	2.311e-36
Sphk1	4.26756e-16	-0.295344	0.293	0.416	1.37778e-11
Thbs1	1.96899e-06	-0.29567	0.478	0.489	0.0635689
Serpinf1	9.58816e-16	-0.29568	0.253	0.378	3.09554e-11
Pbx1	7.30115e-17	-0.29597	0.4	0.511	2.35718e-12
H13	5.52999e-27	-0.29611	0.969	0.889	1.78536e-22
Crispld2	1.82892e-23	-0.296491	0.176	0.357	5.90467e-19
Entpd2	6.51701e-12	-0.296515	0.471	0.511	2.10402e-07
Tyrobp	5.70893e-06	-0.296596	0.728	0.656	0.184313
Cxcl12	5.28841e-16	-0.296728	0.203	0.339	1.70736e-11
Morf4l1	1.03607e-26	-0.29694	0.966	0.903	3.34495e-22
Prss23	2.1964e-07	-0.297016	0.456	0.474	0.00709109
Ppp3ca	1.76756e-11	-0.297778	0.696	0.655	5.70656e-07
Cbx6	6.16962e-20	-0.297835	0.254	0.412	1.99186e-15
Tstd1	5.37938e-21	-0.298448	0.271	0.439	1.73673e-16
Fstl1	1.89982e-14	-0.298483	0.307	0.427	6.13357e-10
Ddrgk1	1.73355e-13	-0.298636	0.774	0.699	5.59676e-09
Ube2r2	4.93777e-15	-0.298733	0.826	0.74	1.59416e-10
Rps29	4.62943e-41	-0.299316	1	0.999	1.49461e-36
Dync1h1	5.03141e-20	-0.299731	0.919	0.818	1.62439e-15
Npm1	5.63752e-18	-0.300439	0.983	0.94	1.82007e-13
Clstn1	3.16643e-13	-0.300798	0.717	0.654	1.02228e-08
Zbtb20	4.84022e-16	-0.301649	0.326	0.44	1.56267e-11
Fmod	5.54504e-15	-0.302749	0.201	0.331	1.79022e-10
2900097C17Rik	1.18332e-19	-0.302763	0.934	0.838	3.82036e-15
Gabrp	5.02363e-20	-0.302806	0.226	0.399	1.62188e-15
Set	1.05666e-22	-0.303008	0.926	0.861	3.41141e-18
Sec62	1.29626e-13	-0.303813	0.816	0.724	4.18498e-09
Aebp1	6.62171e-17	-0.303957	0.241	0.377	2.13782e-12
Pbxip1	3.8421e-16	-0.304086	0.538	0.585	1.24042e-11
Tcf25	1.15617e-21	-0.304277	0.925	0.834	3.7327e-17
Ttr	1.78735e-12	-0.30429	0.48	0.532	5.77045e-08
Hmgb1	3.34485e-17	-0.304334	0.886	0.792	1.07988e-12
BC005537	1.11904e-19	-0.304669	0.935	0.839	3.61282e-15
Dazap2	1.45897e-33	-0.304729	0.973	0.93	4.71029e-29
Myrf	6.99075e-21	-0.305681	0.89	0.796	2.25696e-16
Prrc2b	1.183e-11	-0.305835	0.619	0.587	3.81931e-07
Anp32b	2.92116e-21	-0.30589	0.9	0.83	9.43098e-17
Ywhae	8.80303e-31	-0.306129	0.961	0.9	2.84206e-26
Eid1	8.33199e-16	-0.30623	0.405	0.509	2.68998e-11
2022-09-09	4.22377e-16	-0.306579	0.859	0.771	1.36365e-11
Epb41l4b	5.35436e-15	-0.307222	0.76	0.69	1.72865e-10
Rhoj	1.55765e-21	-0.307515	0.343	0.486	5.02888e-17
Nfkbia	5.90127e-11	-0.307544	0.537	0.552	1.90522e-06
Smim22	4.10597e-21	-0.307939	0.935	0.851	1.32561e-16
Romo1	7.49266e-20	-0.308048	0.906	0.806	2.419e-15
BC004004	1.74286e-16	-0.308114	0.751	0.708	5.62681e-12
Rpl37a	7.12234e-36	-0.308244	0.999	1	2.29945e-31
Atp5g3	2.63455e-35	-0.309533	0.985	0.945	8.50565e-31
Krt7	6.34153e-26	-0.310063	0.996	0.976	2.04736e-21
Ano1	8.36043e-17	-0.311419	0.845	0.759	2.69917e-12
Rps15	4.24328e-46	-0.311703	1	0.999	1.36994e-41
Epb41l2	1.66139e-13	-0.31304	0.707	0.675	5.3638e-09
Nfib	1.7231e-11	-0.313243	0.747	0.669	5.56302e-07
Sh3bgrl	5.03031e-13	-0.313364	0.618	0.616	1.62403e-08
Fbln2	2.08658e-06	-0.313571	0.378	0.42	0.0673654
Selenom	2.24115e-14	-0.31382	0.505	0.545	7.23554e-10
Nisch	6.39095e-16	-0.313957	0.931	0.835	2.06332e-11
Stab1	5.50006e-10	-0.313972	0.31	0.382	1.7757e-05
Axl	7.396e-13	-0.314179	0.389	0.472	2.3878e-08
H3f3b	1.77141e-39	-0.314488	0.997	0.989	5.71899e-35
St8sia3	3.77365e-31	-0.31502	0.213	0.439	1.21832e-26
Ecm1	3.18786e-08	-0.315623	0.673	0.641	0.0010292
Chmp4b	6.49562e-15	-0.315635	0.783	0.7	2.09711e-10
C1s1	5.12857e-14	-0.316475	0.277	0.393	1.65576e-09
Hsp90b1	4.16642e-33	-0.316955	0.995	0.963	1.34513e-28
Chga	7.48051e-18	-0.317076	0.19	0.349	2.41508e-13
Phgr1	1.6216e-08	-0.317271	0.965	0.903	0.000523533
Cdkn1a	2.37626e-11	-0.317475	0.703	0.661	7.67176e-07
Fkbp9	5.51722e-13	-0.318006	0.669	0.617	1.78124e-08
Nono	2.97515e-20	-0.318566	0.903	0.805	9.60528e-16
Crip2	3.40202e-15	-0.318933	0.405	0.503	1.09834e-10
Cadm1	9.59318e-18	-0.319115	0.616	0.65	3.09716e-13
Prrc2a	4.77095e-17	-0.319406	0.744	0.705	1.5403e-12
Ctdsp1	4.03826e-18	-0.319676	0.783	0.719	1.30375e-13
Myo15b	3.19786e-22	-0.320445	0.441	0.548	1.03243e-17
Col14a1	2.23831e-20	-0.321179	0.264	0.421	7.22638e-16
Sord	8.71501e-21	-0.322665	0.818	0.777	2.81364e-16
Psme1	9.6605e-17	-0.322999	0.848	0.757	3.11889e-12
Bicc1	2.09007e-19	-0.323523	0.324	0.462	6.7478e-15
Plxnb2	8.52897e-35	-0.32388	0.981	0.918	2.75358e-30
Msn	2.3085e-10	-0.324529	0.385	0.451	7.453e-06
Abhd2	2.08605e-12	-0.32493	0.849	0.747	6.73482e-08
Cd81	4.34866e-30	-0.325539	0.978	0.943	1.40396e-25
Mrfap1	4.25147e-22	-0.326044	0.907	0.816	1.37259e-17
Ctsz	2.73064e-16	-0.326098	0.927	0.829	8.81588e-12
Ddx6	3.9233e-18	-0.326389	0.861	0.756	1.26664e-13
Pnliprp1	1.27379e-09	-0.327074	0.066	0.148	4.11244e-05
Rpl39	1.95329e-38	-0.327153	0.997	0.997	6.30618e-34
Eef1a1	5.32179e-61	-0.327175	1	1	1.71814e-56
Krt19	4.35458e-39	-0.328033	1	0.996	1.40588e-34
Alox5ap	2.5534e-13	-0.329162	0.435	0.512	8.24364e-09
Fbln1	1.11131e-10	-0.329634	0.4	0.453	3.58786e-06
Serbp1	8.30984e-30	-0.329697	0.958	0.908	2.68283e-25
Eif4b	4.77801e-27	-0.330302	0.954	0.897	1.54258e-22
Sptbn1	4.34858e-20	-0.330776	0.848	0.777	1.40394e-15
Rpl3	3.73393e-37	-0.330965	0.999	0.999	1.2055e-32
Marcksl1	4.05299e-13	-0.331643	0.564	0.592	1.30851e-08
Srrm2	6.32557e-17	-0.331975	0.793	0.712	2.04221e-12
Smpdl3a	5.94804e-24	-0.332031	0.917	0.831	1.92032e-19
Lgmn	2.41994e-10	-0.332302	0.789	0.702	7.81277e-06
Emc10	7.74009e-20	-0.333498	0.892	0.801	2.49889e-15
Rpsa	4.93268e-44	-0.333596	1	1	1.59252e-39
Rnaset2a	4.6904e-13	-0.33363	0.668	0.625	1.5143e-08
Myl6	6.89997e-56	-0.334109	0.999	0.997	2.22765e-51
Lcp1	2.63885e-12	-0.33475	0.639	0.62	8.51954e-08
Rps21	4.15734e-44	-0.334849	1	1	1.3422e-39
Slc39a1	6.84848e-18	-0.335674	0.739	0.699	2.21103e-13
Mmp2	1.33674e-18	-0.335915	0.31	0.448	4.31565e-14
Lama5	1.87957e-16	-0.336328	0.828	0.756	6.06819e-12
Itgav	5.14701e-15	-0.336556	0.704	0.664	1.66171e-10
Ptprf	1.92284e-27	-0.336743	0.925	0.827	6.20788e-23
Bcam	8.1995e-15	-0.33713	0.604	0.618	2.64721e-10
Wwc1	8.45772e-17	-0.337419	0.699	0.668	2.73057e-12
Csf1r	4.97191e-11	-0.33754	0.385	0.45	1.60518e-06
Mgst1	7.92903e-29	-0.337969	0.949	0.898	2.55989e-24
Loxl1	4.90348e-15	-0.338423	0.336	0.45	1.58309e-10
Rrbp1	1.63413e-28	-0.33893	0.956	0.902	5.2758e-24
Penk	1.75112e-21	-0.339238	0.205	0.375	5.65349e-17
Cenpb	6.33512e-22	-0.339421	0.876	0.795	2.04529e-17
Fcgrt	1.16043e-16	-0.340426	0.378	0.472	3.74644e-12
Ccl21a	8.70806e-09	-0.340948	0.151	0.24	0.00028114
Ccni	2.18063e-19	-0.341345	0.778	0.721	7.04017e-15
Col6a1	4.64177e-17	-0.342144	0.299	0.426	1.4986e-12
Mcrip1	1.60486e-14	-0.342489	0.657	0.655	5.1813e-10
Ptprs	6.46629e-15	-0.343026	0.54	0.576	2.08764e-10
Lmo4	1.41457e-21	-0.34449	0.783	0.73	4.56694e-17
Arpc4	4.71484e-17	-0.345047	0.868	0.765	1.52219e-12
Selenop	5.15259e-40	-0.345289	0.987	0.969	1.66351e-35
Ctsc	7.62306e-18	-0.345631	0.892	0.808	2.4611e-13
9530068E07Rik	6.44003e-36	-0.346552	0.935	0.883	2.07916e-31
Ifi27	1.08435e-17	-0.346601	0.709	0.69	3.50082e-13
Myo6	2.28416e-20	-0.34669	0.81	0.739	7.37441e-16
Vnn1	5.95393e-15	-0.347531	0.712	0.659	1.92223e-10
Jup	3.81871e-35	-0.34757	0.962	0.899	1.23287e-30
Eef1d	8.51825e-37	-0.348907	0.965	0.909	2.75012e-32
Unc93b1	2.36379e-12	-0.349477	0.506	0.536	7.63151e-08
Maged1	2.52472e-19	-0.350013	0.649	0.684	8.15105e-15
Hexb	5.91148e-17	-0.351509	0.55	0.586	1.90852e-12
Hnrnpu	8.07497e-30	-0.352161	0.945	0.885	2.60701e-25
Col16a1	1.86364e-16	-0.35317	0.474	0.566	6.01676e-12
Lamp1	9.71697e-43	-0.353873	0.987	0.951	3.13712e-38
Srgn	3.38582e-12	-0.354979	0.441	0.498	1.09311e-07
Col4a1	3.38213e-10	-0.357418	0.518	0.538	1.09192e-05
Il6st	9.28442e-16	-0.358015	0.549	0.575	2.99748e-11
Rpl38	6.96973e-58	-0.358513	1	0.999	2.25018e-53
Rac2	8.43887e-17	-0.35868	0.346	0.463	2.72449e-12
Rgs5	2.76057e-14	-0.359285	0.377	0.474	8.9125e-10
Il1rn	1.05852e-14	-0.359398	0.537	0.574	3.41742e-10
Hhex	1.12669e-26	-0.359892	0.262	0.437	3.63753e-22
Pik3ap1	3.15082e-28	-0.36067	0.299	0.485	1.01724e-23
Mpeg1	1.43672e-10	-0.361057	0.568	0.564	4.63844e-06
Porcn	1.4136e-20	-0.361794	0.882	0.8	4.56381e-16
Emp1	6.39364e-31	-0.362432	0.965	0.909	2.06419e-26
Mtch1	8.73217e-26	-0.362825	0.926	0.861	2.81918e-21
Ptp4a2	1.40385e-36	-0.363227	0.968	0.905	4.53234e-32
Atp2a3	1.96463e-18	-0.363738	0.759	0.719	6.34279e-14
Plec	1.09727e-27	-0.364213	0.868	0.794	3.54253e-23
Eif4a2	8.01118e-34	-0.367244	0.949	0.879	2.58641e-29
Smoc2	1.03786e-20	-0.367257	0.258	0.42	3.35074e-16
Rpl31	9.27825e-54	-0.368467	1	0.992	2.99548e-49
Serinc3	8.98734e-27	-0.369277	0.972	0.918	2.90156e-22
Kifc3	4.86688e-23	-0.369864	0.382	0.518	1.57127e-18
Arl4c	5.16161e-18	-0.373	0.456	0.557	1.66643e-13
Ccdc80	5.0777e-17	-0.374041	0.371	0.482	1.63934e-12
Ddx17	1.01252e-30	-0.374151	0.925	0.85	3.26893e-26
Krt20	1.43464e-19	-0.377659	0.873	0.837	4.63175e-15
Pam	1.3448e-21	-0.377887	0.627	0.644	4.34168e-17
Ubc	5.04198e-36	-0.378133	0.984	0.939	1.6278e-31
Hexa	5.50028e-20	-0.378852	0.82	0.75	1.77577e-15
Rpl9-ps6	3.06138e-20	-0.378904	0.836	0.75	9.88365e-16
Atp9a	1.51963e-31	-0.379177	0.884	0.81	4.90612e-27
Cd2ap	8.92471e-37	-0.379691	0.926	0.865	2.88134e-32
Hspg2	7.13543e-17	-0.380027	0.412	0.515	2.30367e-12
Tuba1a	6.65942e-23	-0.3809	0.507	0.615	2.14999e-18
Dclk1	1.0661e-20	-0.382675	0.376	0.522	3.44191e-16
Cald1	1.27908e-24	-0.383149	0.404	0.544	4.12951e-20
Anxa8	2.04077e-27	-0.383279	0.433	0.581	6.58864e-23
Sfrp1	4.24888e-22	-0.384007	0.283	0.449	1.37175e-17
Rtn4	7.41917e-32	-0.384029	0.948	0.886	2.39528e-27
Abcc3	1.16288e-24	-0.38459	0.906	0.816	3.75434e-20
Rps27rt	2.9947e-21	-0.38719	0.809	0.75	9.66839e-17
Cilp	2.13199e-25	-0.388687	0.273	0.471	6.88314e-21
Ctss	1.94325e-15	-0.389422	0.759	0.731	6.27379e-11
Nt5e	1.50608e-21	-0.390164	0.606	0.642	4.86236e-17
mt-Co1	3.66997e-43	-0.390561	1	1	1.18485e-38
Hmgn1	5.75163e-29	-0.390923	0.933	0.868	1.85691e-24
Hnrnpa1	9.19641e-29	-0.391635	0.841	0.805	2.96906e-24
Rpl36	1.57922e-63	-0.392203	0.999	0.999	5.09852e-59
mt-Atp6	2.09951e-37	-0.393065	1	1	6.77828e-33
Vcam1	1.44257e-23	-0.393316	0.374	0.52	4.65734e-19
Pnliprp2	1.89167e-06	-0.394867	0.522	0.517	0.0610727
Nap1l1	4.39972e-28	-0.395339	0.883	0.826	1.42045e-23
mt-Nd4l	6.21575e-10	-0.396336	0.48	0.51	2.00675e-05
Rgs13	1.91457e-21	-0.396492	0.357	0.51	6.18119e-17
Pcolce	5.43649e-29	-0.398528	0.376	0.541	1.75517e-24
Iglc1	2.19801e-14	-0.398547	0.136	0.262	7.09628e-10
R3hdm4	2.11809e-20	-0.399675	0.834	0.753	6.83826e-16
Gm2a	3.64176e-23	-0.401588	0.468	0.574	1.17574e-18
Tuba1b	9.80056e-27	-0.401613	0.887	0.83	3.16411e-22
Rcn3	2.05221e-24	-0.401724	0.303	0.47	6.62555e-20
Prss2	7.82819e-09	-0.402203	0.067	0.146	0.000252733
Mbnl1	1.85709e-26	-0.403998	0.832	0.772	5.99562e-22
Pdzk1ip1	3.93334e-22	-0.405778	0.711	0.689	1.26988e-17
Tubb5	1.49957e-37	-0.406429	0.978	0.936	4.84136e-33
Ambp	1.88145e-23	-0.406917	0.401	0.536	6.07426e-19
Me1	3.14635e-43	-0.408336	0.943	0.886	1.0158e-38
Lum	3.61517e-17	-0.410457	0.451	0.547	1.16716e-12
Pamr1	6.59458e-33	-0.41067	0.245	0.462	2.12906e-28
Lsp1	4.54573e-21	-0.412713	0.358	0.486	1.46759e-16
Hnrnpa0	2.21668e-35	-0.412895	0.84	0.818	7.15656e-31
Cpb1	1.62367e-07	-0.413267	0.047	0.111	0.005242
Tspan12	1.75232e-28	-0.413716	0.603	0.716	5.65736e-24
Serpina3n	8.08183e-22	-0.414166	0.371	0.507	2.60922e-17
Ces2g	4.78362e-33	-0.415143	0.911	0.85	1.54439e-28
Erp29	5.80406e-38	-0.415929	0.888	0.838	1.87384e-33
Epcam	2.58427e-42	-0.416291	0.996	0.975	8.34331e-38
Fgl2	4.54187e-19	-0.419271	0.491	0.555	1.46634e-14
Ifitm3	1.27207e-22	-0.419759	0.468	0.579	4.10687e-18
mt-Co3	2.16865e-56	-0.420038	1	1	7.00149e-52
Canx	3.13634e-52	-0.42306	0.978	0.944	1.01257e-47
Ctdsp2	4.28433e-40	-0.42326	0.863	0.811	1.3832e-35
Fxyd5	8.00603e-19	-0.424677	0.62	0.629	2.58475e-14
Cd47	1.08904e-38	-0.425768	0.886	0.818	3.51595e-34
Cyp3a13	5.78899e-20	-0.426115	0.834	0.773	1.86898e-15
Calr	1.96562e-49	-0.426338	0.989	0.976	6.34602e-45
Fcgbp	4.97312e-19	-0.42687	0.432	0.529	1.60557e-14
Prxl2a	4.03889e-26	-0.427935	0.805	0.774	1.30396e-21
Prelp	7.81295e-30	-0.428035	0.304	0.5	2.52241e-25
Ltbp4	4.23009e-28	-0.429076	0.476	0.617	1.36569e-23
Psap	4.84358e-54	-0.433016	1	0.996	1.56375e-49
Wfdc18	1.32073e-23	-0.434163	0.564	0.71	4.26399e-19
Cygb	5.47947e-30	-0.435516	0.357	0.54	1.76905e-25
Ugt2b34	2.18046e-29	-0.436103	0.863	0.82	7.03961e-25
Slc39a4	2.89375e-25	-0.436354	0.771	0.728	9.34248e-21
Ckb	1.3139e-30	-0.437047	0.362	0.544	4.24191e-26
P4hb	1.27612e-56	-0.437613	0.985	0.965	4.11995e-52
Cyba	1.75284e-49	-0.439133	0.969	0.944	5.65904e-45
Ctnnb1	4.12386e-63	-0.441338	0.997	0.994	1.33139e-58
Clu	4.67804e-71	-0.442428	1	1	1.5103e-66
Ncl	1.32726e-39	-0.44305	0.914	0.865	4.28506e-35
Ctsa	6.38787e-37	-0.443066	0.904	0.844	2.06232e-32
Ltbp3	1.14965e-27	-0.443516	0.529	0.622	3.71164e-23
Ghrl	4.44113e-46	-0.446317	0.289	0.593	1.43382e-41
Sat1	3.78352e-53	-0.448147	0.952	0.904	1.22151e-48
Sdc4	2.26893e-41	-0.448367	0.91	0.875	7.32525e-37
Hbb-bs	0.231959	-0.448423	0.6	0.522	1
Ivns1abp	7.3851e-39	-0.450004	0.933	0.881	2.38428e-34
Plet1	2.17461e-30	-0.450033	0.39	0.566	7.02073e-26
Neat1	4.2463e-50	-0.451574	0.991	0.959	1.37092e-45
Sst	2.31315e-17	-0.451979	0.168	0.329	7.468e-13
Arhgdia	5.48941e-51	-0.457216	0.972	0.937	1.77225e-46
Eef2	1.08328e-78	-0.457975	1	0.998	3.49736e-74
Col15a1	5.541e-26	-0.458206	0.38	0.524	1.78891e-21
Apod	2.09202e-26	-0.459118	0.28	0.465	6.75409e-22
Shisa5	1.57374e-55	-0.459817	0.949	0.906	5.08081e-51
Coro1a	9.26566e-23	-0.461884	0.377	0.522	2.99142e-18
Cldn3	5.34416e-24	-0.463423	0.563	0.629	1.72536e-19
Pcbp2	9.85447e-54	-0.465629	0.957	0.924	3.18152e-49
Tff3	1.36826e-19	-0.46617	0.499	0.571	4.41744e-15
Gnai2	2.72753e-53	-0.467035	0.945	0.905	8.80582e-49
St3gal4	1.09287e-43	-0.469676	0.863	0.829	3.52833e-39
Cdh1	6.94073e-58	-0.470545	0.983	0.958	2.24082e-53
Gsta3	1.71122e-47	-0.470825	0.976	0.94	5.52466e-43
Rbp1	7.05605e-43	-0.472965	0.677	0.828	2.27805e-38
Pmepa1	4.9059e-49	-0.473399	0.937	0.888	1.58387e-44
Igfbp6	6.37526e-34	-0.474021	0.319	0.526	2.05825e-29
Cp	1.00969e-32	-0.47571	0.287	0.499	3.25977e-28
Agrn	2.9993e-33	-0.475939	0.719	0.754	9.68325e-29
Tmbim6	2.97564e-75	-0.477698	0.992	0.978	9.60686e-71
Reg3g	2.3253e-32	-0.477919	0.347	0.573	7.50722e-28
Zfp36l1	2.91661e-35	-0.481551	0.83	0.785	9.41626e-31
Cfb	1.51121e-42	-0.482807	0.467	0.68	4.87895e-38
Ly6e	2.17493e-78	-0.484651	0.997	0.99	7.02176e-74
Ifngr1	3.97373e-42	-0.487006	0.869	0.826	1.28292e-37
Tsku	4.77237e-14	-0.48732	0.424	0.496	1.54076e-09
Colgalt1	8.65063e-31	-0.487733	0.774	0.767	2.79285e-26
Sod1	4.79778e-49	-0.490663	0.956	0.935	1.54896e-44
Fxyd6	5.16397e-37	-0.491606	0.319	0.537	1.66719e-32
Alcam	3.76764e-51	-0.492744	0.915	0.867	1.21638e-46
Cyb5r3	1.01027e-45	-0.492901	0.882	0.847	3.26165e-41
H2-K1	1.37102e-48	-0.493518	0.996	0.983	4.42634e-44
Kctd12	1.81561e-34	-0.494961	0.353	0.547	5.86171e-30
Rps28	3.91516e-80	-0.495319	0.999	0.999	1.26401e-75
Cfh	2.94292e-35	-0.496073	0.524	0.659	9.50121e-31
Hsp90ab1	2.36647e-85	-0.497455	1	0.995	7.64016e-81
Crip1	1.90343e-67	-0.498569	0.989	0.977	6.14522e-63
Cavin1	1.2515e-37	-0.498693	0.571	0.694	4.04046e-33
Gcg	1.21325e-28	-0.499087	0.09	0.288	3.91697e-24
Vim	3.61622e-23	-0.49922	0.572	0.644	1.1675e-18
Glul	2.87918e-39	-0.499247	0.869	0.829	9.29543e-35
C1qc	5.53572e-27	-0.501172	0.661	0.702	1.78721e-22
Ephx1	2.68906e-43	-0.501269	0.717	0.786	8.68162e-39
Sox4	5.13376e-35	-0.502911	0.67	0.733	1.65744e-30
Lrp1	9.55458e-41	-0.506971	0.709	0.754	3.0847e-36
Txnip	3.32845e-58	-0.507991	0.973	0.963	1.07459e-53
Marcks	2.73889e-48	-0.508785	0.906	0.872	8.8425e-44
Grn	8.98977e-53	-0.512791	0.911	0.884	2.90235e-48
Scara3	5.3467e-39	-0.513044	0.423	0.636	1.72618e-34
Anxa2	4.75751e-75	-0.513093	1	0.991	1.53596e-70
C1qb	2.47789e-27	-0.514	0.638	0.69	7.99985e-23
Anxa5	2.14879e-56	-0.514095	0.935	0.878	6.93735e-52
Lgals2	2.2741e-33	-0.516426	0.587	0.688	7.34194e-29
Timp2	1.31277e-39	-0.51937	0.645	0.723	4.23827e-35
S100a8	1.40949e-16	-0.519716	0.365	0.487	4.55053e-12
Itm2c	1.07431e-48	-0.520536	0.844	0.83	3.46841e-44
Cd52	1.81645e-22	-0.524819	0.428	0.557	5.86442e-18
Ptms	7.38021e-53	-0.52493	0.93	0.891	2.3827e-48
Smpd3	2.13186e-53	-0.527323	0.965	0.907	6.8827e-49
Laptm4a	4.61525e-65	-0.531668	0.958	0.912	1.49003e-60
Olfml3	1.73528e-30	-0.533283	0.413	0.574	5.60237e-26
Cd14	1.62804e-44	-0.534278	0.627	0.756	5.25612e-40
Ly6a	2.10038e-33	-0.534701	0.584	0.719	6.78107e-29
Aldh2	1.67051e-60	-0.536995	0.956	0.92	5.39323e-56
Serpinh1	4.35788e-35	-0.539441	0.524	0.65	1.40694e-30
Adh1	1.99095e-35	-0.543265	0.631	0.731	6.42778e-31
Ahnak	1.00677e-59	-0.543951	0.937	0.901	3.25035e-55
Muc1	4.13778e-65	-0.544305	0.997	0.988	1.33588e-60
Slpi	5.99675e-08	-0.547942	0.296	0.376	0.00193605
S100a9	1.00719e-16	-0.549943	0.389	0.506	3.25172e-12
F11r	2.14658e-38	-0.550197	0.715	0.739	6.93024e-34
Laptm5	1.18187e-34	-0.550499	0.447	0.608	3.81568e-30
Anxa13	3.47382e-49	-0.552689	0.742	0.791	1.12152e-44
Trf	1.73045e-31	-0.554318	0.669	0.738	5.58674e-27
Lgals1	3.52243e-29	-0.554537	0.639	0.695	1.13722e-24
Bsg	2.19322e-81	-0.556054	0.996	0.991	7.08082e-77
Tapbp	5.53743e-44	-0.559831	0.843	0.81	1.78776e-39
Serping1	3.68538e-34	-0.564953	0.464	0.623	1.18982e-29
Ccn2	3.47205e-44	-0.568876	0.856	0.913	1.12095e-39
Sparcl1	1.219e-32	-0.568913	0.583	0.676	3.93554e-28
Igfbp5	2.50626e-36	-0.569117	0.861	0.825	8.09147e-32
Sftpd	1.67604e-48	-0.571087	0.725	0.81	5.41111e-44
Timp3	1.54715e-39	-0.572387	0.624	0.731	4.99498e-35
Gdf10	2.61352e-38	-0.575509	0.292	0.527	8.43775e-34
Ighg2b	2.69325e-12	-0.57728	0.25	0.354	8.69517e-08
C1qa	1.57385e-34	-0.58127	0.748	0.771	5.08117e-30
Ptma	4.31943e-92	-0.581593	0.999	0.998	1.39453e-87
Efemp1	5.74069e-59	-0.590841	0.56	0.733	1.85338e-54
Cwh43	5.72547e-28	-0.594735	0.826	0.78	1.84847e-23
Fn1	1.28262e-14	-0.603129	0.843	0.785	4.14094e-10
mt-Cytb	3.52153e-77	-0.605658	1	1	1.13693e-72
Lbp	3.08814e-52	-0.608097	0.463	0.696	9.97005e-48
Ccnd2	7.41806e-39	-0.6116	0.922	0.878	2.39492e-34
Flna	6.73485e-45	-0.611679	0.813	0.828	2.17435e-40
Myh9	6.96778e-50	-0.613988	0.773	0.807	2.24955e-45
Tgm2	2.13976e-54	-0.614466	0.587	0.729	6.9082e-50
Spink4	1.34812e-24	-0.615219	0.54	0.646	4.35241e-20
Serpinb1a	1.12157e-61	-0.615403	0.808	0.845	3.62098e-57
Duoxa2	2.29281e-10	-0.621006	0.886	0.761	7.40234e-06
Onecut2	2.35678e-70	-0.622398	0.898	0.879	7.60886e-66
Hba-a2	2.06656e-07	-0.623058	0.46	0.496	0.00667188
Lypd8	9.28894e-27	-0.624226	0.499	0.625	2.99893e-22
mt-Nd5	2.76541e-38	-0.63473	0.93	0.884	8.92813e-34
Cst3	1.84328e-88	-0.640757	0.989	0.97	5.95104e-84
Ctrb1	1.26229e-12	-0.643454	0.131	0.247	4.07531e-08
C4b	6.76861e-55	-0.645808	0.45	0.711	2.18525e-50
Pabpc1	7.88351e-99	-0.654161	1	0.993	2.54519e-94
Ighm	5.7325e-26	-0.668022	0.275	0.456	1.85074e-21
Glp1r	4.01416e-55	-0.673361	0.373	0.72	1.29597e-50
Tmem45a	2.63439e-63	-0.679569	0.701	0.862	8.50513e-59
Thy1	9.59282e-48	-0.680213	0.429	0.649	3.09704e-43
mt-Atp8	9.42315e-18	-0.681688	0.534	0.581	3.04226e-13
Cxcl5	5.43402e-38	-0.69011	0.328	0.562	1.75437e-33
Pyy	4.15641e-52	-0.695684	0.289	0.632	1.3419e-47
Iapp	2.00126e-30	-0.696164	0.151	0.357	6.46107e-26
mt-Co2	2.86977e-71	-0.700905	1	1	9.26506e-67
Akr1b7	6.19837e-56	-0.70968	0.353	0.633	2.00114e-51
Col3a1	1.4331e-34	-0.728909	0.681	0.745	4.62677e-30
B2m	3.62732e-76	-0.731064	0.965	0.947	1.17108e-71
mt-Nd1	6.23959e-79	-0.759674	0.999	0.999	2.01445e-74
Dcn	5.13975e-59	-0.76008	0.642	0.796	1.65937e-54
Ly6d	9.06294e-62	-0.7674	0.883	0.921	2.92597e-57
Tmem176a	3.57058e-73	-0.769102	0.541	0.778	1.15276e-68
mt-Nd4	1.93634e-79	-0.78129	1	0.998	6.25147e-75
Cxcl14	3.5315e-47	-0.805715	0.571	0.713	1.14015e-42
Lars2	6.22083e-37	-0.826524	0.658	0.741	2.0084e-32
Apoe	1.08278e-68	-0.828097	0.965	0.97	3.49577e-64
Sparc	3.81748e-59	-0.828581	0.697	0.8	1.23247e-54
Pigr	1.23338e-68	-0.854312	0.966	0.959	3.98196e-64
Ighg1	1.30369e-12	-0.858372	0.405	0.49	4.20895e-08
Pi16	1.1348e-55	-0.861527	0.448	0.695	3.66369e-51
Ppy	7.01219e-52	-0.86565	0.233	0.554	2.26389e-47
Actb	3.43502e-98	-0.86938	1	1	1.109e-93
Gpx3	1.12946e-66	-0.890116	0.545	0.773	3.64647e-62
Clca1	3.78753e-23	-0.900826	0.634	0.675	1.2228e-18
Dmbt1	2.49893e-104	-0.902356	1	1	8.06778e-100
Tmem176b	4.20819e-99	-0.915868	0.618	0.867	1.35862e-94
Igfbp4	1.12268e-71	-0.917029	0.674	0.828	3.62457e-67
Ighg2c	6.78084e-43	-0.927688	0.283	0.546	2.18919e-38
Igfbp7	9.74969e-95	-0.945416	0.864	0.937	3.14769e-90
Gas6	3.05626e-110	-0.946746	0.826	0.922	9.86713e-106
mt-Nd2	4.3852e-98	-0.950029	0.996	0.992	1.41576e-93
Ins1	1.74558e-43	-0.972171	0.14	0.407	5.63559e-39
Mmp7	7.72593e-75	-0.979017	0.482	0.776	2.49432e-70
Mgp	2.23194e-82	-0.97915	0.836	0.913	7.20581e-78
Bgn	5.47868e-79	-0.991221	0.717	0.854	1.76879e-74
Malat1	6.46807e-71	-0.999698	0.89	0.922	2.08822e-66
H2-Aa	3.19e-97	-1.00344	0.817	0.92	1.02989e-92
Col1a1	1.81174e-67	-1.0223	0.664	0.806	5.84921e-63
Jchain	2.00923e-63	-1.05834	0.346	0.658	6.48679e-59
Reg3b	9.66671e-83	-1.05894	0.507	0.845	3.1209e-78
mt-Nd3	4.72075e-90	-1.06303	0.981	0.98	1.5241e-85
H2-Ab1	4.98172e-96	-1.07167	0.824	0.908	1.60835e-91
H2-Eb1	2.89964e-102	-1.0752	0.787	0.916	9.36147e-98
Col1a2	1.54378e-76	-1.07642	0.721	0.847	4.9841e-72
Cd74	1.65448e-106	-1.08578	0.921	0.958	5.3415e-102
Tm4sf4	6.19894e-124	-1.08949	0.798	0.941	2.00133e-119
C3	1.0577e-88	-1.09562	0.622	0.856	3.41477e-84
Lcn2	3.15785e-66	-1.13516	0.388	0.72	1.01951e-61
Spp1	3.59172e-115	-1.20004	0.952	0.993	1.15959e-110
Reg1	4.37071e-129	-1.23621	0.832	0.966	1.41108e-124
Igha	8.75451e-76	-1.26654	0.437	0.746	2.82639e-71
Ins2	7.43256e-48	-1.30543	0.198	0.481	2.3996e-43
Gm42418	1.00857e-108	-1.31841	0.999	0.998	3.25617e-104
Igkc	5.17588e-95	-1.57828	0.805	0.911	1.67103e-90
