## Supplementary Tables for "Spatial Transcriptomics of Intraductal Papillary Mucinous Neoplasms of The Pancreas Identifies NKX6-2 as a Driver of Gastric Differentiation and Indolent Biological Potential": TableS20_Overlap_STGnasKras_NKX62overexp.xlsx

### Sheet: Sheet1
	ST Gnas;Kras Nkx6-2+ vs Nkx6-2-				RNAseq Nkx6-2+ vs control
					Mean Normalized Expression						Differential Expression
	avg_log2FC	pct.1	pct.2	p_val_adj	Ctrl_1	Ctrl_2	Ctrl_3	NKX62_1	NKX62_2	NKX62_3	log2FoldChange_NKX62.overCtrl	padj_NKX62.over.Ctrl	stat_NKX62.over.Ctrl
Nkx6-2	1.55653	0.976	0.034	0	46.6523	45.5922	47.5087	572.039	592.059	587.073	9.47341	9.09313e-83	19.5238
Vstm2b	0.494862	0.474	0.178	1.54829e-57	0.421686	0.421647	0.421707	0.423429	0.426918	0.423423	3.28065	0	1.2444
Muc5b	0.50865	0.342	0.084	1.32283e-62	7.12043	7.08597	7.15517	7.38471	7.56713	7.69701	2.98576	0.000509958	3.8606
Muc5ac	1.45151	0.963	0.931	2.8288e-106	60.3993	65.0972	61.8978	131.345	125.513	128.622	2.83598	3.85939e-53	15.618
Tff1	0.461464	1	1	7.79654e-47	3813.78	3766.72	3798.14	15856	16119.6	16412	2.80384	0	68.9584
Psca	1.16729	0.879	0.861	1.09083e-39	35.4402	35.6526	36.6534	46.9703	48.4243	46.1906	2.70792	5.20297e-18	8.97513
Gkn2	1.07238	1	1	5.90325e-102	3179.13	3070.76	2970.99	13012.8	13002.2	13245.6	2.70459	0	79.2113
Mucl3	1.31239	0.947	0.893	5.16155e-108	16955	17261	17639.3	61726.2	59802.7	61019.6	2.42012	0	66.999
Ecel1	0.628344	0.408	0.088	1.07801e-88	0.521537	0.521531	0.524036	0.524055	0.531691	0.521547	2.33621	0	0.543988
Alpi	0.677016	0.445	0.166	4.86918e-56	45.5106	46.6	46.4597	67.3991	61.5786	68.8534	2.31549	4.0187e-20	9.50825
Gkn1	0.860731	1	1	1.34709e-73	2357.65	2367.7	2420.96	6434.68	6419.42	6585.17	1.96953	0	50.232
Ttc9	0.298036	0.495	0.307	4.44054e-17	376.644	364.181	393.232	709.897	654.39	681.657	1.5603	1.88531e-76	18.757
Gstk1	1.46729	0.872	0.661	8.94551e-105	135.997	139.009	141.452	213.17	219.946	214.049	1.24602	6.20296e-24	10.4014
Chil3	0.381575	0.278	0.12	2.22714e-20	0.256126	0.256117	0.256131	0.256134	0.256144	0.256535	1.04476	0	0.24121
Gm3336	0.460276	0.836	0.716	3.89178e-30	36.3834	36.4056	36.6136	38.6956	38.9363	39.729	1.0384	0.00281756	3.37074
Klf4	0.273861	0.874	0.831	2.12704e-09	3571.26	3489.1	3552.26	5708.99	5823.83	5755.58	1.00988	1.09105e-192	29.8172
Dmkn	0.356507	0.666	0.497	4.56988e-19	123.853	125.786	126.835	144.299	156.762	156.034	0.96872	1.35523e-06	5.20011
Rhpn2	0.265379	0.743	0.595	2.99944e-14	5717.56	5653.13	5600.76	8560	8714.27	8673.15	0.86522	2.75887e-196	30.0945
Leng9	0.35268	0.509	0.265	2.33507e-32	327.847	349.602	354.357	459.636	453.839	463.959	0.795634	5.3746e-18	8.97141
Rflnb	0.259258	0.836	0.781	1.9048e-10	3978.89	3948.75	3999.68	5817.23	5848.13	5760.14	0.794832	5.77871e-146	25.9518
Aldh3a1	1.04908	0.649	0.34	3.63794e-69	4249.91	4299.45	4487.44	6097.67	6524.89	6312.82	0.766604	1.10369e-77	18.9094
Tff2	0.770492	1	1	1.63153e-113	141.827	147.909	145.642	174.77	189.129	165.765	0.750903	3.02397e-05	4.54811
Fads3	0.273225	0.774	0.641	3.66282e-14	3426.57	3491.16	3578.2	4960.65	4953.81	4884.84	0.725801	4.67396e-104	21.901
Avpi1	0.599406	0.887	0.711	1.84565e-65	6289.73	6234.48	6320.21	8707.77	8835.34	9179.52	0.725077	3.86678e-102	21.6971
Insig1	0.264442	0.485	0.285	3.94328e-19	4188.2	4170.73	3993.5	5684.46	5822.32	5822.45	0.712653	3.00908e-70	17.9771
Fxyd3	0.418017	1	1	2.49016e-92	369.393	384.611	367.716	486.117	465.072	477.111	0.702249	4.00523e-15	8.19072
Tek	1.11286	0.672	0.266	7.28032e-114	987.745	1019.64	991.228	1365.2	1425.69	1412.55	0.687979	2.13672e-34	12.5228
Sytl2	0.712872	0.726	0.525	5.65967e-44	4526.22	4492.48	4530.93	6335.65	6393.29	6274.29	0.683505	1.57837e-105	22.058
Syt16	0.252389	0.464	0.309	8.61473e-12	95.2482	97.955	94.0168	109.309	100.323	104.778	0.667834	0.00351491	3.30258
Txndc12	0.313005	0.751	0.612	7.06448e-19	1750.5	1730.01	1724.98	2390.94	2314.25	2286.23	0.641752	2.22169e-48	14.8934
Cystm1	0.443978	1	1	9.93825e-64	6958.69	6854.62	7321.93	9354.64	9550.34	9751.61	0.629814	7.35012e-71	18.0559
Lmo7	0.317384	0.697	0.581	2.34567e-10	26148.3	26405.3	26194.5	35946.8	35912.3	35915	0.626441	2.62447e-174	28.3596
Hmgcs1	0.253384	0.811	0.738	4.47429e-11	6825.88	7108.77	6569.23	9035.56	9308.46	9145.43	0.61046	1.2623e-37	13.1086
Dedd2	0.276365	0.493	0.301	4.22235e-18	482.697	479.143	484.001	596.695	624.606	598.051	0.594175	3.23084e-14	7.92753
Gm3776	0.297944	0.342	0.198	1.75544e-12	271.624	261.522	261.243	320.603	326.375	315.481	0.583181	2.42563e-07	5.52905
Homer2	0.273591	0.624	0.463	9.07491e-14	1652	1671.12	1702.05	2165.83	2188.18	2150.98	0.581115	4.45685e-33	12.2759
Cdc42ep5	0.767193	0.952	0.847	1.05316e-88	3122.79	3069.07	3064.33	4005.25	4030.06	4119.03	0.567098	1.76642e-50	15.2173
Krt23	0.433722	0.775	0.626	5.26366e-27	5586.86	5498.27	5783.92	7377.76	7226.85	7263.84	0.543903	2.57848e-67	17.5946
Gsta1	0.392381	0.936	0.953	0.000861958	607.727	623.576	625.567	750.153	783.275	780.897	0.540419	4.18982e-15	8.18503
Ncoa4	0.346686	0.743	0.627	1.25823e-16	5196.96	5141.84	5067.85	6603.46	6692.12	6675.48	0.53849	3.05518e-61	16.7787
Fdps	0.391117	0.86	0.713	5.2666e-34	967.234	990.589	1029.38	1209.82	1238.54	1284.99	0.524488	3.90277e-19	9.26233
Slc45a3	0.450502	0.687	0.494	1.49438e-29	370.262	352.358	375.911	431.536	448.908	430.469	0.496379	1.09364e-07	5.67492
Scd1	0.45315	0.478	0.198	9.74144e-50	3751.78	3997.27	3633.62	4606.68	4820.05	4865.45	0.485841	4.00487e-21	9.75071
Gata4	0.335674	0.592	0.393	2.49975e-22	446.347	432.075	464.387	544.848	508.245	555.965	0.471652	1.58356e-07	5.60793
Msmo1	0.278351	0.76	0.64	4.07487e-13	4001.94	4052.21	3819.52	4858.68	4911.31	4977.86	0.45722	1.5074e-24	10.5376
Macf1	0.451728	0.705	0.531	1.00741e-30	29911.8	30001.5	29851.1	37725.3	36818.7	38138.3	0.449591	9.87678e-11	6.8195
Fos	0.49816	0.764	0.57	7.09147e-38	996.385	996.637	1012.95	1201.52	1191.51	1227.13	0.430579	4.0011e-14	7.90003
Uhrf2	0.345219	0.518	0.287	4.86715e-29	4955.54	4715.24	4720.13	5875.02	5848.61	5811.97	0.413023	1.72791e-35	12.7243
Arl14	0.32576	0.748	0.657	5.67913e-12	863.851	874.992	842.717	1025.26	1029.88	1013.87	0.412929	3.96306e-11	6.95507
Epop	0.27748	0.331	0.175	1.69874e-15	965.751	911.79	926.297	1102.27	1109.51	1133.15	0.403414	7.15256e-11	6.86817
Tmem51	0.342303	0.626	0.451	3.87141e-21	417.485	420.098	408.602	476.118	482.225	479.622	0.402001	5.87791e-06	4.90348
Tmem238	0.340719	0.926	0.86	5.22368e-30	908.454	889.89	966.162	1066.14	1082.48	1118.12	0.391849	8.83379e-08	5.7128
Sipa1l3	0.252737	0.633	0.471	5.45499e-12	2176	2165.87	2187.71	2575.86	2547.47	2683.47	0.381386	5.66499e-17	8.70261
Mea1	0.260631	0.803	0.705	1.9066e-13	1304.61	1306.11	1335.46	1586.46	1503.01	1568.21	0.375005	2.0071e-12	7.38004
Vldlr	0.390138	0.462	0.189	2.72656e-46	857.513	894.667	817.611	980.131	1005.55	987.611	0.356134	6.13725e-07	5.35512
Aacs	0.260725	0.45	0.26	2.6172e-18	2880.09	2968.83	2816.18	3441.03	3385.27	3406.1	0.353384	3.82639e-18	9.00991
Anxa10	0.935641	0.995	0.965	3.19811e-92	1385.73	1426.36	1373.99	1602.26	1673.5	1616.32	0.351186	8.70308e-10	6.4862
Cib1	0.303004	0.971	0.936	1.61693e-28	2164.32	2101.46	2168.46	2498.56	2542.06	2516.24	0.345619	4.07461e-16	8.46966
Nupr1	0.308232	0.911	0.919	1.10854e-08	608.688	631.955	647.419	698.843	720.545	731.079	0.333352	1.41586e-05	4.71477
Gale	0.410046	0.751	0.538	1.38946e-32	2287.17	2302.39	2331.58	2604.76	2750.09	2732.62	0.332424	1.23917e-13	7.75353
Ldha	0.393997	1	0.994	8.99508e-53	67078.3	67508.4	67056.8	78804.8	79059.5	79689.7	0.331995	2.08966e-59	16.5236
Tmem147	0.486862	0.947	0.895	2.65196e-51	2868.09	2776.46	2897.73	3316.35	3285.12	3357.94	0.326752	6.55749e-17	8.68486
Sdcbp2	0.539493	0.952	0.894	6.71785e-47	9799.88	9790.02	10189.1	11519.7	11672.2	11644.2	0.319408	8.61013e-27	11.0212
Idi1	0.320532	0.595	0.384	1.25938e-20	756.949	780.981	670.444	828.081	833.357	846.637	0.307936	0.000626832	3.80491
Higd1a	0.43268	0.751	0.58	5.25461e-27	1296.39	1253.1	1277.97	1440.37	1449.23	1486.01	0.303796	1.84642e-07	5.57957
Aldh3a2	0.444512	0.819	0.732	2.41473e-21	3808.3	3927.58	3964.49	4476.3	4524.12	4486.65	0.301973	8.95737e-19	9.17129
Mki67	0.296071	0.362	0.18	3.53947e-21	19712.6	20772.9	20240.2	23955.4	22364.3	24258.2	0.299768	0.00503057	3.18873
Hras	0.327061	0.756	0.628	2.44198e-20	4121.46	4046.78	4160.34	4665.02	4783.35	4760.07	0.295421	6.42131e-17	8.68767
Tlnrd1	0.296245	0.641	0.459	1.53984e-18	1436.63	1395.18	1374.01	1594.36	1575.44	1604.62	0.279759	2.41557e-07	5.52987
Rps13	0.300597	1	1	3.18254e-20	14766.7	14550.3	14646.1	16540.3	16810	16880.7	0.271235	3.78581e-27	11.0971
Rps11	0.303535	1	1	1.24259e-24	19080.8	19205.7	19748.7	21739.8	22104.5	22271.7	0.264832	6.83028e-19	9.20091
Rps3	0.354753	1	1	1.35751e-33	47162.4	47360	48140.5	53487.9	53795.2	54774.5	0.258027	2.84608e-27	11.1231
Rps15a	0.338143	1	1	3.1188e-20	18435.8	17950.9	18579.9	20590.3	20582.4	20996.3	0.250528	8.90056e-22	9.90571
Taf10	0.329356	0.946	0.906	8.09729e-29	3716.34	3647.19	3840.9	4154.71	4195.96	4282.82	0.249958	5.59696e-11	6.90442
Pafah1b3	0.259	0.842	0.75	4.61987e-15	1832.82	1813.14	1879.33	2018.72	2069.08	2097.94	0.248859	8.67884e-07	5.28785
Rps16	0.262782	1	1	6.80476e-21	17130	16591.1	17187.5	18970.5	19138.9	19432.4	0.248754	5.753e-19	9.22007
Snrpa1	0.274536	0.576	0.394	9.20819e-16	2900.81	3002.82	2920.97	3350.26	3234.61	3311.94	0.24233	1.26885e-08	6.0501
Pgk1	0.4408	0.962	0.919	7.44887e-48	16530.6	16326.2	16315.9	18383.4	18496.5	18296.2	0.237744	2.63664e-26	10.9176
Gpr137b	0.258338	0.437	0.269	7.20199e-15	2025.37	2027.67	1990.44	2299.24	2239.84	2206.06	0.236683	1.28177e-07	5.64595
Rpl27a	0.290437	1	1	2.47793e-21	15147.1	14654.9	14631.2	17021.1	16596.1	16137.6	0.230234	2.55077e-10	6.67489
Tmem9b	0.368958	0.824	0.715	6.47184e-28	931.736	929.49	915.996	1002.12	1016.22	1041.4	0.225171	0.00036838	3.94592
Ube2s	0.353491	0.809	0.669	6.03545e-22	6194.58	6124.94	6436.27	6884.27	7041.19	6976.23	0.223632	3.233e-09	6.2753
Far1	1.13185	0.958	0.861	7.01542e-108	24649.5	25172.1	23319.9	27259.8	27352.6	26395.1	0.206835	3.00548e-06	5.0415
Ube2c	0.260171	0.385	0.221	6.58752e-15	3927.93	3889.89	3965.05	4380.94	4292.72	4316.88	0.205034	1.59343e-07	5.60676
Selenos	0.274186	0.73	0.597	2.50938e-14	1449.75	1416.34	1407.6	1546.41	1556.11	1576.03	0.200013	0.000159905	4.15507
Slc35g1	0.603588	0.898	0.814	2.37578e-53	968.438	951.672	886.529	1021.82	1051.82	972.018	0.195948	0.00905831	2.99318
Selenok	0.367963	0.952	0.886	4.97832e-31	1017.65	1008.02	1024.41	1106.9	1077.36	1127.75	0.191795	0.00183154	3.50122
Pold3	0.296518	0.486	0.324	6.74609e-14	2136.67	2054.46	2078.09	2333.14	2247.5	2254.65	0.186926	6.16436e-05	4.38354
Mien1	0.313103	0.889	0.803	6.94952e-26	701.718	690.469	711.222	772.952	753.714	740.134	0.185779	0.0162137	2.78448
S100a1	0.572894	0.989	0.967	6.88882e-82	2177.97	2223.83	2307.17	2448.87	2445.97	2412.84	0.182896	0.000137168	4.19274
Dbi	0.253409	1	0.997	5.4067e-26	3706.5	3773.32	3878.33	4104.29	4092.42	4177.6	0.180763	8.90276e-06	4.8164
Gapdh	0.346849	0.995	0.991	3.64485e-32	45267.8	46574.4	47898.4	51231	50525.8	50620.2	0.176939	5.2021e-09	6.19789
Suox	0.431989	0.67	0.483	8.1502e-26	8910.53	8753.09	9042.94	9603.18	9770.14	9751.51	0.176546	5.10159e-07	5.39039
Ssr4	0.293815	0.981	0.953	2.39086e-22	3101.67	3087.01	3313.22	3428.21	3367.57	3524.4	0.175582	0.000525857	3.85222
Gnas	0.406486	0.997	0.998	2.44462e-51	48731.7	47574.4	49780	53099	52589.5	53646.1	0.175162	2.89171e-10	6.65593
Stard10	0.316357	1	1	1.15927e-38	7601.82	7419.48	7825.7	8150.68	8360.97	8328.63	0.171496	8.9641e-07	5.28147
Ier3	0.25516	0.669	0.565	3.64535e-09	1578.37	1571.01	1562.69	1722.02	1654.95	1658.38	0.147495	0.00608774	3.12659
Il33	1.49109	0.853	0.546	5.59256e-128	46648.7	45767.8	45421.1	49301.7	50072.4	48678.1	0.146598	1.73366e-08	5.9972
Rpl18	0.370169	1	1	4.8514e-34	26145	26529.6	26758.9	28365.2	28264.9	28654.2	0.144402	1.07458e-09	6.45275
Htatip2	0.650224	0.833	0.664	5.27847e-54	2654.77	2614.88	2606.89	2780.6	2824.98	2801.15	0.137099	0.0014681	3.56601
Pdcd5	0.298778	0.84	0.739	1.88967e-19	1802.81	1811.64	1914.77	1952.19	1973.68	1948.67	0.132293	0.0286819	2.56621
Cmas	0.267868	0.771	0.673	2.53479e-12	4543.32	4503.31	4520.38	4833.12	4810.11	4747.61	0.122068	0.00073462	3.76231
Rdh10	0.337463	0.938	0.907	1.41517e-17	25904.4	25958.8	25385	27217.7	27412.3	27134.4	0.116339	3.06616e-06	5.03732
Tpst2	0.259604	0.407	0.234	2.05241e-16	3934.22	3934.21	3885.21	4103.64	4051.46	4265.87	0.115825	0.00891717	2.99854
H2afz	0.411896	0.989	0.965	4.45286e-31	13458.7	12880.4	13145.1	13709.1	13809.3	14177.7	0.114486	0.000489937	3.87124
Echs1	0.294895	0.915	0.866	3.61169e-22	5067.44	4923.87	5024.26	5324.19	5267.74	5221.71	0.108848	0.00239153	3.4224
Gsta4	0.291773	1	1	3.93781e-34	14861.4	14942.3	15442.6	15746.7	15827.8	15859.1	0.0983127	0.00705162	3.07753
Tsg101	0.278115	0.731	0.611	2.84115e-13	2760.47	2775.16	2767.58	2934.27	2902.49	2836.56	0.0923949	0.0348826	2.48677
2210407C18Rik	0.579015	0.96	0.951	4.5591e-11	0.302493	0.302478	0.302502	0.302505	0.302522	0.302503	0	0	0
Sdc4	-0.461338	0.721	0.923	1.07448e-37	7155.79	7243.59	7178.98	6881.41	6957.72	6957.92	-0.0762502	0.0140676	-2.83727
Skp1a	-0.31399	0.658	0.794	2.46431e-14	7543.82	7456.62	7363.79	7176.94	7263.95	7096.74	-0.0786652	0.0231337	-2.64942
Eif4b	-0.264094	0.84	0.922	7.22965e-12	26091	26122.8	26596.8	24973.2	25474.1	25313.4	-0.0807493	0.00172749	-3.51843
Tmbim6	-0.467141	0.989	0.998	2.64565e-56	11968.5	11936.7	11906.2	11364.4	11529.2	11471.2	-0.0852161	0.00202006	-3.4728
Polr2m	-0.259293	0.669	0.777	8.22697e-10	4985.95	5044.66	4964.07	4734.24	4725.46	4869.01	-0.0955269	0.00734452	-3.06401
2610507B11Rik	-0.286713	0.8	0.891	2.412e-13	16421.3	16383.9	16612.3	15666.1	15650.5	15747.4	-0.0995196	0.00301245	-3.35036
Ddx6	-0.301085	0.584	0.735	1.64175e-12	3639.11	3748.22	3580.53	3460.52	3508.09	3474.4	-0.103914	0.0386397	-2.44552
Copz1	-0.269804	0.722	0.849	4.99412e-11	2018.84	2094.23	2108.49	1942.63	1970.53	2010.77	-0.10818	0.042009	-2.41018
Nap1l1	-0.355269	0.662	0.823	1.76953e-18	12857.7	12989	12845.6	12221.8	12309	12097.6	-0.113096	4.25189e-05	-4.47072
Glul	-0.484583	0.634	0.795	1.12816e-27	5169.72	5219.02	5180.56	4849.2	5009.53	4874.75	-0.118897	0.000649884	-3.79534
Sec62	-0.336178	0.486	0.648	1.93252e-15	2284.33	2297.74	2219.97	2227.62	2117.89	2083.14	-0.123032	0.0199365	-2.70654
Pabpc1	-0.603858	0.979	0.997	8.33045e-73	12685.5	12701.2	12593.4	11895.1	11794.1	11719.9	-0.144107	1.99195e-07	-5.56578
Myo6	-0.417003	0.502	0.693	1.94578e-25	2317.85	2393.52	2267.64	2186	2170.86	2178.42	-0.144961	0.0114387	-2.91081
Atp5g3	-0.256449	0.981	0.991	3.6382e-16	4716.77	4712.81	4609.71	4303.08	4391	4399.41	-0.147075	6.09504e-05	-4.38641
Itm2c	-0.531965	0.546	0.812	4.02631e-45	1241.83	1247.05	1280.86	1216.2	1139.84	1169.91	-0.152136	0.0177453	-2.75044
Timp3	-0.485341	0.389	0.647	1.21648e-29	1154.03	1138.69	1150.96	1063.21	1051.3	1062.91	-0.155778	0.00892911	-2.99792
Nbl1	-0.278256	0.658	0.803	4.27973e-10	2439.07	2461.01	2458.98	2291.18	2256.14	2225.78	-0.179234	0.000247894	-4.04548
Ctnnb1	-0.420869	0.999	0.999	3.88393e-48	53262.4	53940.7	53328.8	49226.5	49205.2	48583.5	-0.179728	1.86434e-15	-8.2845
Porcn	-0.422636	0.64	0.81	2.6156e-22	2064.07	2111.22	2133.76	1896.32	1933.87	1940.14	-0.198634	0.000159576	-4.15562
Nfib	-0.300657	0.438	0.569	9.1766e-10	1968.4	2010.67	1909.87	1818.64	1733.48	1805.78	-0.203859	0.0080049	-3.03491
Mgst1	-0.353098	0.879	0.937	7.8526e-22	1834.79	1872.74	1829.13	1661.88	1686.93	1693.02	-0.210282	2.74541e-05	-4.56935
Pcbp2	-0.451791	0.836	0.94	2.23283e-37	2030.57	1970.45	1990.09	1838.34	1793.92	1805.35	-0.213424	1.04878e-05	-4.78063
Hsd17b10	-0.25541	0.473	0.569	3.1902e-06	2412.97	2451.04	2489.48	2216.67	2204.01	2188.12	-0.234382	2.25096e-08	-5.95243
Atxn10	-0.292505	0.543	0.698	6.33831e-12	3568.03	3528.98	3663.05	3215.27	3246.33	3119.83	-0.246158	5.95082e-10	-6.54486
Cd47	-0.473299	0.605	0.817	5.26116e-36	2368.42	2455.18	2348.82	2145.11	2121.72	2127.74	-0.24701	1.9618e-07	-5.56862
Cadm1	-0.338374	0.351	0.518	9.00525e-14	1404.15	1349.97	1392.36	1261.92	1223.46	1224.1	-0.250706	7.62802e-06	-4.84863
Onecut2	-0.700638	0.636	0.892	3.03396e-68	985.435	1013.29	934.89	896.976	850.681	862.219	-0.272411	0.00337149	-3.31586
Ivns1abp	-0.543969	0.759	0.909	1.07142e-36	4994.99	4885.28	4815.5	4413.64	4324.97	4154.22	-0.276304	1.27203e-13	-7.74996
Shisa5	-0.526927	0.83	0.96	2.56468e-55	2639.58	2586.83	2660.18	2249.89	2289.48	2389.19	-0.278195	2.29709e-09	-6.33022
Phlda1	-0.294692	0.816	0.92	3.46137e-12	557.841	584.724	579.315	526.045	480.625	537.064	-0.281479	0.0017826	-3.5093
Mfsd4a	-0.302679	0.322	0.457	1.27061e-09	339.867	342.248	334.879	312.782	305.74	309.13	-0.303154	0.00644483	-3.10748
Pls3	-0.284791	0.585	0.738	1.24098e-14	6695.35	6908.97	6714.61	5745.64	5901.81	5731.25	-0.317278	2.59923e-16	-8.52339
Marcksl1	-0.259919	0.309	0.451	1.59648e-08	917.531	909.687	945.052	803.612	813.564	814.876	-0.319003	1.55216e-06	-5.17303
Txnip	-0.595258	0.914	0.985	8.74019e-62	2134.66	2241.84	2109.19	1927.93	1892.44	1794.55	-0.320323	3.16675e-06	-5.03034
Ncl	-0.4186	0.693	0.876	1.17899e-29	5524.49	6229.85	6193.72	5351.11	5094.04	4900.1	-0.328192	0.00324702	-3.32732
Slc39a4	-0.554514	0.468	0.7	3.46359e-37	1061.95	1118.89	1081.03	936.182	944.942	953.035	-0.335893	3.95891e-08	-5.85418
Hexb	-0.328309	0.286	0.455	2.52643e-14	836.766	842.147	801.425	728.696	692.951	733.497	-0.337171	4.52411e-05	-4.4561
Krt20	-0.515476	0.687	0.888	6.06537e-34	4381.93	4377.08	4508.37	3812.06	3728.77	3821.49	-0.339147	7.65732e-23	-10.1537
Maged1	-0.356785	0.411	0.599	2.13787e-17	7477.45	7766.67	7820	6464.33	6496.49	6512.01	-0.349668	1.11764e-26	-10.9967
Plet1	-0.544607	0.225	0.469	1.95124e-30	131.725	135.533	137.894	124.353	121.887	121.461	-0.353603	0.0312137	-2.53269
Ifngr1	-0.513358	0.613	0.823	1.8705e-39	5554.69	5639.73	5545.79	4691.78	4777.32	4589.87	-0.360962	5.26281e-25	-10.6373
Akr1b8	-0.324601	0.703	0.823	5.69457e-12	7977.88	7924.79	8308.23	6700.78	6780.35	6743.14	-0.372363	5.19054e-27	-11.0683
Tgm2	-0.683769	0.307	0.61	3.27474e-52	192.485	200.072	198.748	180.627	181.009	179.155	-0.378238	0.0154165	-2.8031
Tuba1a	-0.278974	0.302	0.445	6.00128e-09	1823.59	1794.8	1833.48	1533.77	1516.39	1504.61	-0.390668	2.70636e-13	-7.65061
Tsc22d1	-0.257684	0.791	0.873	2.47521e-08	11363.4	11159.6	10956	9156.92	9211.7	9127.43	-0.392986	2.04021e-27	-11.1537
Sh3bgrl	-0.250429	0.343	0.484	1.1598e-08	1865.52	1987.54	1713.22	1577.3	1586.94	1485.8	-0.402716	0.000399578	-3.92505
Arl4c	-0.303992	0.277	0.416	7.75617e-09	3289.27	3346.08	3261.99	2719.09	2705.51	2671.37	-0.42012	1.63713e-25	-10.7476
Spp1	-1.18068	0.747	0.953	2.202e-92	13375.8	13732.5	13087.3	10730.1	11005.9	10706.1	-0.426382	2.41996e-25	-10.7106
Ly6a	-0.417065	0.363	0.616	7.20406e-26	9296.76	9367.68	9668.28	7678.25	7613.01	7476.01	-0.439088	3.35348e-33	-12.2993
Tnfrsf1a	-0.261096	0.65	0.767	4.28789e-10	939.268	966.418	995.192	805.666	811.694	786.759	-0.454487	1.50197e-12	-7.41999
Tm4sf4	-1.37262	0.531	0.923	9.60388e-142	2881.9	2872.77	2895.14	2266.69	2224.61	2197.83	-0.478484	1.26187e-33	-12.3797
Rhob	-0.260221	0.269	0.39	2.5467e-07	565.689	572.128	549.159	486.419	456.713	459.335	-0.486852	3.93377e-09	-6.24316
Ghrl	-0.649849	0.123	0.419	2.17803e-42	0.754994	0.758258	0.761969	0.75853	0.758703	0.755002	-0.501468	0	-0.245436
H2-Eb1	-0.87908	0.563	0.873	5.82857e-73	0.746105	0.74274	0.749602	0.742761	0.746394	0.746201	-0.51715	0	-0.266926
Marcks	-0.478422	0.689	0.866	1.26243e-34	2045.51	2183.73	1816.07	1610.18	1558.28	1603.77	-0.520501	3.49006e-06	-5.01034
Tnfaip2	-0.253662	0.144	0.254	4.54723e-07	3850.26	3864.72	3951.3	2932.22	3027.64	3054.96	-0.547982	3.55606e-44	-14.2245
mt-Nd4	-0.882303	1	1	7.41654e-79	235.831	242.196	253.737	206.351	220.252	197.528	-0.567627	0.00049063	-3.87074
Cxcl5	-0.901824	0.219	0.506	2.18618e-43	148.542	152.369	147.174	132.461	132.358	133.591	-0.598364	0.000663791	-3.78985
Cd14	-0.60568	0.384	0.67	2.23608e-41	769.494	753.227	795.142	582.533	599.998	632.036	-0.614403	1.50993e-15	-8.31077
mt-Nd1	-0.829375	1	1	2.48243e-78	3471.35	4358.15	3849.62	3081.62	3074.9	2573.65	-0.621435	0.00822057	-3.02602
mt-Cytb	-0.704695	1	1	1.15981e-79	2472.21	3040.92	3168.88	2264.64	2246.93	1967.16	-0.642276	0.00552202	-3.15761
Il13ra1	-0.250651	0.285	0.411	6.06073e-08	291.634	285.046	272.787	240.455	241.907	221.284	-0.653668	1.10395e-06	-5.241
Zfp36l1	-0.516374	0.498	0.735	2.86566e-34	259.303	253.623	241.866	202.745	210.684	212.734	-0.671294	3.59533e-07	-5.4559
Hhex	-0.451101	0.097	0.313	2.63939e-29	178.308	192.351	175.098	156.441	157.42	151.809	-0.699733	6.35983e-06	-4.88675
Tmem176a	-0.794003	0.279	0.655	2.45318e-66	766.991	768.247	776.693	579.469	576.709	548.249	-0.74081	4.68886e-25	-10.6485
Dmbt1	-1.1359	1	1	2.83132e-100	1332.67	1481.42	1291.82	1010.06	986.032	994.317	-0.745485	3.19662e-08	-5.89169
Ly6e	-0.439353	0.999	1	5.47699e-55	9259.75	9393.87	9618.54	6509.96	6629.71	6585.73	-0.754258	4.11625e-143	-25.6943
St8sia3	-0.389824	0.095	0.298	1.09228e-24	0.421759	0.424795	0.421778	0.421786	0.421824	0.423314	-0.773249	0	-0.281568
Tmem176b	-1.02907	0.381	0.799	2.58582e-94	1335.42	1355.04	1439.39	980.891	987.623	953.641	-0.775206	6.88596e-37	-12.9783
Aspa	-0.269783	0.503	0.616	2.61458e-06	2032.31	2112.88	1906.09	1430.55	1409.23	1440.76	-0.783105	9.94838e-41	-13.6505
Cx3cl1	-0.270839	0.355	0.488	1.82916e-09	947.574	986.694	965.267	694.715	700.158	712.668	-0.785631	3.52642e-35	-12.6675
Il1rn	-0.365806	0.314	0.461	7.53212e-13	10981.4	11139.5	10972.8	7674.11	7414.78	7159.15	-0.793929	2.17004e-107	-22.2524
Chga	-0.278193	0.057	0.175	6.11775e-11	0.358288	0.358263	0.357195	0.357201	0.358336	0.357197	-0.796248	0	-0.278133
Adamts1	-0.26894	0.06	0.2	3.72385e-15	330.176	329.901	319.155	234.315	236.914	261.366	-0.821096	5.67026e-12	-7.23389
Serpina3n	-0.328076	0.201	0.369	4.32987e-14	0.256128	0.256119	0.256527	0.256135	0.256145	0.256133	-0.878765	0	-0.201252
Lypd8	-0.645291	0.279	0.48	8.80478e-23	0.256126	0.256117	0.256533	0.256134	0.256144	0.256132	-0.878766	0	-0.202696
Alcam	-0.532633	0.642	0.874	8.64351e-48	1927	1936.94	1782.1	1292.92	1260.08	1200.92	-0.93788	9.01362e-60	-16.575
Igfbp4	-0.857633	0.401	0.722	1.5282e-58	4345.91	4305.56	4361.41	2477.26	2522.89	2654.46	-0.99487	1.41783e-130	-24.5428
Cldn3	-0.56586	0.298	0.516	4.27744e-28	660.987	634.768	653.093	430.744	434.307	412.931	-1.07768	5.98628e-39	-13.343
Rbp1	-0.391696	0.446	0.748	1.22926e-36	513.106	533.005	528.396	305.824	289.573	320.493	-1.22362	4.68385e-42	-13.875
Laptm5	-0.327402	0.282	0.443	2.41092e-11	166.957	167.994	158.866	120.694	119.363	123.253	-1.35738	9.32928e-19	-9.16646
Ifitm3	-0.306971	0.277	0.441	1.31035e-11	264.356	262.255	275.136	152.345	152.878	153.671	-1.46838	4.32993e-38	-13.1918
Anxa13	-0.757931	0.436	0.775	6.33157e-70	5152.02	5190.71	5308.07	2620.13	2681.75	2596.11	-1.52544	0	-44.6024
Gsta3	-0.626839	0.931	0.989	2.93219e-72	279.958	285.98	258.477	174.454	188.761	166.083	-1.68355	2.30998e-34	-12.5164
S100a9	-0.517757	0.219	0.42	1.47925e-20	0.496328	0.494145	0.496354	0.494215	0.494268	0.494207	-1.79274	0	-0.725979
Pyy	-0.653604	0.14	0.42	3.48945e-37	0.256543	0.256114	0.256548	0.256131	0.256142	0.25613	-1.79954	0	-0.426211
Cp	-0.486143	0.155	0.351	3.66437e-21	117.486	121.537	110.6	83.678	84.8375	79.2579	-1.97903	3.52566e-07	-5.45947
Tmem45a	-0.821611	0.505	0.847	8.64024e-73	11.1434	10.6339	10.8497	10.2447	10.4985	10.3393	-2.08584	0.0049285	-3.19553
Pik3ap1	-0.395016	0.13	0.331	2.12229e-23	26.7065	26.165	26.0705	24.2714	23.404	23.7073	-2.15248	6.10146e-06	-4.89553
Ugt2b34	-0.558711	0.616	0.821	5.0678e-37	788.155	803.513	665.968	370.355	389.163	331.428	-2.19306	5.21801e-30	-11.6804
Clca1	-0.90528	0.399	0.533	6.10524e-15	248.969	296.588	276.777	147.536	161.901	147.268	-2.31009	5.58804e-12	-7.23611
Slco3a1	-0.261634	0.065	0.22	1.28344e-17	54.9674	51.9265	54.0005	37.5003	38.2316	40.2544	-2.33012	5.66064e-17	-8.70283
Cd74	-0.926379	0.679	0.927	1.98147e-73	0.581414	0.581302	0.581477	0.578808	0.578816	0.578807	-2.3599	0	-1.02926
Dclk1	-0.311228	0.199	0.336	2.79364e-09	0.666893	0.675337	0.67002	0.666999	0.663912	0.6639	-2.60613	0	-1.20318
Pnliprp2	-0.446081	0.287	0.421	4.71504e-09	0.654649	0.651609	0.651806	0.64882	0.64883	0.648818	-2.7768	0	-1.26793
Ambp	-0.518268	0.172	0.408	1.02117e-28	44.0222	45.4405	44.4523	30.6829	31.2569	30.9875	-3.60672	5.65163e-23	-10.1841
Glp1r	-0.702473	0.215	0.564	4.73801e-47	7.00988	7.0364	7.04388	6.94776	6.94895	6.9476	-3.77407	0.0168711	-2.76988
Gabrp	-0.317426	0.117	0.27	3.61665e-14	3.70946	3.70592	3.67832	3.6283	3.62862	3.62826	-4.47123	0.00499321	-3.19132
Igfbp5	-0.48687	0.616	0.783	3.00535e-21	64.9328	68.6769	71.6986	57.0995	57.3656	57.0634	-4.77537	1.8244e-07	-5.58183
Gdf10	-0.513262	0.123	0.368	4.99573e-32	27.3911	27.8032	28.212	23.18	23.196	23.1778	-7.79714	9.85096e-10	-6.46623
