## Supplementary Tables for "Spatial Transcriptomics of Intraductal Papillary Mucinous Neoplasms of The Pancreas Identifies NKX6-2 as a Driver of Gastric Differentiation and Indolent Biological Potential": TableS21_Overlap_STLGIPMN_NKX62overexp.xlsx

### Sheet: Sheet1
	ST LG IPMN: Nkx6-2 high mid vs low				RNAseq Nkx6-2+ vs control
					Mean Normalized Expression						Differential Expression
	avg_log2FC	pct.1	pct.2	p_val_adj	Ctrl_1	Ctrl_2	Ctrl_3	NKX62_1	NKX62_2	NKX62_3	log2FoldChange_NKX62.overCtrl	stat_NKX62.over.Ctrl	padj_NKX62.over.Ctrl
NKX6-2	1.92997	1	0	1.69177e-36	46.6523	45.5922	47.5087	572.039	592.059	587.073	9.47341	19.5238	9.09313e-83
MUC5AC	1.94708	0.907	0.6	5.57917e-12	60.3993	65.0972	61.8978	131.345	125.513	128.622	2.83598	15.618	3.85939e-53
TFF1	2.22931	1	0.867	2.29977e-19	3813.78	3766.72	3798.14	15856	16119.6	16412	2.80384	68.9584	0
PSCA	2.66565	0.802	0.48	1.39814e-10	35.4402	35.6526	36.6534	46.9703	48.4243	46.1906	2.70792	8.97513	5.20297e-18
MUCL3	1.90291	0.843	0.427	5.57031e-13	16955	17261	17639.3	61726.2	59802.7	61019.6	2.42012	66.999	0
CLIC3	0.5816	0.625	0.213	3.56918e-05	113.078	111.4	114.554	157.743	165.478	161.041	1.54958	10.141	8.66006e-23
ATP2A3	0.517479	0.512	0.173	0.0024738	484.77	465.057	477.776	871.704	864.973	874.943	1.51094	18.5738	5.72493e-75
PLLP	0.52701	0.653	0.293	0.00071576	427.302	440.615	452.453	783.641	767.172	768.174	1.47182	19.4336	5.15144e-82
CYP2S1	0.661433	0.681	0.24	1.2837e-06	3308.85	3429.87	3445.3	6564.31	6895	6886.09	1.46008	36.4803	1.99234e-288
CTSE	1.03072	0.972	0.693	4.2543e-10	4573.94	4676.59	4767.63	8671.25	8642.07	8550.12	1.25219	36.9686	3.41308e-296
HMGCS2	0.534858	0.488	0.093	0.000112962	47.0406	52.3001	44.8368	59.0667	60.9182	55.2362	1.1696	4.46842	4.28627e-05
VSIG1	0.609726	0.661	0.307	0.000813367	2270.42	2331.03	2251.04	3299.08	3309.06	3210.93	0.791602	20.0706	1.88226e-87
FXYD3	0.500923	0.976	0.747	0.000997175	369.393	384.611	367.716	486.117	465.072	477.111	0.702249	8.19072	4.00523e-15
CYSTM1	0.784062	0.984	0.96	7.04624e-10	6958.69	6854.62	7321.93	9354.64	9550.34	9751.61	0.629814	18.0559	7.35012e-71
LGALS4	0.702896	0.944	0.787	3.93323e-05	21774.6	22152.8	22300.5	29634.2	30023	30118.6	0.620382	24.2295	2.92844e-127
MLPH	0.641927	0.948	0.72	2.96582e-07	1957.79	1877.26	1951.01	2474.7	2551.21	2523.09	0.574836	12.7622	1.07105e-35
ABHD2	0.742369	0.903	0.547	3.10148e-07	19296.1	19525.7	19509.9	25981.2	25534.9	25415.7	0.549805	18.2145	4.13742e-72
GSN	0.518968	0.891	0.573	0.0222896	2037.67	2026.25	2101.05	2666.04	2617.55	2593.45	0.529322	9.51863	3.64789e-20
MISP	0.467705	0.625	0.307	0.0146958	3852.12	3857.45	3984.56	4890.11	5028.78	5028.15	0.520174	15.229	1.48463e-50
KCNK1	0.449497	0.581	0.28	0.0135474	1354.36	1374.03	1394.86	1736.41	1720.93	1791.44	0.519769	10.4431	4.03151e-24
CDHR2	0.473402	0.48	0.147	0.00515726	132.766	127.348	134.182	143.117	150.196	151.971	0.506127	3.53758	0.00161964
GSTP1	0.794533	0.996	0.987	1.48239e-13	3626.09	3761.19	3812.54	4560.15	4717.77	4727.69	0.473566	12.5298	1.96005e-34
FTH1	0.322131	0.996	1	0.0218598	13967.4	13641.9	14408.4	17719.8	17538.2	17495.7	0.465786	14.4063	2.70855e-45
RPS2	0.397565	0.992	1	0.00496326	41979.5	41767	42968.8	52071.3	52644.9	52519.2	0.437752	17.9717	3.29403e-70
MGST3	0.615981	0.758	0.48	4.38926e-05	6176.67	5975.83	6258.54	7375.06	7595.55	7612.19	0.421439	12.346	1.90602e-33
CLDN18	0.897277	0.94	0.587	2.32586e-10	17989.4	18306.5	18369	22704.3	22346.2	22196	0.418769	16.4125	1.28152e-58
VILL	0.672707	0.69	0.267	8.9828e-06	2773.24	2782.8	2852.59	3311.11	3416.87	3432.05	0.400865	10.2903	1.92373e-23
S100A6	0.519509	1	1	0.00111567	65177.8	65990.6	66379.3	79628.6	79654.9	80872.2	0.396952	18.5373	1.1028e-74
RNASE4	0.541409	0.798	0.507	0.000176142	626.501	688.279	665.954	783.967	752.613	774.187	0.36809	4.60114	2.37897e-05
RPS18	0.409511	1	1	0.0223488	20745.6	20236.8	21235.7	24491.9	24739.6	24931.1	0.356731	12.0853	4.39486e-32
TMEM258	0.46814	0.887	0.68	0.0178367	1743.36	1755.31	1732.08	2066.33	2034.97	2048.81	0.355977	7.95031	2.69883e-14
ANXA10	1.08688	0.944	0.613	3.00254e-15	1385.73	1426.36	1373.99	1602.26	1673.5	1616.32	0.351186	6.4862	8.70308e-10
EZR	0.515915	0.915	0.693	0.0165053	28383.4	29143.7	30224.5	34586.5	34343	34373.9	0.332276	10.91	2.85386e-26
CLTB	1.10418	0.903	0.52	8.87679e-11	4950.81	4841.68	5076.07	5749.54	5763.31	5865.57	0.324576	9.01107	3.79122e-18
ELOB	0.334377	0.964	0.893	0.0329231	3738.43	3744.74	3792.9	4254.12	4398.52	4448.79	0.31663	8.87609	1.2421e-17
RPS10	0.580636	0.903	0.707	0.0025479	423.688	429.853	438.893	455.322	481.6	509.922	0.31327	3.36714	0.00285025
RPL28	0.301807	1	1	0.03271	14508.8	14194.8	15125.8	16557.8	16860.7	17188.8	0.292696	8.75139	3.74136e-17
CLIC1	0.467755	0.956	0.8	4.43036e-05	9332.24	9354.25	9610.65	10665.9	10869.7	10829.2	0.2772	9.64876	1.06109e-20
MECOM	0.410137	0.593	0.293	0.0256286	2611.67	2649.17	2645.29	2965.31	3000.03	2987.9	0.271219	7.27277	4.29793e-12
RPS3	0.404782	0.996	0.987	0.00445342	47162.4	47360	48140.5	53487.9	53795.2	54774.5	0.258027	11.1231	2.84608e-27
EIF3K	0.438912	0.71	0.453	0.0201264	5575.11	5603.75	5755.6	6265.65	6339.72	6481.33	0.247463	7.47905	9.74211e-13
COX6B1	0.450386	0.839	0.627	0.0140325	5808.57	5768.67	6002.14	6691.33	6599.1	6509.59	0.24616	7.90099	3.97439e-14
EPN1	0.453426	0.69	0.427	0.00957829	4025.46	4079.24	4115.25	4547.53	4552.72	4604.66	0.238914	7.50252	8.20025e-13
TMSB10	0.443813	1	1	0.000657256	19346.7	18985.2	20739.6	21635.1	21568	22786.2	0.224975	5.46068	3.50713e-07
POLD4	0.435685	0.802	0.507	0.00737705	1113.87	1106.49	1117.59	1197.88	1232.17	1248.49	0.220607	4.0687	0.000225732
FAR1	0.410759	0.52	0.187	0.00703366	24649.5	25172.1	23319.9	27259.8	27352.6	26395.1	0.206835	5.0415	3.00548e-06
NOSIP	0.531259	0.75	0.427	0.00013749	1264.12	1252.03	1286.07	1380.26	1379.94	1389.17	0.198472	3.78276	0.000680614
SERF2	0.551026	0.996	0.973	2.32985e-09	2126.14	2141.67	2168.9	2283.09	2390.01	2375.47	0.197243	4.36556	6.66389e-05
ANXA1	0.64055	0.851	0.44	0.00681028	15174.4	15043.8	15485.8	16860.9	16919.4	16526.3	0.195988	7.44624	1.23948e-12
TAGLN2	0.412397	0.964	0.867	0.00795012	20218.9	20807.3	20953.6	22319.9	22582.9	22803.7	0.179361	6.94201	4.32997e-11
STARD10	0.592237	0.879	0.573	8.15473e-07	7601.82	7419.48	7825.7	8150.68	8360.97	8328.63	0.171496	5.28147	8.9641e-07
RPS12	0.476611	1	1	0.000370573	39284.8	38920.5	40040.9	42310.5	42572.8	43110.7	0.162438	6.85436	7.81684e-11
RPL32	0.403581	1	1	0.00109889	36425.3	35429.8	37096.1	38341.9	39109.8	39898.3	0.15141	5.23902	1.11528e-06
LGALS3	0.757807	0.996	0.867	2.38432e-11	16012.3	15521.5	16431.6	17149.3	17160.5	17310.3	0.149174	4.36491	6.68098e-05
RPL12	0.819659	1	1	1.0855e-10	37246.5	36959.3	37803.6	40008.3	39652.3	40373.3	0.141333	6.33131	2.28395e-09
FIS1	0.44036	0.734	0.44	0.00562886	1658.9	1676.16	1686.38	1737.03	1774.28	1809.22	0.128586	2.66531	0.022256
RPS23	0.379452	0.992	0.987	0.00988023	14733.1	14606.1	15078.3	15517.7	15685	15820	0.117178	4.41002	5.50227e-05
KRT19	0.579147	0.992	0.853	0.00479906	76837.6	76128.7	80202.7	80614.3	82660.4	83077.5	0.112405	3.27999	0.00377811
PFN1	0.42311	0.96	0.827	0.0146819	22860.3	22219.8	23276.4	24249.8	23850.4	24113.3	0.111757	3.97354	0.000330332
RPS4X	0.649258	0.98	0.96	3.78774e-05	37480.1	36728.6	36955.1	38714.7	39177.7	39016.3	0.103155	4.61423	2.24105e-05
RPS6	0.608751	1	1	3.02408e-11	14817.2	14765.6	15141.1	15550.8	15626.2	15845.3	0.10236	3.6933	0.000941884
CST3	1.05138	1	0.973	4.78279e-17	3838.03	3704.1	3915.89	3910.57	4072.9	3994.27	0.0934822	2.40424	0.0425852
CLU	0.843362	0.923	0.787	1.56214e-06	73875.1	75428.7	79746.4	79784.8	79454.1	80167.4	0.0897548	2.63598	0.0239628
RPL26	0.577763	0.996	0.973	1.30385e-06	15847	15680.5	15958.1	16243.5	16408.1	16850	0.0860816	3.23064	0.00441811
CAPN8	1.12637	0.843	0.44	1.00461e-11	0.614069	0.614061	0.614073	0.614075	0.614084	0.614074	0	0	0
PLK2	-0.381423	0.06	0.293	0.000317541	3777.8	3685.73	3831.67	3522.64	3579.19	3507.67	-0.132108	-3.39056	0.00264809
YAP1	-0.367826	0.149	0.453	0.000333394	3718.9	3574.75	3671.28	3439.21	3405.4	3360.28	-0.153342	-4.15935	0.000157109
ANGPTL4	-0.296126	0.04	0.213	0.0270339	719.987	750.315	742.664	680.295	695.945	666.933	-0.200764	-2.99928	0.00889765
NFKBIZ	-0.393534	0.149	0.453	0.000484647	1339.4	1382.67	1336.07	1158.11	1293.14	1238.28	-0.219918	-3.74214	0.000790271
ONECUT2	-0.281543	0.02	0.173	0.00560305	985.435	1013.29	934.89	896.976	850.681	862.219	-0.272411	-3.31586	0.00337149
TMEM173	-0.288645	0.073	0.28	0.0203119	511.757	536.278	534.12	490.006	467.818	470.839	-0.278954	-3.39979	0.0025721
TGM2	-0.790595	0.161	0.507	1.35788e-05	192.485	200.072	198.748	180.627	181.009	179.155	-0.378238	-2.8031	0.0154165
SPP1	-1.45724	0.081	0.32	0.000306477	13375.8	13732.5	13087.3	10730.1	11005.9	10706.1	-0.426382	-10.7106	2.41996e-25
APCDD1	-0.520263	0.004	0.213	1.72741e-08	703.37	695.634	729.577	556.149	586.3	548.813	-0.56718	-7.77401	1.05641e-13
CXCL5	-0.431814	0.085	0.32	0.00280884	148.542	152.369	147.174	132.461	132.358	133.591	-0.598364	-3.78985	0.000663791
IFITM2	-0.763597	0.177	0.533	1.82937e-07	2195.78	2111.11	2193.69	1643.88	1592.9	1565.71	-0.661408	-14.4642	1.17907e-45
ZFP36L1	-0.642164	0.258	0.573	0.000176449	259.303	253.623	241.866	202.745	210.684	212.734	-0.671294	-5.4559	3.59533e-07
TMEM176A	-0.551484	0.089	0.333	0.00076926	766.991	768.247	776.693	579.469	576.709	548.249	-0.74081	-10.6485	4.68886e-25
DMBT1	-0.678072	0	0.213	1.46799e-09	1332.67	1481.42	1291.82	1010.06	986.032	994.317	-0.745485	-5.89169	3.19662e-08
LY6E	-0.578857	0.254	0.573	4.85554e-05	9259.75	9393.87	9618.54	6509.96	6629.71	6585.73	-0.754258	-25.6943	4.11625e-143
TMEM176B	-0.496074	0.113	0.373	0.000896176	1335.42	1355.04	1439.39	980.891	987.623	953.641	-0.775206	-12.9783	6.88596e-37
CLDN3	-0.412046	0.012	0.187	3.85761e-05	660.987	634.768	653.093	430.744	434.307	412.931	-1.07768	-13.343	5.98628e-39
CLDN2	-0.875403	0.403	0.747	1.35091e-05	11045.3	11275.2	11100.8	6625.39	6735.22	6556.31	-1.09623	-38.5789	0
IFITM3	-0.872003	0.431	0.8	4.0624e-08	264.356	262.255	275.136	152.345	152.878	153.671	-1.46838	-13.1918	4.32993e-38
CXCL1	-0.616335	0.044	0.32	1.50521e-07	0.256954	0.256115	0.25613	0.256132	0.256142	0.25613	-1.78374	-0.408447	0
CD74	-1.0012	0.528	0.907	2.55999e-09	0.581414	0.581302	0.581477	0.578808	0.578816	0.578807	-2.3599	-1.02926	0
