## Supplementary Tables for "Spatial Transcriptomics of Intraductal Papillary Mucinous Neoplasms of The Pancreas Identifies NKX6-2 as a Driver of Gastric Differentiation and Indolent Biological Potential": TableS24_COMET_Panel.xlsx

### Sheet: Sheet1
Order	Target	Catalog#	Vendor	Channel	Host
1	EPCAM	ab71916	Abcam	647	Rb
1	IL33	50-200-9996	Fisher	555	Ms
2	NKX6-2	ABN1455	Millipore	647	Rb
2	VIM	MA5-11883	Thermo	555	Ms
3	h-GATA-6	AF1700	R&D	647	Gt
3	MUC5AC	MA5-12178	Thermo	555	Ms
4	CXCL14	Pa5-28820	Thermo	647	Rb
4	CD163	MA5-11458	Invitrogen	555	Ms
5	TFF1	AB92377	Abcam	647	Rb
5	CD4	14-9766-82 / 4SM95	Invitrogen	555	Rt
6	TPSAB1	BSM-52533R	Thermo	647	Rb
6	CD8	70306S	CST	555	Ms
7	CD11c	45581S	CST	647	Rb
7	CD20	A500-017A	Bethyl	555	Ms
8	FOXP3	98377S	CST	647	Rb
8	α-SMA	56856S	CST	555	Ms
9	GrzB	46890S	CST	647	Rb
9	CD68	A500-018A	Bethyl	555	Ms
10	CD27	AB131254	Abcam	647	Rb
10	Blank	-	-	-	-
